# Sanctioning of bacterial cheaters by the host plant in nitrogen-fixing symbiosis between *Medicago truncatula* and *Sinorhizobium meliloti*

**DOI:** 10.1101/2024.09.24.614788

**Authors:** Min Chen, Axelle Raisin, Nathalie Judkins, Pierre-Marie Allard, Emmanuel Défossez, Michael Stumpe, Inmaculada Yruela, Manuel Becana, Didier Reinhardt

## Abstract

In plant-microbe interactions, the host plant invests considerable amounts of resources in the microbial partner until the symbiotic machinery is established. If the microbial partner does not reciprocate with a comparable symbiotic benefit, the interaction represents a parasitic relationship. This is thought to elicit a plant’s response to prevent the selective disadvantage of being parasitized by such microbial cheaters. Indeed, negative feedback against bad mutualists, known as sanctioning, has been observed in interactions such as the arbuscular mycorrhizal and legume-rhizobium symbioses. Here, to study sanctioning by the plant host, we manipulate the exchange of resources between the model legume *Medicago truncatula* and its bacterial partner *Sinorhizobium meliloti* by three ways: mutating the bacterial nitrogenase enzyme, replacing nitrogen in the atmosphere with argon gas, and supplying high nitrate to the host. Then, we follow the consequences for the interaction by examining the metabolome, proteome, and phosphoproteome of nodules. We find that such cheating conditions result in sanctioning of the bacterial partner, and observe characteristic shifts including induced defense markers, repressed symbiotic markers, and changes in central metabolism that may be relevant for microbial fitness and that could therefore contribute to sanctioning.
