## Supplemental Tables for "Sanctioning of bacterial cheaters by the host plant in nitrogen-fixing symbiosis between *Medicago truncatula* and *Sinorhizobium meliloti*": Table-S4_lignin-qPCR_240906.xlsx

### Sheet: qPCR
	Expression values
	wt	nifH	argon
PAL-1	0.00177151	0.0543991	0.0260677					30.7078	14.715
PAL-2	9.17723e-05	0.000287451	0.00052098					3.13222	5.67687
CA4H	0.0181828	0.271208	0.218876					14.9156	12.0375
C3H1	0.0018756	0.00610208	0.0250151					3.2534	13.3371
4CL-1	0.00111497	0.00693967	0.00533943					6.22408	4.78884
4CL-2	0.00164365	0.00221932	0.00313341					1.35024	1.90637
4CL-3	0.000135792	0.000438642	0.000586492					3.23026	4.31906
COMT-1	0.0121416	0.0270481	0.0231424					2.22772	1.90605
COMT-2	0.021354	0.012437	0.0495889					0.582418	2.32223
COMT-3	1.30495e-05	1.87346e-05	5.10129e-05					1.43565	3.90917
CCoAOMT	0.0598252	0.147936	0.296472					2.4728	4.95563
CCoAOMT2	0.0115575	0.00514952	0.0191063					0.445558	1.65315
CCoAOMT3	0.000118954	0.000239038	0.000703503					2.0095	5.9141
CAD	0.0159133	0.0344958	0.0597514					2.16773	3.7548
CCR-1	0.00644003	0.0178283	0.0519131					2.76835	8.06099
CCR-2	0.00151175	0.00097444	0.00154285					0.644578	1.02058
HCT	0.000579632	0.00078398	0.000454998					1.35255	0.784977
F5H	0.000531991	0.000873518	0.000614037					1.64198	1.15422

### Sheet: qPCR proteomics
	Protein ID	nifH/wt	Argon/air			wt	nifH	argon
PAL-1	G7IBI3	1.75457	2.6474		PAL-1	0.00177151	0.0543991	0.0260677	30.7078	14.715		30.7078	14.715
PAL-2	G7I515	2.07369	1.78248		PAL-2	9.17723e-05	0.000287451	0.00052098	3.13222	5.67687		3.13222	5.67687
CA4H	Q2MJ09	2.13702	1.69072		CA4H	0.0181828	0.271208	0.218876	14.9156	12.0375		14.9156	12.0375
C3H1	A0A396H909	nd	nd		C3H1	0.0018756	0.00610208	0.0250151	3.2534	13.3371		3.2534	13.3371
4CL-1	G7JVI7	1.15827	2.50401		4CL-1	0.00111497	0.00693967	0.00533943	6.22408	4.78884		6.22408	4.78884
4CL-2	G7K6G3	1.73443	2.454		4CL-2	0.00164365	0.00221932	0.00313341	1.35024	1.90637		1.35024	1.90637
4CL-3	G7KG19	nd	nd		4CL-3	0.000135792	0.000438642	0.000586492	3.23026	4.31906		3.23026	4.31906
COMT-1	A0A396J046	nd	nd		COMT-1	0.0121416	0.0270481	0.0231424	2.22772	1.90605		2.22772	1.90605
COMT-2	G7K511	1.47541	2.33393		COMT-2	0.021354	0.012437	0.0495889	0.582418	2.32223		0.582418	2.32223
COMT-3	A0A072VZR2	2.3287	3.22866		COMT-3	1.30495e-05	1.87346e-05	5.10129e-05	1.43565	3.90917		1.43565	3.90917
CCoAOMT-1	G7JK14	1.24485	1.60999		CCoAOMT	0.0598252	0.147936	0.296472	2.4728	4.95563		2.4728	4.95563
CCoAOMT-2	A0A072UQF3	0.756471	0.896974		CCoAOMT2	0.0115575	0.00514952	0.0191063	0.445558	1.65315		0.445558	1.65315
CCoAOMT-3	A0A072UQ24	3.99254	5.5537		CCoAOMT3	0.000118954	0.000239038	0.000703503	2.0095	5.9141		2.0095	5.9141
CAD	A0A072VPZ8	1.20733	1.62694		CAD	0.0159133	0.0344958	0.0597514	2.16773	3.7548		2.16773	3.7548
CCR-1	A0A072VDF2	1.09491	1.20119		CCR-1	0.00644003	0.0178283	0.0519131	2.76835	8.06099		2.76835	8.06099
CCR-2	G7JFN0	1.37864	1.95297		CCR-2	0.00151175	0.00097444	0.00154285	0.644578	1.02058		0.644578	1.02058
HCT	G7L0F4	3.53339	4.62131		HCT	0.000579632	0.00078398	0.000454998	1.35255	0.784977		1.35255	0.784977
F5H1	G7JJV2	nd	0.939201		F5H	0.000531991	0.000873518	0.000614037	1.64198	1.15422		1.64198	1.15422
Genes	Protein ID	Proteomics		qRT-PCR
		nifH/wt	Argon/control	nifH/wt	Argon/control
PAL-1	G7IBI3	1.75457	2.6474	30.7078	14.715
PAL-2	G7I515	2.07369	1.78248	3.13222	5.67687
CA4H	Q2MJ09	2.13702	1.69072	14.9156	12.0375
C3H1	A0A396H909	nd	nd	3.2534	13.3371
4CL-1	G7JVI7	1.15827	2.50401	6.22408	4.78884
4CL-2	G7K6G3	1.73443	2.454	1.35024	1.90637
4CL-3	G7KG19	nd	nd	3.23026	4.31906
COMT-1	A0A396J046	nd	nd	2.22772	1.90605
COMT-2	G7K511	1.47541	2.33393	0.582418	2.32223
COMT-3	A0A072VZR2	2.3287	3.22866	1.43565	3.90917
CCoAOMT-1	G7JK14	1.24485	1.60999	2.4728	4.95563
CCoAOMT-2	A0A072UQF3	0.756471	0.896974	0.445558	1.65315
CCoAOMT-3	A0A072UQ24	3.99254	5.5537	2.0095	5.9141
CAD	A0A072VPZ8	1.20733	1.62694	2.16773	3.7548
CCR-1	A0A072VDF2	1.09491	1.20119	2.76835	8.06099
CCR-2	G7JFN0	1.37864	1.95297	0.644578	1.02058
HCT	G7L0F4	3.53339	4.62131	1.35255	0.784977
F5H1	G7JJV2	nd	0.939201	1.64198	1.15422

### Sheet: Sheet7
Genes	Protein ID	Proteomics		qRT-PCR
		nifH/wt	Argon/control	nifH/wt	Argon/control
PAL-1	G7IBI3	1.75457	2.6474	30.7078	14.715
PAL-2	G7I515	2.07369	1.78248	3.13222	5.67687
C4H	Q2MJ09	2.13702	1.69072	14.9156	12.0375
4CL-1	G7JVI7	1.15827	2.50401	6.22408	4.78884
4CL-2	G7K6G3	1.73443	2.454	1.35024	1.90637
4CL-3	G7KG19	nd	nd	3.23026	4.31906
HCT	G7L0F4	3.53339	4.62131	1.35255	0.784977
C3H1	A0A396H909	nd	nd	3.2534	13.3371
CCoAOMT-1	G7JK14	1.24485	1.60999	2.4728	4.95563
CCoAOMT-2	A0A072UQF3	0.756471	0.896974	0.445558	1.65315
CCoAOMT-3	A0A072UQ24	3.99254	5.5537	2.0095	5.9141
CCR-1	A0A072VDF2	1.09491	1.20119	2.76835	8.06099
CCR-2	G7JFN0	1.37864	1.95297	0.644578	1.02058
F5H1	G7JJV2	nd	0.939201	1.64198	1.15422
COMT-1	A0A396J046	nd	nd	2.22772	1.90605
COMT-2	G7K511	1.47541	2.33393	0.582418	2.32223
COMT-3	A0A072VZR2	2.3287	3.22866	1.43565	3.90917
CAD	A0A072VPZ8	1.20733	1.62694	2.16773	3.7548
Genes	Protein ID	Proteomics		qRT-PCR
		nifH/wt	Argon/control	nifH/wt	Argon/control
PAL-1	G7IBI3	1.75457	2.6474	30.7078	14.715
PAL-2	G7I515	2.07369	1.78248	3.13222	5.67687
CA4H	Q2MJ09	2.13702	1.69072	14.9156	12.0375
C3H1	A0A396H909	nd	nd	3.2534	13.3371
4CL-1	G7JVI7	1.15827	2.50401	6.22408	4.78884
4CL-2	G7K6G3	1.73443	2.454	1.35024	1.90637
4CL-3	G7KG19	nd	nd	3.23026	4.31906
COMT-1	A0A396J046	nd	nd	2.22772	1.90605
COMT-2	G7K511	1.47541	2.33393	0.582418	2.32223
COMT-3	A0A072VZR2	2.3287	3.22866	1.43565	3.90917
CCoAOMT-1	G7JK14	1.24485	1.60999	2.4728	4.95563
CCoAOMT-2	A0A072UQF3	0.756471	0.896974	0.445558	1.65315
CCoAOMT-3	A0A072UQ24	3.99254	5.5537	2.0095	5.9141
CAD	A0A072VPZ8	1.20733	1.62694	2.16773	3.7548
CCR-1	A0A072VDF2	1.09491	1.20119	2.76835	8.06099
CCR-2	G7JFN0	1.37864	1.95297	0.644578	1.02058
HCT	G7L0F4	3.53339	4.62131	1.35255	0.784977
F5H1	G7JJV2	nd	0.939201	1.64198	1.15422

### Sheet: Primers
Name	Protein ID	Gene	Forward Primer	Reverse Primer
PAL-1	G7IBI3	MtrunA17_Chr1g0181091	AAACAAACGAGGCTATTGAGATCTT	TTTGAGCAAATCTTTCTCGCAAAAT
PAL-2	G7I515	MtrunA17_Chr1g0199551	AATGGCATCCTATTGTTCAGAACTT	TTTTCCTCAATGTGCCTTAGATCAA
CA4H	Q2MJ09	MtrunA17_Chr5g0432751	ACTATGGTCAATTGAATGGGGAATT	TCTTTGATCACAGCTTGTAGGTAAG
C3H1	A0A396H909	MtrunA17_Chr7g0255531	ACATTTTGTAGATGCACTTCTCACT	TTCTGTTGCACTCTTGGATTCTTTA
4CL-1	G7JVI7	MtrunA17_Chr4g0000461	TGATCCTCAAAATGACTCCTCTTTG	TGAACAACTCATCATCATCGTCAAT
4CL-2	G7K6G3	MtrunA17_Chr5g0395431	GATCTGAGTTCAATAAGGTTGGTGT	AGAACTTTGAGCTCTGCATTTCTTA
4CL-3	G7KG19	MtrunA17_Chr5g0434381	TCAAATTCCATCTTTTCAGCAATGC	CTTCTAGGGTTCAATCGAGCTAAAA
COMT-1	A0A396J046	MtrunA17_Chr3g0128011	AAGGCCTTAAATCTCTTGTTGATGT	CCAGTCATGACAAATCCACTTCATA
COMT-2	G7K511	MtrunA17_Chr5g0448091	TAATGAAGCTCCATCTTATCCAGGT	GCCAAGTTTGAGTCAGGAATTATTG
COMT-3	A0A072VZR2	MtrunA17_Chr1g0200491	ATTGAAAATGCACCACCACTTTTAG	AGATTCTTCAGTTGTGTTTGGTTCT
CCoAOMT-1	G7JK14	MtrunA17_Chr4g0044581	AAGATGGAAAGATTTTGGCTATGGA	GCTACCATGATTCTTTTCGTCTTTG
CCoAOMT-2	A0A072UQF3	MtrunA17_Chr4g0051041	GCATTATCAGGCATCATCAGTCTTA	GGCCTTATTGTATCTTCCATTTCCT
CCoAOMT-3	A0A072UQ24	MtrunA17_Chr4g0053021	AGTCGTGAATACTATGAGATGGGAT	GTAGTTATTCTTGTCAGCATCCACA
CAD	A0A072VPZ8	MtrunA17_Chr1g0208031	GTGTACAGTCCACTTTCACATTTTG	TAATCAAGTGAATCAGCAGCTTCTT
CCR-1	A0A072VDF2	MtrunA17_Chr2g0333781	CATCAATTGGTGCAGTCTATATGGA	AGAACCAAAACTGGATTCACTACAA
CCR-2	G7JFN0	MtrunA17_Chr4g0002661	GGTAACCATTTGTCCTACTCTTGTT	ATAGTGTGTGAAGTGCAGATGTATC
HCT	G7L0F4	MtrunA17_Chr7g0253501	GTTTAATGGGCAGGATTTCAACAAA	CTTAAGCGCTGATTGTGAAATTTCT
F5H1	G7JJV2	MtrunA17_Chr4g0035921	TGAGGTTATTGCAGGATATCTTTGG	CATTAAAGGAGCGAATTGGTGTAAC
Mtc27	I3T0E1	MtrunA17_Chr2g0295871	TGAGGGAGCAACCAAATACC	GCGAAAACCAAGCTACCATC
MtA39	I3T5Z4	MtrunA17_Chr4g0024331	CGGCAACTAGATCTTTGACA	CATTTGCTGTTGGTGTGTACG
