## Supplemental Tables for "Sanctioning of bacterial cheaters by the host plant in nitrogen-fixing symbiosis between *Medicago truncatula* and *Sinorhizobium meliloti*": Table-S6_NCR-TMT_230628_240829.xlsx

### Sheet: Sheet1
Accession	Name	NifH/Ctrl	Arg/Ctrl	HN/Ctrl	Description	FASTA Title Lines
A0A072TPM2	NCR064	0.267908	0.215505	0.029831	Nodule Cysteine-Rich (NCR) secreted peptide OS=Medicago truncatula OX=3880 GN=MTR_8g442510 PE=4 SV=1	>tr|A0A072TPM2|A0A072TPM2_MEDTR Nodule Cysteine-Rich (NCR) secreted peptide OS=Medicago truncatula OX=3880 GN=MTR_8g442510 PE=4 SV=1
A7KH78	NCR068	0.332918	0.313692	0.0365421	Nodule Cysteine-Rich (NCR) secreted peptide OS=Medicago truncatula OX=3880 GN=MTR_6g055160 PE=2 SV=1	>tr|A7KH78|A7KH78_MEDTR Nodule Cysteine-Rich (NCR) secreted peptide OS=Medicago truncatula OX=3880 GN=MTR_6g055160 PE=2 SV=1
A0A072THJ9	NCR495	0.357037	1.03687	1.73609	Nodule Cysteine-Rich (NCR) secreted peptide OS=Medicago truncatula OX=3880 GN=MTR_0115s0030 PE=4 SV=1	>tr|A0A072THJ9|A0A072THJ9_MEDTR Nodule Cysteine-Rich (NCR) secreted peptide OS=Medicago truncatula OX=3880 GN=MTR_0115s0030 PE=4 SV=1
A7KH75	NCR057	0.395891	0.316236	0.110651	Nodule Cysteine-Rich (NCR) secreted peptide OS=Medicago truncatula OX=3880 GN=MTR_1g042895 PE=2 SV=1	>tr|A7KH75|A7KH75_MEDTR Nodule Cysteine-Rich (NCR) secreted peptide OS=Medicago truncatula OX=3880 GN=MTR_1g042895 PE=2 SV=1
A0A072TT06	NCR182	0.401411	0.261265	0.0803735	Nodule Cysteine-Rich (NCR) secreted peptide OS=Medicago truncatula OX=3880 GN=MTR_8g064010 PE=4 SV=1	>tr|A0A072TT06|A0A072TT06_MEDTR Nodule Cysteine-Rich (NCR) secreted peptide OS=Medicago truncatula OX=3880 GN=MTR_8g064010 PE=4 SV=1
A0A072U6V1	NCR688	0.406491	0.49417	0.228615	Nodule Cysteine-Rich (NCR) secreted peptide OS=Medicago truncatula OX=3880 GN=MTR_7g007940 PE=4 SV=1	>tr|A0A072U6V1|A0A072U6V1_MEDTR Nodule Cysteine-Rich (NCR) secreted peptide OS=Medicago truncatula OX=3880 GN=MTR_7g007940 PE=4 SV=1
G7KEA5	NCR081a	0.408499	0.374678	0.0384399	Nodule Cysteine-Rich (NCR) secreted peptide OS=Medicago truncatula OX=3880 GN=MTR_5g072456 PE=4 SV=1	>tr|G7KEA5|G7KEA5_MEDTR Nodule Cysteine-Rich (NCR) secreted peptide OS=Medicago truncatula OX=3880 GN=MTR_5g072456 PE=4 SV=1
G7K5E0	NCR227	0.424443	0.381642	0.136538	Nodule Cysteine-Rich (NCR) secreted peptide OS=Medicago truncatula OX=3880 GN=MTR_5g026080 PE=4 SV=1	>tr|G7K5E0|G7K5E0_MEDTR Nodule Cysteine-Rich (NCR) secreted peptide OS=Medicago truncatula OX=3880 GN=MTR_5g026080 PE=4 SV=1
I3SGY2	NCR052	0.428604	0.463045	0.228338	Nodule Cysteine-Rich (NCR) secreted peptide OS=Medicago truncatula OX=3880 GN=MTR_5g083255 PE=2 SV=1	>tr|I3SGY2|I3SGY2_MEDTR Nodule Cysteine-Rich (NCR) secreted peptide OS=Medicago truncatula OX=3880 GN=MTR_5g083255 PE=2 SV=1
A7KH63	NCR010	0.44714	0.35349	0.13087	Nodule Cysteine-Rich (NCR) secreted peptide OS=Medicago truncatula OX=3880 GN=MTR_4g053180 PE=2 SV=1	>tr|A7KH63|A7KH63_MEDTR Nodule Cysteine-Rich (NCR) secreted peptide OS=Medicago truncatula OX=3880 GN=MTR_4g053180 PE=2 SV=1
G7JQH4	NCR062	0.448582	0.994582	1.47622	Nodule Cysteine-Rich (NCR) secreted peptide OS=Medicago truncatula OX=3880 GN=11413600 PE=4 SV=1	>tr|G7JQH4|G7JQH4_MEDTR Nodule Cysteine-Rich (NCR) secreted peptide OS=Medicago truncatula OX=3880 GN=11413600 PE=4 SV=1
A0A072UKX9	NCR001	0.452246	0.356876	0.183601	Nodule Cysteine-Rich (NCR) secreted peptide OS=Medicago truncatula OX=3880 GN=MTR_6g463200 PE=4 SV=1	>tr|A0A072UKX9|A0A072UKX9_MEDTR Nodule Cysteine-Rich (NCR) secreted peptide OS=Medicago truncatula OX=3880 GN=MTR_6g463200 PE=4 SV=1
A7KH72	NCR053	0.452815	0.491475	0.236133	Nodule Cysteine-Rich (NCR) secreted peptide OS=Medicago truncatula OX=3880 GN=MTR_1g042910 PE=2 SV=1	>tr|A7KH72|A7KH72_MEDTR Nodule Cysteine-Rich (NCR) secreted peptide OS=Medicago truncatula OX=3880 GN=MTR_1g042910 PE=2 SV=1
A7KHG7	NCR337	0.462989	0.331695	0.119698	Nodule Cysteine-Rich (NCR) secreted peptide OS=Medicago truncatula OX=3880 GN=MTR_7g065015 PE=2 SV=1	>tr|A7KHG7|A7KHG7_MEDTR Nodule Cysteine-Rich (NCR) secreted peptide OS=Medicago truncatula OX=3880 GN=MTR_7g065015 PE=2 SV=1
G7KS41	NCR348	0.46441	0.572359	0.513792	Nodule Cysteine-Rich (NCR) secreted peptide OS=Medicago truncatula OX=3880 GN=MTR_7g037690 PE=4 SV=1	>tr|G7KS41|G7KS41_MEDTR Nodule Cysteine-Rich (NCR) secreted peptide OS=Medicago truncatula OX=3880 GN=MTR_7g037690 PE=4 SV=1
A7KHA7	NCR169	0.466358	0.40818	0.168816	Nodule Cysteine-Rich (NCR) secreted peptide OS=Medicago truncatula OX=3880 GN=MTR_7g029760 PE=2 SV=1	>tr|A7KHA7|A7KHA7_MEDTR Nodule Cysteine-Rich (NCR) secreted peptide OS=Medicago truncatula OX=3880 GN=MTR_7g029760 PE=2 SV=1
A7KH83	NCR088	0.4691	0.515781	0.359187	Nodule Cysteine-Rich (NCR) secreted peptide OS=Medicago truncatula OX=3880 GN=MTR_5g063600 PE=2 SV=1	>tr|A7KH83|A7KH83_MEDTR Nodule Cysteine-Rich (NCR) secreted peptide OS=Medicago truncatula OX=3880 GN=MTR_5g063600 PE=2 SV=1
G7JP95	NCR078	0.470802	0.525714	0.412631	Nodule Cysteine-Rich (NCR) secreted peptide OS=Medicago truncatula OX=3880 GN=MTR_4g033830 PE=4 SV=1	>tr|G7JP95|G7JP95_MEDTR Nodule Cysteine-Rich (NCR) secreted peptide OS=Medicago truncatula OX=3880 GN=MTR_4g033830 PE=4 SV=1
A7KH98	NCR136	0.486291	0.45462	0.171087	Nodule Cysteine-Rich (NCR) secreted peptide OS=Medicago truncatula OX=3880 GN=MTR_3g016090 PE=2 SV=1	>tr|A7KH98|A7KH98_MEDTR Nodule Cysteine-Rich (NCR) secreted peptide OS=Medicago truncatula OX=3880 GN=MTR_3g016090 PE=2 SV=1
G7JAL3	NCR236	0.492488	0.41325	0.27375	Nodule Cysteine-Rich (NCR) secreted peptide OS=Medicago truncatula OX=3880 GN=MTR_3g069830 PE=2 SV=1	>tr|G7JAL3|G7JAL3_MEDTR Nodule Cysteine-Rich (NCR) secreted peptide OS=Medicago truncatula OX=3880 GN=MTR_3g069830 PE=2 SV=1
A0A072VUP8	NCR198	0.498211	0.456826	0.356456	Nodule Cysteine-Rich (NCR) secreted peptide OS=Medicago truncatula OX=3880 GN=MTR_1g055035 PE=4 SV=1	>tr|A0A072VUP8|A0A072VUP8_MEDTR Nodule Cysteine-Rich (NCR) secreted peptide OS=Medicago truncatula OX=3880 GN=MTR_1g055035 PE=4 SV=1
A7KHA9	NCR172/NCR758/NCR505	0.499237	0.333607	0.0204102	Nodule Cysteine-Rich (NCR) secreted peptide OS=Medicago truncatula OX=3880 GN=MTR_0240s0070 PE=2 SV=1	>tr|A7KHA9|A7KHA9_MEDTR Nodule Cysteine-Rich (NCR) secreted peptide OS=Medicago truncatula OX=3880 GN=MTR_0240s0070 PE=2 SV=1
G7KJJ5	NCR341	0.504014	0.438498	0.236993	Nodule Cysteine-Rich (NCR) secreted peptide OS=Medicago truncatula OX=3880 GN=MTR_6g044700 PE=4 SV=1	>tr|G7KJJ5|G7KJJ5_MEDTR Nodule Cysteine-Rich (NCR) secreted peptide OS=Medicago truncatula OX=3880 GN=MTR_6g044700 PE=4 SV=1
G7J9F1	NCR085	0.505271	0.443921	0.294564	Nodule Cysteine-Rich (NCR) secreted peptide OS=Medicago truncatula OX=3880 GN=MTR_3g065690 PE=4 SV=1	>tr|G7J9F1|G7J9F1_MEDTR Nodule Cysteine-Rich (NCR) secreted peptide OS=Medicago truncatula OX=3880 GN=MTR_3g065690 PE=4 SV=1
A7KHE7	NCR317	0.523021	0.449444	0.22493	Nodule Cysteine-Rich (NCR) secreted peptide OS=Medicago truncatula OX=3880 GN=MTR_1g042850 PE=2 SV=1	>tr|A7KHE7|A7KHE7_MEDTR Nodule Cysteine-Rich (NCR) secreted peptide OS=Medicago truncatula OX=3880 GN=MTR_1g042850 PE=2 SV=1
A0A072UVD6	NCR132	0.524384	0.502983	0.27041	Nodule Cysteine-Rich (NCR) secreted peptide OS=Medicago truncatula OX=3880 GN=MTR_3g015665 PE=4 SV=1	>tr|A0A072UVD6|A0A072UVD6_MEDTR Nodule Cysteine-Rich (NCR) secreted peptide OS=Medicago truncatula OX=3880 GN=MTR_3g015665 PE=4 SV=1
A0A072TTX6	NCR008	0.528554	0.436338	0.304577	Nodule Cysteine-Rich (NCR) secreted peptide OS=Medicago truncatula OX=3880 GN=MTR_0054s0190 PE=4 SV=1	>tr|A0A072TTX6|A0A072TTX6_MEDTR Nodule Cysteine-Rich (NCR) secreted peptide OS=Medicago truncatula OX=3880 GN=MTR_0054s0190 PE=4 SV=1
A0A072UW27	NCR640	0.5323	0.641334	0.678399	Nodule Cysteine-Rich (NCR) secreted peptide OS=Medicago truncatula OX=3880 GN=MTR_4g060437 PE=4 SV=1	>tr|A0A072UW27|A0A072UW27_MEDTR Nodule Cysteine-Rich (NCR) secreted peptide OS=Medicago truncatula OX=3880 GN=MTR_4g060437 PE=4 SV=1
G7JM03	NCR651/NCR319	0.534866	0.493636	0.195966	Nodule Cysteine-Rich (NCR) secreted peptide OS=Medicago truncatula OX=3880 GN=MTR_4g031520 PE=4 SV=1	>tr|G7JM03|G7JM03_MEDTR Nodule Cysteine-Rich (NCR) secreted peptide OS=Medicago truncatula OX=3880 GN=MTR_4g031520 PE=4 SV=1
A0A072VKY3	NCR113	0.53551	0.368906	0.111936	Nodule Cysteine-Rich (NCR) secreted peptide OS=Medicago truncatula OX=3880 GN=MTR_1g061100 PE=4 SV=1	>tr|A0A072VKY3|A0A072VKY3_MEDTR Nodule Cysteine-Rich (NCR) secreted peptide OS=Medicago truncatula OX=3880 GN=MTR_1g061100 PE=4 SV=1
A7KH73	NCR054	0.539945	0.467355	0.221433	Nodule Cysteine-Rich (NCR) secreted peptide OS=Medicago truncatula OX=3880 GN=MTR_1g042940 PE=2 SV=1	>tr|A7KH73|A7KH73_MEDTR Nodule Cysteine-Rich (NCR) secreted peptide OS=Medicago truncatula OX=3880 GN=MTR_1g042940 PE=2 SV=1
A0A072U6R1	NCR216	0.540787	0.519135	0.403182	Nodule Cysteine-Rich (NCR) secreted peptide OS=Medicago truncatula OX=3880 GN=MTR_6g006245 PE=4 SV=1	>tr|A0A072U6R1|A0A072U6R1_MEDTR Nodule Cysteine-Rich (NCR) secreted peptide OS=Medicago truncatula OX=3880 GN=MTR_6g006245 PE=4 SV=1
A0A072VJQ8	NCR038	0.541591	0.478042	0.267492	Nodule Cysteine-Rich (NCR) secreted peptide OS=Medicago truncatula OX=3880 GN=MTR_1g053625 PE=4 SV=1	>tr|A0A072VJQ8|A0A072VJQ8_MEDTR Nodule Cysteine-Rich (NCR) secreted peptide OS=Medicago truncatula OX=3880 GN=MTR_1g053625 PE=4 SV=1
A0A072UJJ3	NCR634	0.556873	0.511911	0.185724	Nodule Cysteine-Rich (NCR) secreted peptide OS=Medicago truncatula OX=3880 GN=MTR_4g052650 PE=4 SV=1	>tr|A0A072UJJ3|A0A072UJJ3_MEDTR Nodule Cysteine-Rich (NCR) secreted peptide OS=Medicago truncatula OX=3880 GN=MTR_4g052650 PE=4 SV=1
G7KME0	NCR004	0.559574	0.506071	0.293986	Nodule Cysteine-Rich (NCR) secreted peptide OS=Medicago truncatula OX=3880 GN=MTR_6g057520 PE=4 SV=1	>tr|G7KME0|G7KME0_MEDTR Nodule Cysteine-Rich (NCR) secreted peptide OS=Medicago truncatula OX=3880 GN=MTR_6g057520 PE=4 SV=1
A0A072U873	NCR222	0.56842	0.51769	0.292646	Nodule Cysteine-Rich (NCR) secreted peptide OS=Medicago truncatula OX=3880 GN=MTR_6g038290 PE=4 SV=1	>tr|A0A072U873|A0A072U873_MEDTR Nodule Cysteine-Rich (NCR) secreted peptide OS=Medicago truncatula OX=3880 GN=MTR_6g038290 PE=4 SV=1
G7L3W7	NCR271	0.575816	0.518583	0.0650435	Nodule Cysteine-Rich (NCR) secreted peptide OS=Medicago truncatula OX=3880 GN=MTR_7g102170 PE=4 SV=2	>tr|G7L3W7|G7L3W7_MEDTR Nodule Cysteine-Rich (NCR) secreted peptide OS=Medicago truncatula OX=3880 GN=MTR_7g102170 PE=4 SV=2
A0A072U1G7	NCR712	0.576507	0.572981	0.35943	Nodule Cysteine-Rich (NCR) secreted peptide OS=Medicago truncatula OX=3880 GN=MTR_7g063400 PE=4 SV=1	>tr|A0A072U1G7|A0A072U1G7_MEDTR Nodule Cysteine-Rich (NCR) secreted peptide OS=Medicago truncatula OX=3880 GN=MTR_7g063400 PE=4 SV=1
G7IY11	NCR370	0.579121	0.711564	0.687735	Nodule Cysteine-Rich (NCR) secreted peptide OS=Medicago truncatula OX=3880 GN=MTR_3g052100 PE=4 SV=1	>tr|G7IY11|G7IY11_MEDTR Nodule Cysteine-Rich (NCR) secreted peptide OS=Medicago truncatula OX=3880 GN=MTR_3g052100 PE=4 SV=1
A0A072TIJ0	NCR097	0.582386	0.555453	0.277485	Nodule Cysteine-Rich (NCR) secreted peptide OS=Medicago truncatula OX=3880 GN=MTR_0050s0100 PE=4 SV=1	>tr|A0A072TIJ0|A0A072TIJ0_MEDTR Nodule Cysteine-Rich (NCR) secreted peptide OS=Medicago truncatula OX=3880 GN=MTR_0050s0100 PE=4 SV=1
A0A072TQ17	NCR011	0.588102	0.502423	0.262073	Nodule Cysteine-Rich (NCR) secreted peptide OS=Medicago truncatula OX=3880 GN=MTR_0672s0010 PE=4 SV=1	>tr|A0A072TQ17|A0A072TQ17_MEDTR Nodule Cysteine-Rich (NCR) secreted peptide OS=Medicago truncatula OX=3880 GN=MTR_0672s0010 PE=4 SV=1
G7KPK3	NCR017	0.592362	0.633171	0.339607	Nodule Cysteine-Rich (NCR) secreted peptide OS=Medicago truncatula OX=3880 GN=MTR_6g027155 PE=4 SV=1	>tr|G7KPK3|G7KPK3_MEDTR Nodule Cysteine-Rich (NCR) secreted peptide OS=Medicago truncatula OX=3880 GN=MTR_6g027155 PE=4 SV=1
A7KHE2	NCR312	0.594332	0.641318	0.56921	Nodule Cysteine-Rich (NCR) secreted peptide OS=Medicago truncatula OX=3880 GN=MTR_4g060650 PE=2 SV=1	>tr|A7KHE2|A7KHE2_MEDTR Nodule Cysteine-Rich (NCR) secreted peptide OS=Medicago truncatula OX=3880 GN=MTR_4g060650 PE=2 SV=1
G7KA17	NCR089	0.594695	0.509726	0.224222	Nodule Cysteine-Rich (NCR) secreted peptide OS=Medicago truncatula OX=3880 GN=MTR_5g061800 PE=4 SV=2	>tr|G7KA17|G7KA17_MEDTR Nodule Cysteine-Rich (NCR) secreted peptide OS=Medicago truncatula OX=3880 GN=MTR_5g061800 PE=4 SV=2
G7JPG3	NCR140	0.594926	0.527155	0.329226	Nodule Cysteine-Rich (NCR) secreted peptide OS=Medicago truncatula OX=3880 GN=11426411 PE=4 SV=1	>tr|G7JPG3|G7JPG3_MEDTR Nodule Cysteine-Rich (NCR) secreted peptide OS=Medicago truncatula OX=3880 GN=11426411 PE=4 SV=1
A7KH81	NCR077	0.599601	0.407118	0.0675989	Nodule Cysteine-Rich (NCR) secreted peptide OS=Medicago truncatula OX=3880 GN=MTR_3g065050 PE=2 SV=1	>tr|A7KH81|A7KH81_MEDTR Nodule Cysteine-Rich (NCR) secreted peptide OS=Medicago truncatula OX=3880 GN=MTR_3g065050 PE=2 SV=1
G7JDN2	NCR206	0.600623	0.840481	0.635726	Nodule Cysteine-Rich (NCR) secreted peptide OS=Medicago truncatula OX=3880 GN=11412955 PE=4 SV=1	>tr|G7JDN2|G7JDN2_MEDTR Nodule Cysteine-Rich (NCR) secreted peptide OS=Medicago truncatula OX=3880 GN=11412955 PE=4 SV=1
G7IVN8	NCR582	0.604201	0.559347	0.34532	Nodule Cysteine-Rich (NCR) secreted peptide OS=Medicago truncatula OX=3880 GN=MTR_3g008446 PE=4 SV=1	>tr|G7IVN8|G7IVN8_MEDTR Nodule Cysteine-Rich (NCR) secreted peptide OS=Medicago truncatula OX=3880 GN=MTR_3g008446 PE=4 SV=1
G7KA73	NCR210	0.605919	0.587985	0.156789	Nodule Cysteine-Rich (NCR) secreted peptide OS=Medicago truncatula OX=3880 GN=11431999 PE=4 SV=1	>tr|G7KA73|G7KA73_MEDTR Nodule Cysteine-Rich (NCR) secreted peptide OS=Medicago truncatula OX=3880 GN=11431999 PE=4 SV=1
G7J0N1	NCR131	0.612205	0.497863	0.24978	Nodule Cysteine-Rich (NCR) secreted peptide OS=Medicago truncatula OX=3880 GN=MTR_3g031340 PE=4 SV=1	>tr|G7J0N1|G7J0N1_MEDTR Nodule Cysteine-Rich (NCR) secreted peptide OS=Medicago truncatula OX=3880 GN=MTR_3g031340 PE=4 SV=1
G7K947	NCR656	0.617554	0.578351	0.266533	Nodule Cysteine-Rich (NCR) secreted peptide OS=Medicago truncatula OX=3880 GN=MTR_5g061160 PE=2 SV=1	>tr|G7K947|G7K947_MEDTR Nodule Cysteine-Rich (NCR) secreted peptide OS=Medicago truncatula OX=3880 GN=MTR_5g061160 PE=2 SV=1
A0A072TQP5	NCR739	0.622595	0.509651	0.262647	Nodule Cysteine-Rich (NCR) secreted peptide OS=Medicago truncatula OX=3880 GN=MTR_8g442760 PE=4 SV=1	>tr|A0A072TQP5|A0A072TQP5_MEDTR Nodule Cysteine-Rich (NCR) secreted peptide OS=Medicago truncatula OX=3880 GN=MTR_8g442760 PE=4 SV=1
G7JAL7	NCR598	0.623769	0.719422	0.600901	Nodule Cysteine-Rich (NCR) secreted peptide OS=Medicago truncatula OX=3880 GN=MTR_3g069870 PE=4 SV=1	>tr|G7JAL7|G7JAL7_MEDTR Nodule Cysteine-Rich (NCR) secreted peptide OS=Medicago truncatula OX=3880 GN=MTR_3g069870 PE=4 SV=1
A0A072U1J3	NCR715	0.62417	0.534789	0.572621	Nodule Cysteine-Rich (NCR) secreted peptide OS=Medicago truncatula OX=3880 GN=MTR_7g063940 PE=4 SV=1	>tr|A0A072U1J3|A0A072U1J3_MEDTR Nodule Cysteine-Rich (NCR) secreted peptide OS=Medicago truncatula OX=3880 GN=MTR_7g063940 PE=4 SV=1
G7I4S7	NCR395	0.624316	0.469211	0.038559	Nodule Cysteine-Rich (NCR) secreted peptide OS=Medicago truncatula OX=3880 GN=MTR_1g075500 PE=4 SV=1	>tr|G7I4S7|G7I4S7_MEDTR Nodule Cysteine-Rich (NCR) secreted peptide OS=Medicago truncatula OX=3880 GN=MTR_1g075500 PE=4 SV=1
A0A072TZN8	NCR713	0.6429	0.795478	0.699371	Nodule Cysteine-Rich (NCR) secreted peptide OS=Medicago truncatula OX=3880 GN=MTR_7g063420 PE=4 SV=1	>tr|A0A072TZN8|A0A072TZN8_MEDTR Nodule Cysteine-Rich (NCR) secreted peptide OS=Medicago truncatula OX=3880 GN=MTR_7g063420 PE=4 SV=1
A7KHC5	NCR237	0.652295	0.55794	0.287815	Nodule Cysteine-Rich (NCR) secreted peptide OS=Medicago truncatula OX=3880 GN=MTR_7g065025 PE=2 SV=1	>tr|A7KHC5|A7KHC5_MEDTR Nodule Cysteine-Rich (NCR) secreted peptide OS=Medicago truncatula OX=3880 GN=MTR_7g065025 PE=2 SV=1
A0A072UJR7	NCR343/NCR557	0.652566	0.59265	0.40597	Nodule Cysteine-Rich (NCR) secreted peptide OS=Medicago truncatula OX=3880 GN=MTR_6g044562 PE=4 SV=1	>tr|A0A072UJR7|A0A072UJR7_MEDTR Nodule Cysteine-Rich (NCR) secreted peptide OS=Medicago truncatula OX=3880 GN=MTR_6g044562 PE=4 SV=1
G7KA66	NCR194	0.653648	0.70367	0.35254	Nodule Cysteine-Rich (NCR) secreted peptide OS=Medicago truncatula OX=3880 GN=MTR_5g062510 PE=4 SV=1	>tr|G7KA66|G7KA66_MEDTR Nodule Cysteine-Rich (NCR) secreted peptide OS=Medicago truncatula OX=3880 GN=MTR_5g062510 PE=4 SV=1
G7KE56	NCR090	0.659879	0.606858	0.226702	Nodule Cysteine-Rich (NCR) secreted peptide OS=Medicago truncatula OX=3880 GN=MTR_5g070410 PE=4 SV=1	>tr|G7KE56|G7KE56_MEDTR Nodule Cysteine-Rich (NCR) secreted peptide OS=Medicago truncatula OX=3880 GN=MTR_5g070410 PE=4 SV=1
A0A072U9K0	NCR269	0.660293	0.597084	0.357778	Nodule Cysteine-Rich (NCR) secreted peptide OS=Medicago truncatula OX=3880 GN=MTR_6g445080 PE=4 SV=1	>tr|A0A072U9K0|A0A072U9K0_MEDTR Nodule Cysteine-Rich (NCR) secreted peptide OS=Medicago truncatula OX=3880 GN=MTR_6g445080 PE=4 SV=1
G7L378	NCR452	0.665047	0.629624	0.381895	Nodule Cysteine-Rich (NCR) secreted peptide OS=Medicago truncatula OX=3880 GN=11443881 PE=4 SV=2	>tr|G7L378|G7L378_MEDTR Nodule Cysteine-Rich (NCR) secreted peptide OS=Medicago truncatula OX=3880 GN=11443881 PE=4 SV=2
G7KYR3	NCR451	0.670738	0.638154	0.445368	Nodule Cysteine-Rich (NCR) secreted peptide OS=Medicago truncatula OX=3880 GN=MTR_7g008970 PE=4 SV=1	>tr|G7KYR3|G7KYR3_MEDTR Nodule Cysteine-Rich (NCR) secreted peptide OS=Medicago truncatula OX=3880 GN=MTR_7g008970 PE=4 SV=1
G7K1M3	NCR437	0.676219	0.448666	0.151142	Nodule Cysteine-Rich (NCR) secreted peptide OS=Medicago truncatula OX=3880 GN=MTR_5g056890 PE=2 SV=1	>tr|G7K1M3|G7K1M3_MEDTR Nodule Cysteine-Rich (NCR) secreted peptide OS=Medicago truncatula OX=3880 GN=MTR_5g056890 PE=2 SV=1
A0A072UIP6	NCR623	0.678828	0.653076	0.568409	Nodule Cysteine-Rich (NCR) secreted peptide OS=Medicago truncatula OX=3880 GN=MTR_4g033290 PE=4 SV=1	>tr|A0A072UIP6|A0A072UIP6_MEDTR Nodule Cysteine-Rich (NCR) secreted peptide OS=Medicago truncatula OX=3880 GN=MTR_4g033290 PE=4 SV=1
A0A072UAN2	NCR036/NCR067	0.679422	0.519138	0.291245	Nodule Cysteine-Rich (NCR) secreted peptide OS=Medicago truncatula OX=3880 GN=MTR_6g461980 PE=4 SV=1	>tr|A0A072UAN2|A0A072UAN2_MEDTR Nodule Cysteine-Rich (NCR) secreted peptide OS=Medicago truncatula OX=3880 GN=MTR_6g461980 PE=4 SV=1
A0A072TFS3	NCR007	0.679635	0.629768	0.492599	Nodule Cysteine-Rich (NCR) secreted peptide OS=Medicago truncatula OX=3880 GN=MTR_0337s0030 PE=4 SV=1	>tr|A0A072TFS3|A0A072TFS3_MEDTR Nodule Cysteine-Rich (NCR) secreted peptide OS=Medicago truncatula OX=3880 GN=MTR_0337s0030 PE=4 SV=1
A0A072U9H6	NCR753	0.682808	0.617346	0.404417	Nodule Cysteine-Rich (NCR) secreted peptide OS=Medicago truncatula OX=3880 GN=MTR_6g043380 PE=4 SV=1	>tr|A0A072U9H6|A0A072U9H6_MEDTR Nodule Cysteine-Rich (NCR) secreted peptide OS=Medicago truncatula OX=3880 GN=MTR_6g043380 PE=4 SV=1
I3SP41	NCR006	0.690922	0.667175	0.558526	Nodule Cysteine-Rich (NCR) secreted peptide OS=Medicago truncatula OX=3880 GN=MTR_0032s0170 PE=2 SV=1	>tr|I3SP41|I3SP41_MEDTR Nodule Cysteine-Rich (NCR) secreted peptide OS=Medicago truncatula OX=3880 GN=MTR_0032s0170 PE=2 SV=1
G7JPA2	NCR306	0.697775	0.68466	0.459032	Nodule Cysteine-Rich (NCR) secreted peptide OS=Medicago truncatula OX=3880 GN=MTR_4g033900 PE=4 SV=1	>tr|G7JPA2|G7JPA2_MEDTR Nodule Cysteine-Rich (NCR) secreted peptide OS=Medicago truncatula OX=3880 GN=MTR_4g033900 PE=4 SV=1
A0A072VJ77	NCR207	0.702686	0.550227	0.25462	Nodule Cysteine-Rich (NCR) secreted peptide OS=Medicago truncatula OX=3880 GN=MTR_1g061110 PE=4 SV=1	>tr|A0A072VJ77|A0A072VJ77_MEDTR Nodule Cysteine-Rich (NCR) secreted peptide OS=Medicago truncatula OX=3880 GN=MTR_1g061110 PE=4 SV=1
G7K1L6	NCR307	0.709193	0.931254	1.32737	Nodule Cysteine-Rich (NCR) secreted peptide OS=Medicago truncatula OX=3880 GN=MTR_5g056735 PE=4 SV=1	>tr|G7K1L6|G7K1L6_MEDTR Nodule Cysteine-Rich (NCR) secreted peptide OS=Medicago truncatula OX=3880 GN=MTR_5g056735 PE=4 SV=1
A0A072U1S4	NCR152	0.709529	0.574874	0.161477	Nodule Cysteine-Rich (NCR) secreted peptide OS=Medicago truncatula OX=3880 GN=MTR_7g066720 PE=4 SV=1	>tr|A0A072U1S4|A0A072U1S4_MEDTR Nodule Cysteine-Rich (NCR) secreted peptide OS=Medicago truncatula OX=3880 GN=MTR_7g066720 PE=4 SV=1
A0A072UAP3	NCR013	0.710307	0.966644	0.725587	Nodule Cysteine-Rich (NCR) secreted peptide OS=Medicago truncatula OX=3880 GN=MTR_6g463320 PE=4 SV=1	>tr|A0A072UAP3|A0A072UAP3_MEDTR Nodule Cysteine-Rich (NCR) secreted peptide OS=Medicago truncatula OX=3880 GN=MTR_6g463320 PE=4 SV=1
A7KHG0	NCR330	0.721465	0.763367	0.66507	Nodule Cysteine-Rich (NCR) secreted peptide OS=Medicago truncatula OX=3880 GN=11423521 PE=2 SV=1	>tr|A7KHG0|A7KHG0_MEDTR Nodule Cysteine-Rich (NCR) secreted peptide OS=Medicago truncatula OX=3880 GN=11423521 PE=2 SV=1
A0A072U2G4	NCR061	0.729687	0.605765	0.452078	Nodule Cysteine-Rich (NCR) secreted peptide OS=Medicago truncatula OX=3880 GN=MTR_8g064100 PE=4 SV=1	>tr|A0A072U2G4|A0A072U2G4_MEDTR Nodule Cysteine-Rich (NCR) secreted peptide OS=Medicago truncatula OX=3880 GN=MTR_8g064100 PE=4 SV=1
A0A072VU91	NCR039	0.730361	0.658554	0.450962	Nodule Cysteine-Rich (NCR) secreted peptide OS=Medicago truncatula OX=3880 GN=MTR_1g053640 PE=4 SV=1	>tr|A0A072VU91|A0A072VU91_MEDTR Nodule Cysteine-Rich (NCR) secreted peptide OS=Medicago truncatula OX=3880 GN=MTR_1g053640 PE=4 SV=1
G7KA19	NCR262	0.736308	0.57354	0.365159	Nodule Cysteine-Rich (NCR) secreted peptide OS=Medicago truncatula OX=3880 GN=MTR_5g061825 PE=4 SV=2	>tr|G7KA19|G7KA19_MEDTR Nodule Cysteine-Rich (NCR) secreted peptide OS=Medicago truncatula OX=3880 GN=MTR_5g061825 PE=4 SV=2
G7J277	NCR414	0.738814	0.797729	0.466287	Nodule Cysteine-Rich (NCR) secreted peptide OS=Medicago truncatula OX=3880 GN=MTR_3g061750 PE=4 SV=1	>tr|G7J277|G7J277_MEDTR Nodule Cysteine-Rich (NCR) secreted peptide OS=Medicago truncatula OX=3880 GN=MTR_3g061750 PE=4 SV=1
G7JBC9	NCR418	0.742597	0.73988	0.524197	Nodule Cysteine-Rich (NCR) secreted peptide OS=Medicago truncatula OX=3880 GN=MTR_3g084820 PE=2 SV=1	>tr|G7JBC9|G7JBC9_MEDTR Nodule Cysteine-Rich (NCR) secreted peptide OS=Medicago truncatula OX=3880 GN=MTR_3g084820 PE=2 SV=1
A0A072VLX6	NCR110	0.746327	0.625421	0.412748	Nodule Cysteine-Rich (NCR) secreted peptide OS=Medicago truncatula OX=3880 GN=MTR_1g071890 PE=4 SV=1	>tr|A0A072VLX6|A0A072VLX6_MEDTR Nodule Cysteine-Rich (NCR) secreted peptide OS=Medicago truncatula OX=3880 GN=MTR_1g071890 PE=4 SV=1
G7KZ18		0.751315	0.762535	0.72179	Nodule Cysteine-Rich (NCR) secreted peptide OS=Medicago truncatula OX=3880 GN=11431692 PE=2 SV=1	>tr|G7KZ18|G7KZ18_MEDTR Nodule Cysteine-Rich (NCR) secreted peptide OS=Medicago truncatula OX=3880 GN=11431692 PE=2 SV=1
G7KEA3	NCR100	0.753038	0.602363	0.380454	Nodule Cysteine-Rich (NCR) secreted peptide OS=Medicago truncatula OX=3880 GN=MTR_5g072450 PE=4 SV=1	>tr|G7KEA3|G7KEA3_MEDTR Nodule Cysteine-Rich (NCR) secreted peptide OS=Medicago truncatula OX=3880 GN=MTR_5g072450 PE=4 SV=1
G7KAD9	NCR024	0.753861	0.6248	0.296138	Nodule Cysteine-Rich (NCR) secreted peptide OS=Medicago truncatula OX=3880 GN=MTR_5g063460 PE=4 SV=1	>tr|G7KAD9|G7KAD9_MEDTR Nodule Cysteine-Rich (NCR) secreted peptide OS=Medicago truncatula OX=3880 GN=MTR_5g063460 PE=4 SV=1
G7KS99	NCR388	0.75637	0.782972	0.464165	Nodule Cysteine-Rich (NCR) secreted peptide OS=Medicago truncatula OX=3880 GN=MTR_7g068360 PE=4 SV=1	>tr|G7KS99|G7KS99_MEDTR Nodule Cysteine-Rich (NCR) secreted peptide OS=Medicago truncatula OX=3880 GN=MTR_7g068360 PE=4 SV=1
G7J9F3	NCR084	0.762902	0.685075	0.494772	Nodule Cysteine-Rich (NCR) secreted peptide OS=Medicago truncatula OX=3880 GN=MTR_3g065710 PE=4 SV=1	>tr|G7J9F3|G7J9F3_MEDTR Nodule Cysteine-Rich (NCR) secreted peptide OS=Medicago truncatula OX=3880 GN=MTR_3g065710 PE=4 SV=1
A7KH69	NCR026	0.767959	0.614021	0.467118	Nodule Cysteine-Rich (NCR) secreted peptide OS=Medicago truncatula OX=3880 GN=MTR_5g063580 PE=2 SV=1	>tr|A7KH69|A7KH69_MEDTR Nodule Cysteine-Rich (NCR) secreted peptide OS=Medicago truncatula OX=3880 GN=MTR_5g063580 PE=2 SV=1
A7KHC0	NCR209	0.775935	0.856488	0.733674	Nodule Cysteine-Rich (NCR) secreted peptide OS=Medicago truncatula OX=3880 GN=MTR_4g070690 PE=2 SV=1	>tr|A7KHC0|A7KHC0_MEDTR Nodule Cysteine-Rich (NCR) secreted peptide OS=Medicago truncatula OX=3880 GN=MTR_4g070690 PE=2 SV=1
A0A072U2A2	NCR040	0.777191	0.819379	1.22499	Nodule Cysteine-Rich (NCR) secreted peptide OS=Medicago truncatula OX=3880 GN=MTR_7g095860 PE=4 SV=1	>tr|A0A072U2A2|A0A072U2A2_MEDTR Nodule Cysteine-Rich (NCR) secreted peptide OS=Medicago truncatula OX=3880 GN=MTR_7g095860 PE=4 SV=1
G7IV70	NCR123/NCR592/NCR591	0.77838	0.904081	0.601082	Nodule Cysteine-Rich (NCR) secreted peptide OS=Medicago truncatula OX=3880 GN=MTR_3g062775 PE=4 SV=1	>tr|G7IV70|G7IV70_MEDTR Nodule Cysteine-Rich (NCR) secreted peptide OS=Medicago truncatula OX=3880 GN=MTR_3g062775 PE=4 SV=1
A0A072UDU7	NCR649	0.78206	0.719628	0.444824	Nodule Cysteine-Rich (NCR) secreted peptide OS=Medicago truncatula OX=3880 GN=MTR_5g037795 PE=4 SV=1	>tr|A0A072UDU7|A0A072UDU7_MEDTR Nodule Cysteine-Rich (NCR) secreted peptide OS=Medicago truncatula OX=3880 GN=MTR_5g037795 PE=4 SV=1
G7JY89	NCR434	0.782592	0.826705	0.609008	Nodule Cysteine-Rich (NCR) secreted peptide OS=Medicago truncatula OX=3880 GN=MTR_5g047670 PE=4 SV=1	>tr|G7JY89|G7JY89_MEDTR Nodule Cysteine-Rich (NCR) secreted peptide OS=Medicago truncatula OX=3880 GN=MTR_5g047670 PE=4 SV=1
G7KA71	NCR439	0.784893	0.686476	0.614389	Nodule Cysteine-Rich (NCR) secreted peptide OS=Medicago truncatula OX=3880 GN=MTR_5g062610 PE=4 SV=1	>tr|G7KA71|G7KA71_MEDTR Nodule Cysteine-Rich (NCR) secreted peptide OS=Medicago truncatula OX=3880 GN=MTR_5g062610 PE=4 SV=1
I3SFJ9	NCR219	0.786101	0.48468	0.0515957	Nodule Cysteine-Rich (NCR) secreted peptide OS=Medicago truncatula OX=3880 GN=MTR_6g090485 PE=2 SV=1	>tr|I3SFJ9|I3SFJ9_MEDTR Nodule Cysteine-Rich (NCR) secreted peptide OS=Medicago truncatula OX=3880 GN=MTR_6g090485 PE=2 SV=1
A7KH96	NCR128	0.787064	0.612119	0.192803	Nodule Cysteine-Rich (NCR) secreted peptide OS=Medicago truncatula OX=3880 GN=MTR_4g060590 PE=2 SV=1	>tr|A7KH96|A7KH96_MEDTR Nodule Cysteine-Rich (NCR) secreted peptide OS=Medicago truncatula OX=3880 GN=MTR_4g060590 PE=2 SV=1
G7I3W5	NCR587	0.787977	0.793726	0.660765	Nodule Cysteine-Rich (NCR) secreted peptide OS=Medicago truncatula OX=3880 GN=MTR_1g075045 PE=4 SV=1	>tr|G7I3W5|G7I3W5_MEDTR Nodule Cysteine-Rich (NCR) secreted peptide OS=Medicago truncatula OX=3880 GN=MTR_1g075045 PE=4 SV=1
G7KNS7	NCR073	0.789512	0.608962	0.348106	Nodule Cysteine-Rich (NCR) secreted peptide OS=Medicago truncatula OX=3880 GN=MTR_6g061820 PE=4 SV=1	>tr|G7KNS7|G7KNS7_MEDTR Nodule Cysteine-Rich (NCR) secreted peptide OS=Medicago truncatula OX=3880 GN=MTR_6g061820 PE=4 SV=1
A7KHD4	NCR289	0.797944	0.888321	1.22207	Nodule Cysteine-Rich (NCR) secreted peptide OS=Medicago truncatula OX=3880 GN=MTR_7g016440 PE=2 SV=1	>tr|A7KHD4|A7KHD4_MEDTR Nodule Cysteine-Rich (NCR) secreted peptide OS=Medicago truncatula OX=3880 GN=MTR_7g016440 PE=2 SV=1
A0A072UB79	NCR191	0.817448	1.18559	1.19604	Nodule Cysteine-Rich (NCR) secreted peptide OS=Medicago truncatula OX=3880 GN=MTR_6g084730 PE=4 SV=1	>tr|A0A072UB79|A0A072UB79_MEDTR Nodule Cysteine-Rich (NCR) secreted peptide OS=Medicago truncatula OX=3880 GN=MTR_6g084730 PE=4 SV=1
G7INW8	NCR539	0.817927	0.868661	0.775456	Nodule Cysteine-Rich (NCR) secreted peptide OS=Medicago truncatula OX=3880 GN=MTR_2g008910 PE=4 SV=1	>tr|G7INW8|G7INW8_MEDTR Nodule Cysteine-Rich (NCR) secreted peptide OS=Medicago truncatula OX=3880 GN=MTR_2g008910 PE=4 SV=1
A7KHF7	NCR327	0.819111	0.739401	0.719128	Nodule Cysteine-Rich (NCR) secreted peptide OS=Medicago truncatula OX=3880 GN=MTR_7g071315 PE=2 SV=1	>tr|A7KHF7|A7KHF7_MEDTR Nodule Cysteine-Rich (NCR) secreted peptide OS=Medicago truncatula OX=3880 GN=MTR_7g071315 PE=2 SV=1
A0A072VDG0	NCR518	0.825059	1.07562	1.37703	Nodule Cysteine-Rich (NCR) secreted peptide OS=Medicago truncatula OX=3880 GN=MTR_1g010310 PE=4 SV=1	>tr|A0A072VDG0|A0A072VDG0_MEDTR Nodule Cysteine-Rich (NCR) secreted peptide OS=Medicago truncatula OX=3880 GN=MTR_1g010310 PE=4 SV=1
A0A072UIN6	NCR032	0.838653	0.627092	0.293301	Nodule Cysteine-Rich (NCR) secreted peptide OS=Medicago truncatula OX=3880 GN=MTR_4g017920 PE=4 SV=1	>tr|A0A072UIN6|A0A072UIN6_MEDTR Nodule Cysteine-Rich (NCR) secreted peptide OS=Medicago truncatula OX=3880 GN=MTR_4g017920 PE=4 SV=1
A0A072UJS9	NCR679	0.845002	0.684261	0.1879	Nodule Cysteine-Rich (NCR) secreted peptide OS=Medicago truncatula OX=3880 GN=MTR_6g445040 PE=4 SV=1	>tr|A0A072UJS9|A0A072UJS9_MEDTR Nodule Cysteine-Rich (NCR) secreted peptide OS=Medicago truncatula OX=3880 GN=MTR_6g445040 PE=4 SV=1
G8A361	NCR419	0.845446	1.08387	0.999256	Nodule Cysteine-Rich (NCR) secreted peptide OS=Medicago truncatula OX=3880 GN=MTR_3g436500 PE=4 SV=1	>tr|G8A361|G8A361_MEDTR Nodule Cysteine-Rich (NCR) secreted peptide OS=Medicago truncatula OX=3880 GN=MTR_3g436500 PE=4 SV=1
A7KH64	NCR012	0.856455	0.953246	0.931645	Nodule Cysteine-Rich (NCR) secreted peptide OS=Medicago truncatula OX=3880 GN=MTR_1g092720 PE=2 SV=1	>tr|A7KH64|A7KH64_MEDTR Nodule Cysteine-Rich (NCR) secreted peptide OS=Medicago truncatula OX=3880 GN=MTR_1g092720 PE=2 SV=1
G7ZXD6	NCR150	0.856463	0.891285	0.909872	Nodule Cysteine-Rich (NCR) secreted peptide OS=Medicago truncatula OX=3880 GN=MTR_6g466410 PE=4 SV=1	>tr|G7ZXD6|G7ZXD6_MEDTR Nodule Cysteine-Rich (NCR) secreted peptide OS=Medicago truncatula OX=3880 GN=MTR_6g466410 PE=4 SV=1
G7JZB1	NCR652	0.85795	0.824358	1.00826	Nodule Cysteine-Rich (NCR) secreted peptide OS=Medicago truncatula OX=3880 GN=MTR_5g048335 PE=4 SV=1	>tr|G7JZB1|G7JZB1_MEDTR Nodule Cysteine-Rich (NCR) secreted peptide OS=Medicago truncatula OX=3880 GN=MTR_5g048335 PE=4 SV=1
G7IZF0	NCR241	0.864292	1.02072	1.12791	Nodule Cysteine-Rich (NCR) secreted peptide OS=Medicago truncatula OX=3880 GN=MTR_3g028440 PE=2 SV=1	>tr|G7IZF0|G7IZF0_MEDTR Nodule Cysteine-Rich (NCR) secreted peptide OS=Medicago truncatula OX=3880 GN=MTR_3g028440 PE=2 SV=1
A0A0C3VSU6	NCR229	0.86477	0.752388	0.45169	Nodule Cysteine-Rich (NCR) secreted peptide OS=Medicago truncatula OX=3880 GN=MTR_6g006250 PE=4 SV=2	>tr|A0A0C3VSU6|A0A0C3VSU6_MEDTR Nodule Cysteine-Rich (NCR) secreted peptide OS=Medicago truncatula OX=3880 GN=MTR_6g006250 PE=4 SV=2
A0A072VK07	NCR536	0.873671	0.9918	0.901029	Nodule Cysteine-Rich (NCR) secreted peptide OS=Medicago truncatula OX=3880 GN=MTR_1g062870 PE=4 SV=1	>tr|A0A072VK07|A0A072VK07_MEDTR Nodule Cysteine-Rich (NCR) secreted peptide OS=Medicago truncatula OX=3880 GN=MTR_1g062870 PE=4 SV=1
G7K955	NCR657	0.875757	1.09543	1.28173	Nodule Cysteine-Rich (NCR) secreted peptide OS=Medicago truncatula OX=3880 GN=MTR_5g061275 PE=4 SV=1	>tr|G7K955|G7K955_MEDTR Nodule Cysteine-Rich (NCR) secreted peptide OS=Medicago truncatula OX=3880 GN=MTR_5g061275 PE=4 SV=1
G7JBW1	NCR600	0.878757	0.682358	0.524163	Nodule Cysteine-Rich (NCR) secreted peptide OS=Medicago truncatula OX=3880 GN=MTR_3g071360 PE=4 SV=2	>tr|G7JBW1|G7JBW1_MEDTR Nodule Cysteine-Rich (NCR) secreted peptide OS=Medicago truncatula OX=3880 GN=MTR_3g071360 PE=4 SV=2
G7K672	NCR144	0.887077	0.942553	1.02901	Nodule Cysteine-Rich (NCR) secreted peptide OS=Medicago truncatula OX=3880 GN=MTR_5g068810 PE=2 SV=1	>tr|G7K672|G7K672_MEDTR Nodule Cysteine-Rich (NCR) secreted peptide OS=Medicago truncatula OX=3880 GN=MTR_5g068810 PE=2 SV=1
A0A072UJP9	NCR264	0.887563	0.84527	0.919206	Nodule Cysteine-Rich (NCR) secreted peptide OS=Medicago truncatula OX=3880 GN=MTR_4g046807 PE=4 SV=1	>tr|A0A072UJP9|A0A072UJP9_MEDTR Nodule Cysteine-Rich (NCR) secreted peptide OS=Medicago truncatula OX=3880 GN=MTR_4g046807 PE=4 SV=1
A0A072TR97	NCR510	0.888825	0.721879	0.635352	Nodule Cysteine-Rich (NCR) secreted peptide OS=Medicago truncatula OX=3880 GN=MTR_0330s0020 PE=4 SV=1	>tr|A0A072TR97|A0A072TR97_MEDTR Nodule Cysteine-Rich (NCR) secreted peptide OS=Medicago truncatula OX=3880 GN=MTR_0330s0020 PE=4 SV=1
A0A072UJ01		0.89111	1.02392	1.13222	Nodule Cysteine-Rich (NCR) secreted peptide OS=Medicago truncatula OX=3880 GN=MTR_4g046850 PE=4 SV=1	>tr|A0A072UJ01|A0A072UJ01_MEDTR Nodule Cysteine-Rich (NCR) secreted peptide OS=Medicago truncatula OX=3880 GN=MTR_4g046850 PE=4 SV=1
G7JZA9	NCR809	0.899371	0.886881	0.801982	Nodule Cysteine-Rich (NCR) secreted peptide OS=Medicago truncatula OX=3880 GN=MTR_5g048310 PE=4 SV=1	>tr|G7JZA9|G7JZA9_MEDTR Nodule Cysteine-Rich (NCR) secreted peptide OS=Medicago truncatula OX=3880 GN=MTR_5g048310 PE=4 SV=1
G7JLZ2	NCR288/NCR697	0.900983	0.843047	0.476939	Nodule Cysteine-Rich (NCR) secreted peptide OS=Medicago truncatula OX=3880 GN=MTR_4g031380 PE=4 SV=2	>tr|G7JLZ2|G7JLZ2_MEDTR Nodule Cysteine-Rich (NCR) secreted peptide OS=Medicago truncatula OX=3880 GN=MTR_4g031380 PE=4 SV=2
G7JX80	NCR273	0.901833	0.815703	0.984363	Nodule Cysteine-Rich (NCR) secreted peptide OS=Medicago truncatula OX=3880 GN=MTR_5g057460 PE=4 SV=1	>tr|G7JX80|G7JX80_MEDTR Nodule Cysteine-Rich (NCR) secreted peptide OS=Medicago truncatula OX=3880 GN=MTR_5g057460 PE=4 SV=1
G7KIM9	NCR102	0.901984	0.947413	0.983178	Nodule Cysteine-Rich (NCR) secreted peptide OS=Medicago truncatula OX=3880 GN=MTR_2g047080 PE=4 SV=1	>tr|G7KIM9|G7KIM9_MEDTR Nodule Cysteine-Rich (NCR) secreted peptide OS=Medicago truncatula OX=3880 GN=MTR_2g047080 PE=4 SV=1
A0A072UX97	NCR212	0.905394	0.975425	1.25262	Nodule Cysteine-Rich (NCR) secreted peptide OS=Medicago truncatula OX=3880 GN=MTR_3g466130 PE=4 SV=1	>tr|A0A072UX97|A0A072UX97_MEDTR Nodule Cysteine-Rich (NCR) secreted peptide OS=Medicago truncatula OX=3880 GN=MTR_3g466130 PE=4 SV=1
G7IWG0	NCR413	0.905487	0.810868	0.810625	Nodule Cysteine-Rich (NCR) secreted peptide OS=Medicago truncatula OX=3880 GN=MTR_3g025420 PE=4 SV=1	>tr|G7IWG0|G7IWG0_MEDTR Nodule Cysteine-Rich (NCR) secreted peptide OS=Medicago truncatula OX=3880 GN=MTR_3g025420 PE=4 SV=1
A7KHD3	NCR286b	0.907949	0.776761	0.426917	Nodule Cysteine-Rich (NCR) secreted peptide OS=Medicago truncatula OX=3880 GN=MTR_5g069100 PE=2 SV=1	>tr|A7KHD3|A7KHD3_MEDTR Nodule Cysteine-Rich (NCR) secreted peptide OS=Medicago truncatula OX=3880 GN=MTR_5g069100 PE=2 SV=1
A0A072UTU6	NCR155	0.91009	0.633027	0.592239	Nodule Cysteine-Rich (NCR) secreted peptide OS=Medicago truncatula OX=3880 GN=MTR_3g018865 PE=4 SV=1	>tr|A0A072UTU6|A0A072UTU6_MEDTR Nodule Cysteine-Rich (NCR) secreted peptide OS=Medicago truncatula OX=3880 GN=MTR_3g018865 PE=4 SV=1
A0A072TS14	NCR733	0.918784	0.900614	0.840011	Nodule Cysteine-Rich (NCR) secreted peptide OS=Medicago truncatula OX=3880 GN=MTR_8g064050 PE=4 SV=1	>tr|A0A072TS14|A0A072TS14_MEDTR Nodule Cysteine-Rich (NCR) secreted peptide OS=Medicago truncatula OX=3880 GN=MTR_8g064050 PE=4 SV=1
A7KHC4	NCR228	0.934662	1.02293	0.890707	Nodule Cysteine-Rich (NCR) secreted peptide OS=Medicago truncatula OX=3880 GN=MTR_6g006240 PE=2 SV=1	>tr|A7KHC4|A7KHC4_MEDTR Nodule Cysteine-Rich (NCR) secreted peptide OS=Medicago truncatula OX=3880 GN=MTR_6g006240 PE=2 SV=1
A0A072TV89	NCR490	0.939193	0.686013	0.496361	Nodule Cysteine-Rich (NCR) secreted peptide OS=Medicago truncatula OX=3880 GN=MTR_0015s0230 PE=4 SV=1	>tr|A0A072TV89|A0A072TV89_MEDTR Nodule Cysteine-Rich (NCR) secreted peptide OS=Medicago truncatula OX=3880 GN=MTR_0015s0230 PE=4 SV=1
A0A072VKW9	NCR124	0.952473	0.988304	1.09849	Nodule Cysteine-Rich (NCR) secreted peptide OS=Medicago truncatula OX=3880 GN=MTR_1g073510 PE=4 SV=1	>tr|A0A072VKW9|A0A072VKW9_MEDTR Nodule Cysteine-Rich (NCR) secreted peptide OS=Medicago truncatula OX=3880 GN=MTR_1g073510 PE=4 SV=1
G7JP15	NCR423	0.955451	0.914098	0.916428	Nodule Cysteine-Rich (NCR) secreted peptide OS=Medicago truncatula OX=3880 GN=MTR_4g015750 PE=4 SV=1	>tr|G7JP15|G7JP15_MEDTR Nodule Cysteine-Rich (NCR) secreted peptide OS=Medicago truncatula OX=3880 GN=MTR_4g015750 PE=4 SV=1
A0A072TD23	NCR704	0.95932	1.16903	1.22533	Nodule Cysteine-Rich (NCR) secreted peptide OS=Medicago truncatula OX=3880 GN=MTR_1999s0010 PE=4 SV=1	>tr|A0A072TD23|A0A072TD23_MEDTR Nodule Cysteine-Rich (NCR) secreted peptide OS=Medicago truncatula OX=3880 GN=MTR_1999s0010 PE=4 SV=1
A0A072TNG5	NCR106	0.961939	0.852888	1.1165	Nodule Cysteine-Rich (NCR) secreted peptide OS=Medicago truncatula OX=3880 GN=MTR_2125s0010 PE=4 SV=1	>tr|A0A072TNG5|A0A072TNG5_MEDTR Nodule Cysteine-Rich (NCR) secreted peptide OS=Medicago truncatula OX=3880 GN=MTR_2125s0010 PE=4 SV=1
A0A072UWB0	NCR184	0.965026	0.808733	0.225877	Nodule Cysteine-Rich (NCR) secreted peptide OS=Medicago truncatula OX=3880 GN=MTR_3g451370 PE=4 SV=1	>tr|A0A072UWB0|A0A072UWB0_MEDTR Nodule Cysteine-Rich (NCR) secreted peptide OS=Medicago truncatula OX=3880 GN=MTR_3g451370 PE=4 SV=1
G7IT42	NCR553	0.975756	0.930271	0.755933	Nodule Cysteine-Rich (NCR) secreted peptide OS=Medicago truncatula OX=3880 GN=MTR_2g062900 PE=4 SV=1	>tr|G7IT42|G7IT42_MEDTR Nodule Cysteine-Rich (NCR) secreted peptide OS=Medicago truncatula OX=3880 GN=MTR_2g062900 PE=4 SV=1
A7KHB7	NCR200	0.980231	0.850728	0.209504	Nodule Cysteine-Rich (NCR) secreted peptide OS=Medicago truncatula OX=3880 GN=MTR_0240s0040 PE=2 SV=1	>tr|A7KHB7|A7KHB7_MEDTR Nodule Cysteine-Rich (NCR) secreted peptide OS=Medicago truncatula OX=3880 GN=MTR_0240s0040 PE=2 SV=1
A0A072U0D8	NCR137	0.991778	0.95315	1.28106	Nodule Cysteine-Rich (NCR) secreted peptide OS=Medicago truncatula OX=3880 GN=MTR_7g056030 PE=4 SV=1	>tr|A0A072U0D8|A0A072U0D8_MEDTR Nodule Cysteine-Rich (NCR) secreted peptide OS=Medicago truncatula OX=3880 GN=MTR_7g056030 PE=4 SV=1
A0A072V961	NCR208	0.995375	0.950024	0.963697	Nodule Cysteine-Rich (NCR) secreted peptide OS=Medicago truncatula OX=3880 GN=MTR_2g450150 PE=4 SV=1	>tr|A0A072V961|A0A072V961_MEDTR Nodule Cysteine-Rich (NCR) secreted peptide OS=Medicago truncatula OX=3880 GN=MTR_2g450150 PE=4 SV=1
A0A072UYP4	NCR648	1.00334	0.975573	0.910603	Nodule Cysteine-Rich (NCR) secreted peptide OS=Medicago truncatula OX=3880 GN=MTR_4g088265 PE=4 SV=1	>tr|A0A072UYP4|A0A072UYP4_MEDTR Nodule Cysteine-Rich (NCR) secreted peptide OS=Medicago truncatula OX=3880 GN=MTR_4g088265 PE=4 SV=1
A0A072TH33	NCR493	1.02064	0.842419	0.75332	Nodule Cysteine-Rich (NCR) secreted peptide OS=Medicago truncatula OX=3880 GN=MTR_0111s0050 PE=4 SV=1	>tr|A0A072TH33|A0A072TH33_MEDTR Nodule Cysteine-Rich (NCR) secreted peptide OS=Medicago truncatula OX=3880 GN=MTR_0111s0050 PE=4 SV=1
G7J0N2	NCR411	1.02999	1.0028	1.02618	Nodule Cysteine-Rich (NCR) secreted peptide OS=Medicago truncatula OX=3880 GN=MTR_3g031335 PE=4 SV=1	>tr|G7J0N2|G7J0N2_MEDTR Nodule Cysteine-Rich (NCR) secreted peptide OS=Medicago truncatula OX=3880 GN=MTR_3g031335 PE=4 SV=1
A7KHF6	NCR326	1.03107	0.82569	0.277739	Nodule Cysteine-Rich (NCR) secreted peptide OS=Medicago truncatula OX=3880 GN=MTR_7g071345 PE=2 SV=1	>tr|A7KHF6|A7KHF6_MEDTR Nodule Cysteine-Rich (NCR) secreted peptide OS=Medicago truncatula OX=3880 GN=MTR_7g071345 PE=2 SV=1
A0A072VEF3	NCR522	1.04088	0.768632	1.1924	Nodule Cysteine-Rich (NCR) secreted peptide OS=Medicago truncatula OX=3880 GN=MTR_1g027750 PE=4 SV=1	>tr|A0A072VEF3|A0A072VEF3_MEDTR Nodule Cysteine-Rich (NCR) secreted peptide OS=Medicago truncatula OX=3880 GN=MTR_1g027750 PE=4 SV=1
G7KV27	NCR328	1.04563	0.818073	0.849861	Nodule Cysteine-Rich (NCR) secreted peptide OS=Medicago truncatula OX=3880 GN=MTR_7g071310 PE=4 SV=1	>tr|G7KV27|G7KV27_MEDTR Nodule Cysteine-Rich (NCR) secreted peptide OS=Medicago truncatula OX=3880 GN=MTR_7g071310 PE=4 SV=1
G7LG17	NCR272	1.07234	0.765731	0.483453	Nodule Cysteine-Rich (NCR) secreted peptide OS=Medicago truncatula OX=3880 GN=MTR_8g039130 PE=2 SV=1	>tr|G7LG17|G7LG17_MEDTR Nodule Cysteine-Rich (NCR) secreted peptide OS=Medicago truncatula OX=3880 GN=MTR_8g039130 PE=2 SV=1
A0A072V7Y8	NCR252	1.07315	1.17783	1.34163	Nodule Cysteine-Rich (NCR) secreted peptide OS=Medicago truncatula OX=3880 GN=MTR_2g046680 PE=4 SV=1	>tr|A0A072V7Y8|A0A072V7Y8_MEDTR Nodule Cysteine-Rich (NCR) secreted peptide OS=Medicago truncatula OX=3880 GN=MTR_2g046680 PE=4 SV=1
G7K8T1	NCR363	1.0782	0.954393	1.02273	Nodule Cysteine-Rich (NCR) secreted peptide OS=Medicago truncatula OX=3880 GN=MTR_5g058510 PE=4 SV=1	>tr|G7K8T1|G7K8T1_MEDTR Nodule Cysteine-Rich (NCR) secreted peptide OS=Medicago truncatula OX=3880 GN=MTR_5g058510 PE=4 SV=1
A0A072TVW8	NCR689	1.08492	0.805204	0.487122	Nodule Cysteine-Rich (NCR) secreted peptide OS=Medicago truncatula OX=3880 GN=MTR_7g007970 PE=4 SV=1	>tr|A0A072TVW8|A0A072TVW8_MEDTR Nodule Cysteine-Rich (NCR) secreted peptide OS=Medicago truncatula OX=3880 GN=MTR_7g007970 PE=4 SV=1
G7J0L2	NCR080	1.0855	0.777666	0.280115	Nodule Cysteine-Rich (NCR) secreted peptide OS=Medicago truncatula OX=3880 GN=MTR_3g014705 PE=4 SV=2	>tr|G7J0L2|G7J0L2_MEDTR Nodule Cysteine-Rich (NCR) secreted peptide OS=Medicago truncatula OX=3880 GN=MTR_3g014705 PE=4 SV=2
A0A072UFX8	NCR382	1.09114	0.888733	0.934999	Nodule Cysteine-Rich (NCR) secreted peptide OS=Medicago truncatula OX=3880 GN=MTR_5g459510 PE=4 SV=1	>tr|A0A072UFX8|A0A072UFX8_MEDTR Nodule Cysteine-Rich (NCR) secreted peptide OS=Medicago truncatula OX=3880 GN=MTR_5g459510 PE=4 SV=1
G7IW98	NCR189	1.11055	1.23749	1.09757	Nodule Cysteine-Rich (NCR) secreted peptide OS=Medicago truncatula OX=3880 GN=MTR_3g020980 PE=4 SV=1	>tr|G7IW98|G7IW98_MEDTR Nodule Cysteine-Rich (NCR) secreted peptide OS=Medicago truncatula OX=3880 GN=MTR_3g020980 PE=4 SV=1
A0A072UGC5	NCR215b	1.13739	1.19196	1.40159	Nodule Cysteine-Rich (NCR) secreted peptide OS=Medicago truncatula OX=3880 GN=MTR_6g006500 PE=4 SV=1	>tr|A0A072UGC5|A0A072UGC5_MEDTR Nodule Cysteine-Rich (NCR) secreted peptide OS=Medicago truncatula OX=3880 GN=MTR_6g006500 PE=4 SV=1
A0A072VBA6	NCR569	1.20865	0.922244	0.413112	Nodule Cysteine-Rich (NCR) secreted peptide OS=Medicago truncatula OX=3880 GN=MTR_2g079180 PE=4 SV=1	>tr|A0A072VBA6|A0A072VBA6_MEDTR Nodule Cysteine-Rich (NCR) secreted peptide OS=Medicago truncatula OX=3880 GN=MTR_2g079180 PE=4 SV=1
G7JLV0	NCR357	1.3787	1.26222	1.14723	Nodule Cysteine-Rich (NCR) secreted peptide OS=Medicago truncatula OX=3880 GN=MTR_4g014790 PE=4 SV=1	>tr|G7JLV0|G7JLV0_MEDTR Nodule Cysteine-Rich (NCR) secreted peptide OS=Medicago truncatula OX=3880 GN=MTR_4g014790 PE=4 SV=1
I3S866	NCR398	1.53159	1.24143	1.22808	Nodule Cysteine-Rich (NCR) secreted peptide OS=Medicago truncatula OX=3880 GN=MTR_2g450690 PE=2 SV=1	>tr|I3S866|I3S866_MEDTR Nodule Cysteine-Rich (NCR) secreted peptide OS=Medicago truncatula OX=3880 GN=MTR_2g450690 PE=2 SV=1
