## Supplemental Tables for "Sanctioning of bacterial cheaters by the host plant in nitrogen-fixing symbiosis between *Medicago truncatula* and *Sinorhizobium meliloti*": Table-S9_proteome_Sm_Betaine_new.xlsx

### Sheet: Sheet1
protein ID	Fasta headers	-Log Student's T-test p-value bateria_bacteroids	Student's T-test q-value bateria_bacteroids	Student's T-test Difference bateria_bacteroids	-Log Student's T-test p-value NifH1_WT1	Student's T-test q-value NifH1_WT1	Student's T-test Difference NifH1_WT1	-Log Student's T-test p-value Arg2_WT2	Student's T-test q-value Arg2_WT2	Student's T-test Difference Arg2_WT2	-Log Student's T-test p-value NifH_Ctrl	Student's T-test q-value NifH_Ctrl	Student's T-test Difference NifH_Ctrl	-Log Student's T-test p-value Arg_Ctrl	Student's T-test q-value Arg_Ctrl	Student's T-test Difference Arg_Ctrl	-Log Student's T-test p-value HN_Ctrl	Student's T-test q-value HN_Ctrl	Student's T-test Difference HN_Ctrl
bet
SMc00127	SM2011_c00127|ID:35966504|betC| Choline sulfatase [Sinorhizobium meliloti 2011]	0.950395	0.347989	-0.516609	3.55355	0	-1.4455	1.29671	0.11854	-0.467725	3.84576	0.00139178	-0.371264	3.08853	0.00102916	-0.374929	5.11326	0	-0.61406
SMc00093	SM2011_c00093|ID:35966501|betA| Choline dehydrogenase CHD oxidoreductase flavoprotein FAD membrane [Sinorhizobium meliloti 2011]	4.63235	0.00856808	-1.79944	3.24767	0	-1.07563	0.251811	0.610109	-0.255116	3.54846	0.000791878	-0.520382	3.73771	0.000117647	-0.45118	7.39969	0	-1.1059
SMc00094	SM2011_c00094|ID:35966502|betB| Betaine aldehyde dehydrogenase badh oxidoreductase NAD protein [Sinorhizobium meliloti 2011]	3.0839	0.0133681	-2.38396	3.53776	0	-0.838021	0.166189	0.767373	0.0858576	3.73709	0.000764706	-0.485061	3.91996	0.000385733	-0.384111	5.54921	0	-0.885278
SMb20333	SM2011_b20333|ID:35935205|betT| Choline-glycine betaine transporter induced by an osmotic shock [Sinorhizobium meliloti 2011]	0.394955	0.617963	-0.246037	0.23814	0.63067	0.232897	0.778928	0.179436	-0.772871	nd	nd	nd	nd	nd	nd	nd	nd	nd
SMc00095	SM2011_c00095|ID:35966506|betI| Transcriptional repressor of bet operon,TetR family [Sinorhizobium meliloti 2011]	nd	nd	nd	NaN	NaN	NaN	NaN	NaN	NaN	nd	nd	nd	nd	nd	nd	nd	nd	nd
prb
SMc01645	SM2011_c01645|ID:35968243|prbD| PrbD ABC transporter ATP-binding protein,mediates the uptake of proline betaine at both high and low osmolarities [Sinorhizobium meliloti 2011]	2.65845	0.0488645	-0.619921	1.36642	0.16496	-0.206178	0.211707	0.686578	-0.158966	0.259658	0.753345	0.0294294	2.81283	0.00085742	-0.435098	5.34953	0	-0.724832
SMc01642	SM2011_c01642|ID:35968240|prbA| ABC transporter,periplasmic solute-binding protein,mediates the uptake of proline betaine at both high and low osmolarities [Sinorhizobium meliloti 2011]	0.623618	0.412092	0.97708	0.190156	0.753144	-0.0985943	0.00258453	0.984869	-0.00345922	0.466842	0.669865	0.0357984	0.0423676	0.91819	-0.00542402	0.0316104	0.877937	0.00555229
SMc01643	SM2011_c01643|ID:35968241|prbB| PrbB ABC transporter permease,mediates the uptake of proline betaine at both high and low osmolarities [Sinorhizobium meliloti 2011]	1.28593	0.250974	-0.573662	0.283156	0.557893	0.291296	1.41571	0.120778	-0.396048	nd	nd	nd	nd	nd	nd	nd	nd	nd
bmt
SMc04325	SM2011_c04325|ID:35967872|bmt| Betaine-homocysteine methyltransferase [Sinorhizobium meliloti 2011]	0.789395	0.446138	0.308596	1.0099	0.151472	0.304215	0.171319	0.743374	0.120953	1.87142	0.106154	0.142842	2.1288	0.0325431	-0.133163	4.52765	1.42073e-05	-0.415325
cho
SMc02739	SM2011_c02739|ID:35968435|choV| Putative choline ABC transporter,ATP-binding component [Sinorhizobium meliloti 2011]	0.462476	0.582935	-0.240354	2.08332	0	-6.15382	0.386691	0.461403	-0.376224	3.66382	0	-1.70981	3.04407	0.00143582	-0.341525	4.49065	0	-0.977434
SMc02737	SM2011_c02737|ID:35968433|choX| Putative choline ABC transporter,periplasmic solute-binding component [Sinorhizobium meliloti 2011]	2.4884	0.0188614	2.60067	NaN	NaN	NaN	0.191905	0.727698	0.116652	5.35718	0	-1.702	0.639177	0.192304	0.0795209	1.36756	0.00444243	0.253665
SMc02738	SM2011_c02738|ID:35968434|choW| Putative choline ABC transporter,permease component [Sinorhizobium meliloti 2011]	0.655718	0.415583	0.701052	NaN	NaN	NaN	0.146709	0.775906	-0.0964813	nd	nd	nd	nd	nd	nd	nd	nd	nd
stc
SMb21570	SM2011_b21570|ID:35937007|stcD| N-methylproline demethylase [Sinorhizobium meliloti 2011]	5.71223	0.0050396	2.33476	0.291845	0.633524	0.140484	0.00284802	0.984895	-0.00299946	0.0710575	0.903048	-0.0141296	1.23951	0.0759886	-0.111234	1.79351	0.00542987	-0.191767
put
SMc02181	SM2011_c02181|ID:35965866|putA| Bifunctional: proline dehydrogenase and delta-1-pyrroline-5-carboxylate dehydrogenase [Sinorhizobium meliloti 2011]	7.3456	0.00750508	-0.947498	2.8793	0.00381395	-0.543972	4.60449	0.0144	-0.66011	1.5785	0.025621	-0.299291	3.24449	0.000548926	-0.430292	5.68464	0	-1.07482
others
SMc02344	SM2011_c02344|ID:35968634| Putative glycine-betaine and choline ABC transporter,periplasmic solute-binding component [Sinorhizobium meliloti 2011]	5.37858	0.00790259	-1.33042	2.23017	0.000884956	-1.28084	1.22185	0.252165	-0.213576	5.50618	0	-0.973208	3.64737	0.00233457	-0.24929	6.63563	0	-1.4776
SMc02346	SM2011_c02346|ID:35968636| Putative glycine-betaine and choline ABC transporter,ATP-binding component [Sinorhizobium meliloti 2011]	nd	nd	nd	1.40714	0.0166957	-1.46389	0.30762	0.539833	-0.311549	nd	nd	nd	nd	nd	nd	nd	nd	nd
SMc02378	SM2011_c02378|ID:35966612| Putative glycine betaine ABC transporter,periplasmic substrate-binding component [Sinorhizobium meliloti 2011]	2.05947	0.0315605	1.9716	0.865115	0.195208	0.28885	0.0185499	0.956232	0.0260093	2.10553	0.0129401	0.305603	1.12977	0.0323152	0.185766	1.56138	0.00288899	0.26759
SMc02379	SM2011_c02379|ID:35966614| putative glycine betaine ABC transporter,permease [Sinorhizobium meliloti 2011]	1.55225	0.316994	0.308368	0.446532	0.483298	0.178704	0.244684	0.731638	0.0777261	nd	nd	nd	nd	nd	nd	nd	nd	nd
SMa0751	SM2011_a0751|ID:35917730| Ring-hydroxylating dioxygenase,likely required for utilization of stachydrine [Sinorhizobium meliloti 2011]	nd	nd	nd	0.0504013	0.920608	0.0349156	0.736987	0.262946	0.380573	0.404836	0.489416	-0.077889	1.39987	0.0211759	-0.199139	5.00976	0	-1.04173
SMa0752	SM2011_a0752|ID:35917733| oxidoreductase,likely required for utilization of stachydrine [Sinorhizobium meliloti 2011]	nd	nd	nd	0.0535814	0.907298	-0.0563308	1.62105	0.118276	-0.33411	nd	nd	nd	nd	nd	nd	nd	nd	nd
SMb21144	SM2011_b21144|ID:35936511| Putative choline uptake ABC transporter periplasmic solute-binding protein precursor [Sinorhizobium meliloti 2011]	2.68411	0.0257317	1.04934	2.54797	0.00185401	-0.759596	0.115613	0.792958	-0.120566	2.67252	0.020196	-0.224551	1.32013	0.059715	-0.122562	2.57793	0.000406018	-0.317128
SMb21146	SM2011_b21146|ID:35936515| Putative ABC transporter [Sinorhizobium meliloti 2011]	1.0323	0.268528	-0.915721	1.16305	0.11518	-0.31809	0.198753	0.705267	-0.143175	0.0425247	0.918965	0.0160242	0.0238087	0.910415	0.00991833	0.473576	0.0592317	0.145844
