## Supplemental Tables for "Sanctioning of bacterial cheaters by the host plant in nitrogen-fixing symbiosis between *Medicago truncatula* and *Sinorhizobium meliloti*": Table-S10_proteome_Mt_Betaine_new.xlsx

### Sheet: Sheet1
Protein IDs	Fasta headers	-Log Student's T-test p-value Root2_WT2	Student's T-test q-value Root2_WT2	Student's T-test Difference Root2_WT2	-Log Student's T-test p-value NifH1_WT1	Student's T-test q-value NifH1_WT1	Student's T-test Difference NifH1_WT1	-Log Student's T-test p-value Arg2_WT2	Student's T-test q-value Arg2_WT2	Student's T-test Difference Arg2_WT2	-Log Student's T-test p-value NifH_Ctrl	Student's T-test q-value NifH_Ctrl	Student's T-test Difference NifH_Ctrl	-Log Student's T-test p-value Arg_Ctrl	Student's T-test q-value Arg_Ctrl	Student's T-test Difference Arg_Ctrl	-Log Student's T-test p-value HN_Ctrl	Student's T-test q-value HN_Ctrl	Student's T-test Difference HN_Ctrl
Betaine
A0A072UZ53;A0A072VA68	tr|A0A072UZ53|A0A072UZ53_MEDTR Betaine aldehyde dehydrogenase OS=Medicago truncatula OX=3880 GN=25489571 PE=3 SV=1;tr|A0A072VA68|A0A072VA68_MEDTR Betaine aldehyde dehydrogenase OS=Medicago truncatula OX=3880 GN=25489571 PE=3 SV=1	1.67385	0.0118633	0.493842	1.51945	0.0463796	0.718799	2.38024	0.014227	0.715673	nd	nd	nd	nd	nd	nd	nd	nd	nd
Carnitine
G7JJL6;A0A072UJG0	tr|G7JJL6|G7JJL6_MEDTR Organic cation/carnitine transporter OS=Medicago truncatula OX=3880 GN=11431356 PE=4 SV=2;tr|A0A072UJG0|A0A072UJG0_MEDTR Organic cation/carnitine transporter OS=Medicago truncatula OX=3880 GN=11431356 PE=4 SV=1	0.0302057	0.88296	0.0494916	NaN	NaN	NaN	0.0649285	0.885348	-0.0881281	nd	nd	nd	nd	nd	nd	nd	nd	nd
G7II35	tr|G7II35|G7II35_MEDTR Carnitine/acylcarnitine carrier-like protein OS=Medicago truncatula OX=3880 GN=11442016 PE=3 SV=2	NaN	NaN	NaN	0.422334	0.427501	0.410063	0.118918	0.812605	-0.108262	nd	nd	nd	nd	nd	nd	nd	nd	nd
A0A072TS91	tr|A0A072TS91|A0A072TS91_MEDTR Carnitine/acylcarnitine carrier-like protein OS=Medicago truncatula OX=3880 GN=25501393 PE=3 SV=1	0.365832	0.419395	-0.0926762	2.4115	0.0422823	0.379627	0.397634	0.563899	-0.14633	1.51511	0.0405013	0.253772	1.44558	0.0207453	0.196498	0.893341	0.025321	0.150143
G7JUE8	tr|G7JUE8|G7JUE8_MEDTR Organic cation/carnitine transporter-like protein OS=Medicago truncatula OX=3880 GN=11423033 PE=4 SV=1	0.530326	0.212305	0.208276	0.91887	0.200978	0.340917	0.0174223	0.967162	-0.00863981	nd	nd	nd	nd	nd	nd	nd	nd	nd
G7KF41	tr|G7KF41|G7KF41_MEDTR Carnitine/acylcarnitine carrier-like protein OS=Medicago truncatula OX=3880 GN=11406269 PE=3 SV=1	1.0122	0.141253	0.170701	0.239924	0.765849	0.0721664	0.302385	0.719582	0.0731192	2.26291	0.0236596	0.232463	0.657936	0.277054	0.0572731	2.46278	0.00221707	0.21276
Choline
G7KGL1	tr|G7KGL1|G7KGL1_MEDTR Glucose-methanol-choline (GMC) oxidoreductase family protein OS=Medicago truncatula OX=3880 GN=11417572 PE=3 SV=1	NaN	NaN	NaN	NaN	NaN	NaN	NaN	NaN	NaN	2.54518	0.000666667	-0.950019	3.77684	0	-0.849782	4.36896	0	-1.48626
A0A072VAC4	tr|A0A072VAC4|A0A072VAC4_MEDTR Plasma-membrane choline transporter family protein OS=Medicago truncatula OX=3880 GN=25487357 PE=3 SV=1	NaN	NaN	NaN	NaN	NaN	NaN	NaN	NaN	NaN	nd	nd	nd	nd	nd	nd	nd	nd	nd
G7IUI3;A0A072TXW2	tr|G7IUI3|G7IUI3_MEDTR Glucose-methanol-choline (GMC) oxidoreductase family protein OS=Medicago truncatula OX=3880 GN=11432941 PE=4 SV=1	NaN	NaN	NaN	NaN	NaN	NaN	NaN	NaN	NaN	nd	nd	nd	nd	nd	nd	nd	nd	nd
A0A072VRF2;A0A072V1H1;A0A072W1V3	tr|A0A072VRF2|A0A072VRF2_MEDTR Plasma-membrane choline transporter family protein OS=Medicago truncatula OX=3880 GN=25485529 PE=3 SV=1	2.25093	0.000572741	1.33566	NaN	NaN	NaN	0.114985	0.822888	-0.096055	nd	nd	nd	nd	nd	nd	nd	nd	nd
G7L1K3	tr|G7L1K3|G7L1K3_MEDTR Plasma-membrane choline transporter family protein OS=Medicago truncatula OX=3880 GN=11426954 PE=3 SV=1	2.24879	0.00170111	0.773236	NaN	NaN	NaN	NaN	NaN	NaN	nd	nd	nd	nd	nd	nd	nd	nd	nd
A0A072TP83;A0A072TNM4	tr|A0A072TP83|A0A072TP83_MEDTR 1-acylglycerophosphocholine O-acyltransferase-like protein OS=Medicago truncatula OX=3880 GN=25500989 PE=4 SV=1;tr|A0A072TNM4|A0A072TNM4_MEDTR 1-acylglycerophosphocholine O-acyltransferase-like protein OS=Medicago truncatula	0.92325	0.0550827	0.443711	NaN	NaN	NaN	0.0900808	0.858527	0.0738354	nd	nd	nd	nd	nd	nd	nd	nd	nd
A0A072V4Y6;G7IX30	tr|A0A072V4Y6|A0A072V4Y6_MEDTR Plasma-membrane choline transporter family protein OS=Medicago truncatula OX=3880 GN=11410424 PE=3 SV=1;tr|G7IX30|G7IX30_MEDTR Plasma-membrane choline transporter family protein OS=Medicago truncatula OX=3880 GN=11410424 PE=3	1.08009	0.0661419	-0.29076	NaN	NaN	NaN	1.4776	0.227922	0.19561	nd	nd	nd	nd	nd	nd	nd	nd	nd
A0A072ULD0	tr|A0A072ULD0|A0A072ULD0_MEDTR Plasma-membrane choline transporter family protein OS=Medicago truncatula OX=3880 GN=25492780 PE=3 SV=1	2.50651	0.000133814	1.92601	2.92016	0.00445	1.69651	0.655135	0.256982	0.502488	nd	nd	nd	nd	nd	nd	nd	nd	nd
G7IAI2;A0A072VPP3	tr|G7IAI2|G7IAI2_MEDTR Choline/ethanolamine kinase OS=Medicago truncatula OX=3880 GN=MTR_1g097850 PE=4 SV=1;tr|A0A072VPP3|A0A072VPP3_MEDTR Choline/ethanolamine kinase OS=Medicago truncatula OX=3880 GN=MTR_1g097850 PE=4 SV=1	0.6237	0.125878	0.356847	1.5196	0.0458205	0.737701	0.00307539	0.983522	-0.00420952	nd	nd	nd	nd	nd	nd	nd	nd	nd
G7KWE0;Q8GZM5	tr|G7KWE0|G7KWE0_MEDTR Phosphatidylcholine-sterol acyltransferase OS=Medicago truncatula OX=3880 GN=11421671 PE=4 SV=2;tr|Q8GZM5|Q8GZM5_MEDTR Lecithine cholesterol acyltransferase-like protein OS=Medicago truncatula OX=3880 GN=11421671 PE=2 SV=1	1.24711	0.0334734	0.404737	1.72713	0.0418979	0.598845	0.00951593	0.975387	-0.0078392	nd	nd	nd	nd	nd	nd	nd	nd	nd
G7JTA1;A0A072USA3	tr|G7JTA1|G7JTA1_MEDTR Choline monooxygenase OS=Medicago truncatula OX=3880 GN=11421939 PE=4 SV=2;tr|A0A072USA3|A0A072USA3_MEDTR Choline monooxygenase OS=Medicago truncatula OX=3880 GN=11421939 PE=4 SV=1	3.88363	4.34783e-05	0.953664	1.2677	0.0932436	0.499147	2.82632	0.00669327	0.893544	nd	nd	nd	nd	nd	nd	nd	nd	nd
A0A072TNQ7;REV__G7KX22;A0A072UKK7	tr|A0A072TNQ7|A0A072TNQ7_MEDTR Phosphatidylcholine-sterol acyltransferase OS=Medicago truncatula OX=3880 GN=25500534 PE=4 SV=1	1.10879	0.102925	-0.203231	3.20574	0.0185694	0.466019	0.0857854	0.911044	0.021492	0.392395	0.505502	-0.0744975	0.0301097	0.918857	0.00645089	2.17691	0.000537618	-0.347677
B7FI98	tr|B7FI98|B7FI98_MEDTR Choline/ethanolamine kinase OS=Medicago truncatula OX=3880 GN=25496261 PE=2 SV=1	1.00516	0.028415	0.75943	1.09747	0.126175	0.459561	0.953187	0.13756	0.614596	nd	nd	nd	nd	nd	nd	nd	nd	nd
G7IVT5	tr|G7IVT5|G7IVT5_MEDTR Choline/ethanolamine kinase OS=Medicago truncatula OX=3880 GN=11415259 PE=4 SV=1	1.00059	0.0349045	0.606013	0.416178	0.465988	0.301114	0.295449	0.576626	0.231162	4.86605	0	0.694173	1.87563	0.0646831	0.103668	1.33845	0.0869358	0.0660336
A0A072VAH1	tr|A0A072VAH1|A0A072VAH1_MEDTR Choline-phosphate cytidylyltransferase OS=Medicago truncatula OX=3880 GN=25489647 PE=4 SV=1	1.96279	0.00911451	0.455035	1.66618	0.141896	0.250487	0.516274	0.637227	0.0790372	nd	nd	nd	nd	nd	nd	nd	nd	nd
G7INF3;A0A072UKE0	tr|G7INF3|G7INF3_MEDTR Choline-phosphate cytidylyltransferase OS=Medicago truncatula OX=3880 GN=11438697 PE=2 SV=1;tr|A0A072UKE0|A0A072UKE0_MEDTR Choline-phosphate cytidylyltransferase OS=Medicago truncatula OX=3880 GN=MTR_4g064813 PE=4 SV=1	0.286124	0.538172	0.0632887	0.362095	0.795478	0.0435664	0.290663	0.749995	-0.0610585	nd	nd	nd	nd	nd	nd	nd	nd	nd
A0A072TQG6	tr|A0A072TQG6|A0A072TQG6_MEDTR Plasma-membrane choline transporter family protein OS=Medicago truncatula OX=3880 GN=25501237 PE=3 SV=1	1.77306	0.00384195	-0.922489	0.277014	0.622799	-0.21196	0.274472	0.646141	0.141637	nd	nd	nd	nd	nd	nd	nd	nd	nd
A0A072V7D3	tr|A0A072V7D3|A0A072V7D3_MEDTR Choline/ethanolamine kinase OS=Medicago truncatula OX=3880 GN=25486732 PE=4 SV=1	4.25996	0	-1.19509	3.48897	0.0104796	-0.52131	2.91038	0.0247953	-0.420365	0.220233	0.737675	0.0346588	0.385722	0.284126	0.0721538	0.210093	0.467241	-0.0249578
Nicotine
Q6XQM5;A0A072UQZ1;G7K6L6	tr|Q6XQM5|Q6XQM5_MEDTR Nicotinate phosphoribosyltransferase OS=Medicago truncatula OX=3880 GN=25493458 PE=2 SV=1;tr|A0A072UQZ1|A0A072UQZ1_MEDTR Nicotinate phosphoribosyltransferase OS=Medicago truncatula OX=3880 GN=25493458 PE=3 SV=1	3.04804	0.000349073	0.766842	1.91108	0.0233784	0.812189	3.81092	0.00453232	0.707875	nd	nd	nd	nd	nd	nd	nd	nd	nd
G7KEH1;G7IVC9;A0A072UGC0	tr|G7KEH1|G7KEH1_MEDTR Nicotinamide-nucleotide adenylyltransferase OS=Medicago truncatula OX=3880 GN=11432137 PE=3 SV=2;tr|G7IVC9|G7IVC9_MEDTR Nicotinamide/nicotinate mononucleotide adenylyltransferase OS=Medicago truncatula OX=3880 GN=11411771 PE=4 SV=2;t	0.469957	0.228092	0.223978	1.39646	0.153776	0.274337	0.714171	0.27114	0.362152	nd	nd	nd	nd	nd	nd	nd	nd	nd
A0A072VQY4	tr|A0A072VQY4|A0A072VQY4_MEDTR Putative nicotinate-nucleotide diphosphorylase (Carboxylating) OS=Medicago truncatula OX=3880 GN=25482489 PE=4 SV=1	1.37651	0.179604	-0.118564	0.94567	0.319908	-0.188428	0.622614	0.507431	0.123605	0.505544	0.632775	0.0404933	0.461329	0.453543	0.0368104	2.80118	0.00306851	0.182143
N-methyltransferase
G7J8U8	tr|G7J8U8|G7J8U8_MEDTR Putative [Ribulose-bisphosphate carboxylase]-lysine N-methyltransferase OS=Medicago truncatula OX=3880 GN=11438503 PE=2 SV=1	NaN	NaN	NaN	NaN	NaN	NaN	NaN	NaN	NaN	3.82215	0	-2.39636	0.212664	0.470146	-0.0507158	3.80511	0	-0.975765
A0A072U722	tr|A0A072U722|A0A072U722_MEDTR Putative histone-lysine N-methyltransferase chromatin remodeling SET family OS=Medicago truncatula OX=3880 GN=25495831 PE=4 SV=1	NaN	NaN	NaN	NaN	NaN	NaN	NaN	NaN	NaN	nd	nd	nd	nd	nd	nd	nd	nd	nd
A0A072UM69;A0A072UN42	tr|A0A072UM69|A0A072UM69_MEDTR Ribulose-1,5 bisphosphate carboxylase/oxygenase large subunit N-methyltransferase OS=Medicago truncatula OX=3880 GN=25492966 PE=4 SV=1	NaN	NaN	NaN	NaN	NaN	NaN	NaN	NaN	NaN	nd	nd	nd	nd	nd	nd	nd	nd	nd
G7I4B1;A0A072VE51	tr|G7I4B1|G7I4B1_MEDTR Histone-lysine N-methyltransferase ATX3 OS=Medicago truncatula OX=3880 GN=11434637 PE=4 SV=2;tr|A0A072VE51|A0A072VE51_MEDTR Histone-lysine N-methyltransferase ATX3 OS=Medicago truncatula OX=3880 GN=11434637 PE=4 SV=1	NaN	NaN	NaN	NaN	NaN	NaN	0.534419	0.423199	-0.229088	nd	nd	nd	nd	nd	nd	nd	nd	nd
G7K6V9	tr|G7K6V9|G7K6V9_MEDTR Histone-lysine N-methyltransferase OS=Medicago truncatula OX=3880 GN=11412333 PE=4 SV=2	4.48849	0	1.62095	NaN	NaN	NaN	0.105061	0.871653	-0.0420947	nd	nd	nd	nd	nd	nd	nd	nd	nd
A0A072VUJ8	tr|A0A072VUJ8|A0A072VUJ8_MEDTR Histone-lysine N-methyltransferase OS=Medicago truncatula OX=3880 GN=MTR_1g054665 PE=4 SV=1	1.29873	0.0105204	0.944559	NaN	NaN	NaN	1.36632	0.0487131	0.942739	nd	nd	nd	nd	nd	nd	nd	nd	nd
A0A072URE8;G7JIX1	tr|A0A072URE8|A0A072URE8_MEDTR Arginine N-methyltransferase OS=Medicago truncatula OX=3880 GN=11405541 PE=3 SV=1;tr|G7JIX1|G7JIX1_MEDTR Protein arginine N-methyltransferase OS=Medicago truncatula OX=3880 GN=11405541 PE=3 SV=2	0.526813	0.195469	0.241868	NaN	NaN	NaN	0.631171	0.233112	0.779918	nd	nd	nd	nd	nd	nd	nd	nd	nd
A0A072UJF9	tr|A0A072UJF9|A0A072UJF9_MEDTR Histone-lysine N-methyltransferase ATXR3 OS=Medicago truncatula OX=3880 GN=25492033 PE=4 SV=1	0.253463	0.482517	0.100921	NaN	NaN	NaN	0.247875	0.616587	-0.248177	nd	nd	nd	nd	nd	nd	nd	nd	nd
G7IRJ2	tr|G7IRJ2|G7IRJ2_MEDTR Histone-lysine N-methyltransferase ATXR3 OS=Medicago truncatula OX=3880 GN=11418042 PE=4 SV=2	0.938458	0.102456	-0.239615	NaN	NaN	NaN	0.79312	0.403399	-0.159891	nd	nd	nd	nd	nd	nd	nd	nd	nd
G7K5B7	tr|G7K5B7|G7K5B7_MEDTR Histone-lysine N-methyltransferase OS=Medicago truncatula OX=3880 GN=MTR_5g016870 PE=4 SV=2	0.646981	0.0956663	-0.507021	NaN	NaN	NaN	0.360966	0.53862	-0.206233	nd	nd	nd	nd	nd	nd	nd	nd	nd
A0A072V116;A0A072VB26	tr|A0A072V116|A0A072V116_MEDTR Histone-lysine N-methyltransferase ASHH2, putative OS=Medicago truncatula OX=3880 GN=MTR_3g088625 PE=4 SV=1;tr|A0A072VB26|A0A072VB26_MEDTR Histone-lysine N-methyltransferase ASHH2, putative OS=Medicago truncatula OX=3880 GN=M	2.51853	0.000486674	-0.974324	NaN	NaN	NaN	0.349268	0.530712	-0.236535	nd	nd	nd	nd	nd	nd	nd	nd	nd
G7IBW4;G7IAJ6;G7IAJ9	tr|G7IBW4|G7IBW4_MEDTR Histone-lysine N-methyltransferase ASHH1-like protein OS=Medicago truncatula OX=3880 GN=MTR_1g098370 PE=4 SV=2;tr|G7IAJ6|G7IAJ6_MEDTR Histone-lysine N-methyltransferase ASHH1-like protein OS=Medicago truncatula OX=3880 GN=MTR_1g09800	1.4277	0.0174827	-0.509821	1.41075	0.0408302	1.04247	0.224904	0.745039	-0.0809646	nd	nd	nd	nd	nd	nd	nd	nd	nd
G7KXA0;A0A072U1B0;A0A072UAM5;A0A072UAM7	tr|G7KXA0|G7KXA0_MEDTR Histone-lysine N-methyltransferase, suvh protein OS=Medicago truncatula OX=3880 GN=11438560 PE=4 SV=2;tr|A0A072U1B0|A0A072U1B0_MEDTR Histone-lysine N-methyltransferase, suvh protein OS=Medicago truncatula OX=3880 GN=11438560 PE=4 SV=	0.996077	0.040745	-0.518513	1.35878	0.0648636	0.639713	0.496272	0.422221	-0.261978	nd	nd	nd	nd	nd	nd	nd	nd	nd
A0A072V8M2	tr|A0A072V8M2|A0A072V8M2_MEDTR Arginine N-methyltransferase, putative OS=Medicago truncatula OX=3880 GN=MTR_2g054880 PE=3 SV=1	2.35227	0.00104225	0.850306	1.62607	0.0587085	0.496023	1.01126	0.182739	0.36256	2.62725	0.0374004	0.185952	1.21044	0.0681333	0.118889	2.11925	0.00557884	0.174792
A0A072VIU1	tr|A0A072VIU1|A0A072VIU1_MEDTR Protein-lysine N-methyltransferase MTR_1g054315 OS=Medicago truncatula OX=3880 GN=25483547 PE=3 SV=1	0.65642	0.102929	0.432134	0.975835	0.155046	0.450568	0.690202	0.343372	0.244898	0.863737	0.371004	0.0785323	2.26213	0.0108097	0.194628	4.11118	1.32331e-05	0.411032
G7KAR8;A0A072TSH8	tr|G7KAR8|G7KAR8_MEDTR Histone-lysine N-methyltransferase SUVR5-like protein OS=Medicago truncatula OX=3880 GN=11413511 PE=4 SV=1	0.804336	0.218919	0.132142	1.85203	0.0520077	0.448099	0.42134	0.672131	0.0756874	1.46556	0.0799	0.187077	1.86186	0.00976776	0.227997	0.151046	0.504764	0.025197
G7KV99	tr|G7KV99|G7KV99_MEDTR Protein-lysine N-methyltransferase MTR_7g082910 OS=Medicago truncatula OX=3880 GN=11439482 PE=3 SV=1	3.11073	0.000750345	0.564812	1.33568	0.111201	0.385997	0.211456	0.813868	0.0454607	2.358	0.0642021	0.161621	2.98956	0.0161215	0.152525	4.92174	9.52142e-05	0.300548
A0A072UJ97	tr|A0A072UJ97|A0A072UJ97_MEDTR Putative histone-lysine N-methyltransferase chromatin regulator PHD family OS=Medicago truncatula OX=3880 GN=25491967 PE=4 SV=1	1.41799	0.017206	-0.522811	1.51988	0.0894796	0.385401	0.214121	0.760708	-0.0734301	0.147247	0.739379	0.0464541	0.1868	0.545094	-0.0397304	2.12031	0.000867221	0.311377
G7L4R3	tr|G7L4R3|G7L4R3_MEDTR Histone-lysine N-methyltransferase OS=Medicago truncatula OX=3880 GN=11414786 PE=4 SV=1	2.99045	0.000615834	-0.645504	1.28325	0.124455	0.365213	1.61043	0.148179	-0.259798	1.91337	0.0663997	0.175165	4.77688	0.00288847	0.205463	3.83089	0.000884311	0.218129
G7JCB5	tr|G7JCB5|G7JCB5_MEDTR Protein arginine N-methyltransferase OS=Medicago truncatula OX=3880 GN=11431985 PE=3 SV=1	3.82336	0.000162812	0.625613	1.59237	0.0960664	0.346174	1.33348	0.214041	0.223864	1.42075	0.205992	0.109898	2.60518	0.00762935	0.204409	3.72634	0.000291977	0.27832
A0A072UEG5;G7JYL0;G7JI41;A0A072UG63	tr|A0A072UEG5|A0A072UEG5_MEDTR Histone-lysine N-methyltransferase, suvh protein OS=Medicago truncatula OX=3880 GN=11438908 PE=4 SV=1;tr|G7JYL0|G7JYL0_MEDTR Histone-lysine N-methyltransferase, suvh protein OS=Medicago truncatula OX=3880 GN=11438908 PE=4 SV=	0.270676	0.347677	-0.269146	0.584217	0.334541	0.341918	0.0749769	0.874107	0.0810623	nd	nd	nd	nd	nd	nd	nd	nd	nd
A0A072UU96	tr|A0A072UU96|A0A072UU96_MEDTR Histone-lysine N-methyltransferase OS=Medicago truncatula OX=3880 GN=25488531 PE=4 SV=1	2.91327	0.0005734	-0.726101	1.89274	0.0770807	0.332938	1.08745	0.287377	-0.194276	1.97227	0.0795492	0.159629	4.06275	0.00379542	0.210151	5.1463	4.31693e-05	0.310522
G7KXF3	tr|G7KXF3|G7KXF3_MEDTR Histone-lysine N-methyltransferase SUVR2-like protein OS=Medicago truncatula OX=3880 GN=11437947 PE=4 SV=2	2.27434	0.000883768	-0.945233	1.2049	0.158494	0.313735	0.474465	0.476354	-0.19679	0.788419	0.11923	-0.250049	0.853983	0.0708368	-0.14213	3.42331	0	-0.571321
G7IYP7	tr|G7IYP7|G7IYP7_MEDTR Arginine N-methyltransferase, putative OS=Medicago truncatula OX=3880 GN=11423023 PE=3 SV=2	0.116112	0.709421	-0.0536041	0.346595	0.546032	0.249035	0.153782	0.833075	0.0483341	0.0613774	0.863501	-0.0325133	0.128317	0.588416	-0.0444454	0.520477	0.0479582	0.157814
A0A072VMY4;A0A072VYP4;A0A072VNH8;A0A072VMY0;A0A072VMG2;G7ICX6;A0A072VP41;A0A072VP46;A0A072VNI3;A0A072VMF7	tr|A0A072VMY4|A0A072VMY4_MEDTR Histone-lysine N-methyltransferase OS=Medicago truncatula OX=3880 GN=11427647 PE=4 SV=1;tr|A0A072VYP4|A0A072VYP4_MEDTR Histone-lysine N-methyltransferase OS=Medicago truncatula OX=3880 GN=11427647 PE=4 SV=1;tr|A0A072VNH8|A0A0	2.07629	0.00248874	-0.80499	0.924534	0.273799	0.234505	1.48441	0.0987232	-0.389752	nd	nd	nd	nd	nd	nd	nd	nd	nd
G7LAK3	tr|G7LAK3|G7LAK3_MEDTR Histone-lysine N-methyltransferase setd3-like protein OS=Medicago truncatula OX=3880 GN=11416744 PE=4 SV=1	0.33444	0.482079	-0.0738707	0.461568	0.50705	0.186355	0.162938	0.805404	-0.0634203	0.350104	0.509868	0.0796734	0.359464	0.285846	0.0753075	1.12154	0.0112253	0.195513
A0A072TWT0;A0A072TYF5;G7K1X0;G7IHI7	tr|A0A072TWT0|A0A072TWT0_MEDTR Histone-lysine N-methyltransferase ATX2-like protein OS=Medicago truncatula OX=3880 GN=25497690 PE=4 SV=1;tr|A0A072TYF5|A0A072TYF5_MEDTR Histone-lysine N-methyltransferase ATX2-like protein OS=Medicago truncatula OX=3880 GN=2	3.03664	0.000618995	-0.637727	0.20159	0.712729	0.17112	1.09735	0.140746	-0.432297	nd	nd	nd	nd	nd	nd	nd	nd	nd
I3S3W0	tr|I3S3W0|I3S3W0_MEDTR Coclaurine N-methyltransferase OS=Medicago truncatula OX=3880 GN=11431842 PE=2 SV=1	4.60811	0	1.18876	0.473879	0.559373	0.136425	1.88702	0.0648599	0.398768	nd	nd	nd	nd	nd	nd	nd	nd	nd
A0A072U350;A0A072TSS0	tr|A0A072U350|A0A072U350_MEDTR Histone-lysine N-methyltransferase, suvh protein, putative OS=Medicago truncatula OX=3880 GN=25501522 PE=4 SV=1	1.57669	0.0262569	-0.34535	0.0391226	0.934519	0.0430934	0.287331	0.679214	-0.10262	nd	nd	nd	nd	nd	nd	nd	nd	nd
G7IKK8	tr|G7IKK8|G7IKK8_MEDTR Histone-lysine N-methyltransferase OS=Medicago truncatula OX=3880 GN=11411425 PE=4 SV=2	1.57449	0.00820824	0.717867	0.0158936	0.967854	0.0154915	0.845512	0.235103	0.338594	nd	nd	nd	nd	nd	nd	nd	nd	nd
A0A072TQS3	tr|A0A072TQS3|A0A072TQS3_MEDTR Histone-lysine N-methyltransferase OS=Medicago truncatula OX=3880 GN=MTR_8g042750 PE=4 SV=1	0.403239	0.289961	-0.180522	0.0133782	0.97442	-0.00725428	1.10464	0.157179	0.377526	1.73662	0.0520831	0.205291	1.20118	0.0763902	0.112312	1.24726	0.019535	0.139772
G7KJ80	tr|G7KJ80|G7KJ80_MEDTR Arginine N-methyltransferase OS=Medicago truncatula OX=3880 GN=11436494 PE=3 SV=2	2.44104	0.0014521	0.724338	0.069779	0.918756	-0.0271041	0.595213	0.403188	0.217147	0.504666	0.361862	0.109374	0.841446	0.0600835	0.159534	0.883654	0.0253453	0.151213
G7J3L4;A0A072UZ90;A0A072V0H4	tr|G7J3L4|G7J3L4_MEDTR Histone-lysine N-methyltransferase OS=Medicago truncatula OX=3880 GN=11426585 PE=4 SV=2;tr|A0A072UZ90|A0A072UZ90_MEDTR Histone-lysine N-methyltransferase OS=Medicago truncatula OX=3880 GN=11426585 PE=4 SV=1;tr|A0A072V0H4|A0A072V0H4_M	0.229783	0.472174	0.123013	0.271887	0.726614	-0.0910006	0.0303052	0.940585	0.0336094	nd	nd	nd	nd	nd	nd	nd	nd	nd
G7JEF6	tr|G7JEF6|G7JEF6_MEDTR Phosphatidyl-N-methylethanolamine N-methyltransferase OS=Medicago truncatula OX=3880 GN=11433927 PE=2 SV=2	NaN	NaN	NaN	0.161765	0.788767	-0.100075	0.268381	0.641575	-0.154441	nd	nd	nd	nd	nd	nd	nd	nd	nd
G8A2A3	tr|G8A2A3|G8A2A3_MEDTR Arginine N-methyltransferase-like protein OS=Medicago truncatula OX=3880 GN=25489940 PE=4 SV=1	0.861986	0.0421096	0.754663	0.506067	0.484389	-0.18384	0.327757	0.514128	0.332569	nd	nd	nd	nd	nd	nd	nd	nd	nd
A0A072VLI9;A0A072VWL4	tr|A0A072VLI9|A0A072VLI9_MEDTR Histone-lysine N-methyltransferase SUVR2-like protein OS=Medicago truncatula OX=3880 GN=25484214 PE=4 SV=1;tr|A0A072VWL4|A0A072VWL4_MEDTR Histone-lysine N-methyltransferase SUVR2-like protein OS=Medicago truncatula OX=3880 GN	1.59138	0.011602	-0.54516	0.886067	0.222521	-0.317979	0.244274	0.721759	-0.0897732	nd	nd	nd	nd	nd	nd	nd	nd	nd
G7KNL1	tr|G7KNL1|G7KNL1_MEDTR Putative [Ribulose-bisphosphate carboxylase]-lysine N-methyltransferase OS=Medicago truncatula OX=3880 GN=MTR_6g023320 PE=4 SV=1	0.138656	0.69109	0.0495687	0.994035	0.184709	-0.344934	1.0377	0.217371	-0.281541	0.192345	0.704332	0.0464274	2.45604	0.000851638	0.506401	1.40065	0.0016152	0.397348
G7KPT7	tr|G7KPT7|G7KPT7_MEDTR Phosphoethanolamine N-methyltransferase OS=Medicago truncatula OX=3880 GN=11415048 PE=4 SV=1	2.84177	4.90998e-05	-3.62597	0.505961	0.374358	-0.368461	1.04624	0.221894	-0.272085	0.868229	0.0686405	-0.361232	4.09352	0	-0.820429	5.08252	0	-3.19997
B7FMY4	tr|B7FMY4|B7FMY4_MEDTR Phosphatidyl-N-methylethanolamine N-methyltransferase OS=Medicago truncatula OX=3880 GN=MTR_4g007095 PE=2 SV=1	2.2058	0.00032879	-1.97107	0.840386	0.167464	-0.561377	0.315821	0.56292	-0.225118	nd	nd	nd	nd	nd	nd	nd	nd	nd
G7LE68;A0A072TVA1;A0A072U6H3;G7LE69	tr|G7LE68|G7LE68_MEDTR Phosphoethanolamine N-methyltransferase OS=Medicago truncatula OX=3880 GN=11409633 PE=4 SV=2;tr|A0A072TVA1|A0A072TVA1_MEDTR Phosphoethanolamine N-methyltransferase OS=Medicago truncatula OX=3880 GN=11409633 PE=4 SV=1;tr|A0A072U6H3|A0	4.46013	0	-4.29197	3.88292	0	-2.24764	3.46948	0.00217722	-1.70401	nd	nd	nd	nd	nd	nd	nd	nd	nd
Aldehyde dehydrogenase
A0A072VA35;A0A072V015;A0A072UZR0;A0A072V103	tr|A0A072VA35|A0A072VA35_MEDTR NAD-dependent aldehyde dehydrogenase family protein OS=Medicago truncatula OX=3880 GN=25489543 PE=3 SV=1;tr|A0A072V015|A0A072V015_MEDTR NAD-dependent aldehyde dehydrogenase family protein OS=Medicago truncatula OX=3880 GN=254	NaN	NaN	NaN	NaN	NaN	NaN	NaN	NaN	NaN	nd	nd	nd	nd	nd	nd	nd	nd	nd
G7KNI6	tr|G7KNI6|G7KNI6_MEDTR Cytosolic aldehyde dehydrogenase OS=Medicago truncatula OX=3880 GN=11439969 PE=3 SV=1	NaN	NaN	NaN	NaN	NaN	NaN	NaN	NaN	NaN	nd	nd	nd	nd	nd	nd	nd	nd	nd
G7LH64;A0A072TWZ4	tr|G7LH64|G7LH64_MEDTR NAD-dependent aldehyde dehydrogenase family protein OS=Medicago truncatula OX=3880 GN=MTR_8g083520 PE=4 SV=1;tr|A0A072TWZ4|A0A072TWZ4_MEDTR NAD-dependent aldehyde dehydrogenase family protein OS=Medicago truncatula OX=3880 GN=MTR_8g0	NaN	NaN	NaN	NaN	NaN	NaN	NaN	NaN	NaN	nd	nd	nd	nd	nd	nd	nd	nd	nd
A0A072VA63;A0A072V041	tr|A0A072VA63|A0A072VA63_MEDTR NAD-dependent aldehyde dehydrogenase family protein OS=Medicago truncatula OX=3880 GN=25489568 PE=3 SV=1;tr|A0A072V041|A0A072V041_MEDTR NAD-dependent aldehyde dehydrogenase family protein OS=Medicago truncatula OX=3880 GN=254	2.57175	7.41656e-05	2.78029	NaN	NaN	NaN	0.138573	0.750441	0.308475	nd	nd	nd	nd	nd	nd	nd	nd	nd
G7JU35	tr|G7JU35|G7JU35_MEDTR Methylmalonate-semialdehyde dehydrogenase OS=Medicago truncatula OX=3880 GN=11410416 PE=4 SV=2	0.171612	0.543207	0.121842	1.46176	0.0429271	0.878738	1.31428	0.070321	0.684801	0.755192	0.364058	0.0848157	3.20923	0.0075429	0.186863	4.69803	1.25036e-05	0.353566
G7IS75;A0A072V3R0;A0A072V546	tr|G7IS75|G7IS75_MEDTR Methylmalonate-semialdehyde dehydrogenase OS=Medicago truncatula OX=3880 GN=11430354 PE=4 SV=1;tr|A0A072V3R0|A0A072V3R0_MEDTR Methylmalonate-semialdehyde dehydrogenase OS=Medicago truncatula OX=3880 GN=11430354 PE=4 SV=1;tr|A0A072V54	0.0514233	0.840354	0.0348287	1.28708	0.0643756	0.747361	0.290222	0.619358	0.160268	nd	nd	nd	nd	nd	nd	nd	nd	nd
A0A072UZ53;A0A072VA68	tr|A0A072UZ53|A0A072UZ53_MEDTR Betaine aldehyde dehydrogenase OS=Medicago truncatula OX=3880 GN=25489571 PE=3 SV=1;tr|A0A072VA68|A0A072VA68_MEDTR Betaine aldehyde dehydrogenase OS=Medicago truncatula OX=3880 GN=25489571 PE=3 SV=1	1.67385	0.0118633	0.493842	1.51945	0.0463796	0.718799	2.38024	0.014227	0.715673	nd	nd	nd	nd	nd	nd	nd	nd	nd
A0A072VFE4	tr|A0A072VFE4|A0A072VFE4_MEDTR Aldehyde dehydrogenase OS=Medicago truncatula OX=3880 GN=25482459 PE=3 SV=1	2.71887	0.00686536	0.361232	1.95117	0.0281495	0.646427	0.771116	0.513812	0.10454	0.0128102	0.980633	0.0030731	0.079494	0.73313	-0.0272315	2.23146	0.00101672	0.288938
G7JNS2	tr|G7JNS2|G7JNS2_MEDTR NAD-dependent aldehyde dehydrogenase family protein OS=Medicago truncatula OX=3880 GN=11412053 PE=3 SV=1	1.10345	0.0523458	0.343839	1.15597	0.0923019	0.616657	1.0387	0.228235	0.265171	0.146511	0.863724	0.0160162	1.49057	0.0645011	0.112281	4.69519	0	0.46986
A0A072VGG1	tr|A0A072VGG1|A0A072VGG1_MEDTR Aldehyde dehydrogenase OS=Medicago truncatula OX=3880 GN=25482459 PE=3 SV=1	0.103596	0.689943	-0.0852246	1.01423	0.124677	0.564688	0.116875	0.819036	-0.099105	1.86342	0.0167372	0.307169	2.30144	0.00431402	0.269067	1.14487	0.032553	0.114404
A0A072VAA5	tr|A0A072VAA5|A0A072VAA5_MEDTR Succinate-semialdehyde dehydrogenase OS=Medicago truncatula OX=3880 GN=MTR_2g067660 PE=3 SV=1	2.59434	0.000683066	0.786864	1.14742	0.115608	0.473502	1.25727	0.131116	0.379123	1.05273	0.251888	0.106416	3.21251	0.004288	0.22267	4.93661	1.43744e-05	0.397655
G7KNI3	tr|G7KNI3|G7KNI3_MEDTR Cytosolic aldehyde dehydrogenase OS=Medicago truncatula OX=3880 GN=11442573 PE=3 SV=1	4.71744	0	1.92985	1.58193	0.0730147	0.430972	3.42358	0.00268889	1.06294	0.673301	0.348787	0.0946491	2.16322	0.00413493	0.285774	1.99657	0.000603687	0.360146
G7J4Y0	tr|G7J4Y0|G7J4Y0_MEDTR Aldehyde dehydrogenase OS=Medicago truncatula OX=3880 GN=11411505 PE=3 SV=2	3.60089	5.88813e-05	1.54581	1.94929	0.0517709	0.421462	1.15886	0.187966	0.290226	1.87559	0.0256565	0.257403	2.45922	0.00600373	0.230198	4.7854	1.45167e-05	0.411279
G7IGF7	tr|G7IGF7|G7IGF7_MEDTR Aldehyde dehydrogenase family 7 member A1 OS=Medicago truncatula OX=3880 GN=11437741 PE=3 SV=1	0.957431	0.0538549	0.421444	0.884925	0.248368	0.279	0.0567637	0.913069	0.0345316	1.32749	0.301013	-0.0832038	0.043068	0.919398	0.00526333	6.59315	0	0.795303
G7LBH4	tr|G7LBH4|G7LBH4_MEDTR Aspartate-semialdehyde dehydrogenase OS=Medicago truncatula OX=3880 GN=11415757 PE=3 SV=1	1.19023	0.107122	0.186617	0.503838	0.480767	0.188515	0.187265	0.826984	0.0435843	0.545669	0.485502	-0.0666653	0.0374799	0.932717	0.00428057	0.557637	0.263031	0.0373187
G7LF15	tr|G7LF15|G7LF15_MEDTR Aldehyde dehydrogenase OS=Medicago truncatula OX=3880 GN=11441005 PE=3 SV=2	0.860385	0.0732722	0.369528	0.579024	0.452821	0.182174	0.340644	0.609775	-0.132647	nd	nd	nd	nd	nd	nd	nd	nd	nd
A2Q2X1	tr|A2Q2X1|A2Q2X1_MEDTR Aldehyde dehydrogenase OS=Medicago truncatula OX=3880 GN=11413901 PE=3 SV=1	1.51592	0.0571516	-0.231884	0.240542	0.764993	0.0726426	0.26517	0.804833	0.042047	0.563392	0.375406	-0.0958503	2.1072	0.0241036	-0.151939	4.08596	1.27021e-05	-0.39304
G7L8Y6;A0A072TV51	tr|G7L8Y6|G7L8Y6_MEDTR Cytosolic aldehyde dehydrogenase RF2C OS=Medicago truncatula OX=3880 GN=11422599 PE=3 SV=1;tr|A0A072TV51|A0A072TV51_MEDTR Cytosolic aldehyde dehydrogenase RF2C OS=Medicago truncatula OX=3880 GN=11422599 PE=3 SV=1	0.0965788	0.72822	-0.0593514	0.0168061	0.972457	-0.00702286	0.641041	0.341332	-0.277442	nd	nd	nd	nd	nd	nd	nd	nd	nd
G7JPU6	tr|G7JPU6|G7JPU6_MEDTR NAD-dependent aldehyde dehydrogenase family protein OS=Medicago truncatula OX=3880 GN=11443205 PE=3 SV=2	2.57405	0.000428571	0.963243	0.114505	0.86605	-0.0497112	0.0393426	0.950879	-0.0104933	0.856002	0.332412	0.0889512	3.5384	0.00146341	0.312558	3.51898	0.000223484	0.316675
G7LFT6;G7LFT7	tr|G7LFT6|G7LFT6_MEDTR Putative succinate-semialdehyde dehydrogenase (Acetylating) OS=Medicago truncatula OX=3880 GN=11443106 PE=4 SV=1;tr|G7LFT7|G7LFT7_MEDTR Zn-dependent alcohol dehydrogenase family protein OS=Medicago truncatula OX=3880 GN=11443106 PE=4	3.56843	0.000245475	0.643218	0.353809	0.592033	-0.167627	0.489308	0.572045	-0.111291	nd	nd	nd	nd	nd	nd	nd	nd	nd
A0A072U2G7;A0A072TS23	tr|A0A072U2G7|A0A072U2G7_MEDTR NAD-dependent aldehyde dehydrogenase family protein OS=Medicago truncatula OX=3880 GN=MTR_8g064170 PE=3 SV=1;tr|A0A072TS23|A0A072TS23_MEDTR NAD-dependent aldehyde dehydrogenase family protein OS=Medicago truncatula OX=3880 GN	0.101233	0.791594	0.0274959	1.57851	0.202172	-0.196139	2.43083	0.0984781	-0.249687	nd	nd	nd	nd	nd	nd	nd	nd	nd
G7LD20;G7JSC6	tr|G7LD20|G7LD20_MEDTR Aldehyde dehydrogenase OS=Medicago truncatula OX=3880 GN=11413753 PE=3 SV=1	NaN	NaN	NaN	2.23496	0.0199818	-0.694016	1.21613	0.0804705	-0.688091	nd	nd	nd	nd	nd	nd	nd	nd	nd
