## Supplemental Tables for "Sanctioning of bacterial cheaters by the host plant in nitrogen-fixing symbiosis between *Medicago truncatula* and *Sinorhizobium meliloti*": Table-S11_proteome_Sm_Guanine-Allantoin_new.xlsx

### Sheet: Sheet1
protein ID	Fasta headers	-Log Student's T-test p-value bateria_bacteroids	Student's T-test q-value bateria_bacteroids	Student's T-test Difference bateria_bacteroids	-Log Student's T-test p-value NifH1_WT1	Student's T-test q-value NifH1_WT1	Student's T-test Difference NifH1_WT1	-Log Student's T-test p-value Arg2_WT2	Student's T-test q-value Arg2_WT2	Student's T-test Difference Arg2_WT2	-Log Student's T-test p-value NifH_Ctrl	Student's T-test q-value NifH_Ctrl	Student's T-test Difference NifH_Ctrl	-Log Student's T-test p-value Arg_Ctrl	Student's T-test q-value Arg_Ctrl	Student's T-test Difference Arg_Ctrl	-Log Student's T-test p-value HN_Ctrl	Student's T-test q-value HN_Ctrl	Student's T-test Difference HN_Ctrl
Adenylosuccinate lyase
SMc00508	SM2011_c00508|ID:35967603|purB| Putative adenylosuccinate lyase [Sinorhizobium meliloti 2011]	8.5572	0.00378947	-1.26442	0.920149	0.18408	-0.282166	0.443655	0.413108	-0.396976	1.70616	0.0161861	-0.339254	3.32255	0.000192	-0.483385	6.336	0	-1.19618
Adenylate kinase
SMc01288	SM2011_c01288|ID:35967068|adk| putative adenylate kinase [Sinorhizobium meliloti 2011]	5.78312	0.00500236	-2.10742	0.289371	0.679209	-0.101147	1.08396	0.241235	-0.251207	1.39305	0.0516346	-0.242768	3.19169	0.000551559	-0.437041	5.45281	0	-1.09163
AMP deaminase
nd	nd
IMP dehydrogenase
nd	nd
GMP synthase
SMc00394	SM2011_c00394|ID:35965674|guaA| putative GMP synthase glutamine-hydrolyzing protein [Sinorhizobium meliloti 2011]	1.92688	0.106658	0.621408	2.46866	0.00450549	-0.645889	0.776323	0.199405	-0.62727	1.89823	0.0111359	-0.361549	3.36761	0.000386243	-0.43315	5.53488	0	-1.1451
Adenine phosphoribosyltransferase
SMc02698	SM2011_c02698|ID:35968382|apt| putative adenine phosphoribosyltransferase [Sinorhizobium meliloti 2011]	2.27653	0.0596054	0.689715	1.72581	0.0407414	-0.396189	0.468838	0.407457	-0.352808	0.361868	0.534299	-0.0697562	1.3012	0.0367013	-0.158502	2.77895	0.000222373	-0.374965
Guanine
SMb20849	SM2011_b20849|ID:35937354|guaD2| Putative guanine deaminase [Sinorhizobium meliloti 2011]	3.67154	0.0117609	1.82239	2.08404	0.00326174	-1.14785	0.665948	0.307049	0.346203	0.473124	0.453914	-0.0802567	0.344981	0.193461	-0.129929	3.52411	1.375e-05	-0.492031
SMc00142	SM2011_c00142|ID:35967749|mobB| putative molybdopterin-guanine dinucleotide biosynthesis protein [Sinorhizobium meliloti 2011]	1.5647	0.154352	0.685655	0.670814	0.186427	-0.522955	0.24663	0.647915	0.170862	0.107876	0.76674	0.0541842	0.672601	0.026833	-0.443124	0.650554	0.0190043	0.255558
SMc01206	SM2011_c01206|ID:35967355|tgt| putative queuine tRNA-ribosyltransferase (tRNA-guanine transglycosylase) [Sinorhizobium meliloti 2011]	3.91639	0.0156589	0.917622	1.38134	0.0660871	-0.404133	0.0572402	0.906053	-0.0317433	1.94307	0.0215457	-0.270129	2.18303	0.00629393	-0.240479	1.54764	0.00111922	-0.40796
SMc01108	SM2011_c01108|ID:35965798|trmB| Putative tRNA (guanine-N(7)-)-methyltransferase [Sinorhizobium meliloti 2011]	0.915893	0.482269	0.19897	0.48617	0.354686	-0.330297	2.87435	0.0261488	-0.635857	1.16852	0.166081	-0.13811	1.82315	0.0041314	-0.331557	4.38446	0	-1.43165
SMc02723	SM2011_c02723|ID:35968412|queF| putative NADPH-dependent 7-cyano-7-deazaguanine reductase [Sinorhizobium meliloti 2011]	0.130853	0.859231	0.106216	0.162533	0.738175	-0.180659	0.228085	0.697343	0.119031	2.10369	0.0133043	-0.302743	3.00765	0.00096861	-0.391621	4.61849	0	-1.08844
SMc03861	SM2011_c03861|ID:35973332|trmD| putative tRNA guanine-N1-methyltransferase [Sinorhizobium meliloti 2011]	4.45688	0.0102199	-1.6261	0.323584	0.635305	-0.119269	0.736049	0.260526	-0.39065	0.510924	0.24432	-0.198145	1.18906	0.0124727	-0.303584	3.99818	0	-1.37493
SMc02448	SM2011_c02448|ID:35968701|mutT| Putative mutator protein 7,8-dihydro-8-oxoguanine-triphosphatase [Sinorhizobium meliloti 2011]	0.819845	0.385412	0.504973	0.085874	0.866141	0.0902697	0.122865	0.790579	-0.108099	nd	nd	nd	nd	nd	nd	nd	nd	nd
SMc00945	SM2011_c00945|ID:35967436|gpt| putative xanthine-guanine phosphoribosyltransferase [Sinorhizobium meliloti 2011]	1.8019	0.0521919	1.48399	2.81576	0	1.65463	1.16922	0.0776692	1.21919	3.46741	0.00227027	0.36387	0.00159044	0.996073	0.000292301	0.0240678	0.903376	0.00450182
SMb21293	SM2011_b21293|ID:35936481|guaD1| Putative guanine deaminase [Sinorhizobium meliloti 2011]	nd	nd	nd	NaN	NaN	NaN	NaN	NaN	NaN	nd	nd	nd	nd	nd	nd	nd	nd	nd
SMc00143	SM2011_c00143|ID:35967747|mobA| putative molybdopterin-guanine dinucleotide biosynthesis protein [Sinorhizobium meliloti 2011]	1.32204	0.276829	0.464526	NaN	NaN	NaN	0.928492	0.135171	-0.839702	nd	nd	nd	nd	nd	nd	nd	nd	nd
Inosine
SMc00815	SM2011_c00815|ID:35966277|guaB| putative inosine-5-monophosphate dehydrogenase [Sinorhizobium meliloti 2011]	0.425065	0.68593	-0.133704	3.03777	0.00097561	-0.690477	1.31007	0.0714172	-0.975425	nd	nd	nd	nd	nd	nd	nd	nd	nd
SMc01105	SM2011_c01105|ID:35965801|iunH| Inosine-uridine nucleoside N-ribohydrolase [Sinorhizobium meliloti 2011]	3.75909	0.01152	1.75678	1.53847	0.0870425	-0.288903	0.837219	0.154421	-0.939119	0.539701	0.594064	-0.0458594	1.43208	0.0926145	-0.0943506	4.32391	0.000246126	-0.279129
SMc03175	SM2011_c03175|ID:35969069| Inosine-uridine preferring nucleoside hydrolase family protein [Sinorhizobium meliloti 2011]	4.87914	0.0114676	1.00742	0.0731653	0.896709	0.0415195	0.0250382	0.955963	0.0134003	0.309007	0.74162	-0.0293238	4.01246	0.00141752	-0.277437	5.25709	0	-0.78832
Allanto
SMc02423	SM2011_c02423|ID:35968665| Putative allantoin and other purine derivative ABC transporter,ATP-binding component [Sinorhizobium meliloti 2011]	nd	nd	nd	0.727738	0.156412	-0.570085	NaN	NaN	NaN	nd	nd	nd	nd	nd	nd	nd	nd	nd
SMc02417	SM2011_c02417|ID:35968657| Putative allantoin and other purine derivative ABC transporter,periplasmic solute-binding component [Sinorhizobium meliloti 2011]	4.3092	0.00926912	2.31179	0.0152405	0.965612	-0.0139551	NaN	NaN	NaN	nd	nd	nd	nd	nd	nd	nd	nd	nd
SMc00922	SM2011_c00922|ID:35966305| putative cytosine/uracil/thiamine/allantoin permease [Sinorhizobium meliloti 2011]	3.18215	0.0177624	1.28507	NaN	NaN	NaN	NaN	NaN	NaN	nd	nd	nd	nd	nd	nd	nd	nd	nd
SMc02415	SM2011_c02415|ID:35968655| Putative allantoin ABC transporter,periplasmic solute-binding component [Sinorhizobium meliloti 2011]	nd	nd	nd	NaN	NaN	NaN	NaN	NaN	NaN	0.291977	0.52238	0.0888081	0.809706	0.0569844	0.170781	1.24495	0.00494842	0.262696
SMc02418	SM2011_c02418|ID:35968659| Putative allantoin and other purine derivative ABC transporter,periplasmic solute-binding component [Sinorhizobium meliloti 2011]	nd	nd	nd	NaN	NaN	NaN	NaN	NaN	NaN	nd	nd	nd	nd	nd	nd	nd	nd	nd
SMc02424	SM2011_c02424|ID:35968667| Putative allantoin and other purine derivative ABC transporter,ATP-binding component [Sinorhizobium meliloti 2011]	1.8887	0.0701886	-0.840178	NaN	NaN	NaN	NaN	NaN	NaN	nd	nd	nd	nd	nd	nd	nd	nd	nd
Ureid
SMb20873	SM2011_b20873|ID:35937424|allA1| Putative ureidoglycolate hydrolase [Sinorhizobium meliloti 2011]	0.15093	0.82166	0.21559	0.253674	0.63087	-0.192135	0.335494	0.501208	0.385051	0.1022	0.807122	0.0362589	0.69532	0.0593513	-0.192651	0.118105	0.500301	0.0305854
Xanthine
SMb21286	SM2011_b21286|ID:35936467|xdhA1| putative xanthine dehydrogenase [Sinorhizobium meliloti 2011]	1.48358	0.101948	1.29573	1.7913	0.0119558	-0.732026	0.356159	0.533391	0.220981	nd	nd	nd	nd	nd	nd	nd	nd	nd
SMb21011	SM2011_b21011|ID:35937342|xdhA2| Xanthine dehydrogenase [Sinorhizobium meliloti 2011]	7.75674	0.0025	1.77742	1.23946	0.0632361	-0.502647	1.044	0.179988	-0.373549	nd	nd	nd	nd	nd	nd	nd	nd	nd
SMc00719	SM2011_c00719|ID:35968738|hpt| putative hypoxanthine phosphoribosyltransferase [Sinorhizobium meliloti 2011]	7.94732	0.00264463	-1.66278	1.26051	0.0650642	-0.47684	3.38244	0.0136812	-0.709687	2.1302	0.0412754	-0.199527	2.23234	0.038867	-0.12234	2.2769	0.00242655	-0.2154
SMb21287	SM2011_b21287|ID:35936469|xdhB1| Putative xanthine dehydrogenase [Sinorhizobium meliloti 2011]	1.67377	0.107623	0.810449	1.17489	0.129217	-0.286763	0.948079	0.236025	0.296571	0.838357	0.084982	0.312594	0.161469	0.516843	0.0520035	0.399101	0.0625238	-0.173641
SMc00945	SM2011_c00945|ID:35967436|gpt| putative xanthine-guanine phosphoribosyltransferase [Sinorhizobium meliloti 2011]	1.8019	0.0521919	1.48399	2.81576	0	1.65463	1.16922	0.0776692	1.21919	3.46741	0.00227027	0.36387	0.00159044	0.996073	0.000292301	0.0240678	0.903376	0.00450182
SMb20846	SM2011_b20846|ID:35937344|xdhB2| putative xanthine dehydrogenase [Sinorhizobium meliloti 2011]	nd	nd	nd	NaN	NaN	NaN	NaN	NaN	NaN	nd	nd	nd	nd	nd	nd	nd	nd	nd
SMb21556	SM2011_b21556|ID:35936969| Putative aldehyde or xanthine dehydrogenase [Sinorhizobium meliloti 2011]	nd	nd	nd	NaN	NaN	NaN	NaN	NaN	NaN	nd	nd	nd	nd	nd	nd	nd	nd	nd
GMP
SMc00394	SM2011_c00394|ID:35965674|guaA| putative GMP synthase glutamine-hydrolyzing protein [Sinorhizobium meliloti 2011]	1.92688	0.106658	0.621408	2.46866	0.00450549	-0.645889	0.776323	0.199405	-0.62727	1.89823	0.0111359	-0.361549	3.36761	0.000386243	-0.43315	5.53488	0	-1.1451
Hypoxanthine
SMc00719	SM2011_c00719|ID:35968738|hpt| putative hypoxanthine phosphoribosyltransferase [Sinorhizobium meliloti 2011]	7.94732	0.00264463	-1.66278	1.26051	0.0650642	-0.47684	3.38244	0.0136812	-0.709687	2.1302	0.0412754	-0.199527	2.23234	0.038867	-0.12234	2.2769	0.00242655	-0.2154
Purine
SMc02423	SM2011_c02423|ID:35968665| Putative allantoin and other purine derivative ABC transporter,ATP-binding component [Sinorhizobium meliloti 2011]	nd	nd	nd	0.727738	0.156412	-0.570085	NaN	NaN	NaN	nd	nd	nd	nd	nd	nd	nd	nd	nd
SMc02417	SM2011_c02417|ID:35968657| Putative allantoin and other purine derivative ABC transporter,periplasmic solute-binding component [Sinorhizobium meliloti 2011]	4.3092	0.00926912	2.31179	0.0152405	0.965612	-0.0139551	NaN	NaN	NaN	nd	nd	nd	nd	nd	nd	nd	nd	nd
SMc04123	SM2011_c04123|ID:35965428|deoD| Putative purine nucleoside phosphorylase [Sinorhizobium meliloti 2011]	1.04602	0.272838	0.839092	0.559173	0.417349	0.182907	0.525902	0.312363	0.686785	1.88405	0.157445	0.11583	0.253666	0.629288	-0.023859	0.0111823	0.959444	0.00174046
SMc02418	SM2011_c02418|ID:35968659| Putative allantoin and other purine derivative ABC transporter,periplasmic solute-binding component [Sinorhizobium meliloti 2011]	nd	nd	nd	NaN	NaN	NaN	NaN	NaN	NaN	nd	nd	nd	nd	nd	nd	nd	nd	nd
SMc02424	SM2011_c02424|ID:35968667| Putative allantoin and other purine derivative ABC transporter,ATP-binding component [Sinorhizobium meliloti 2011]	1.8887	0.0701886	-0.840178	NaN	NaN	NaN	NaN	NaN	NaN	nd	nd	nd	nd	nd	nd	nd	nd	nd
Uricase
Urease
SMc01837	SM2011_c01837|ID:35968512|ureC| Urease alpha subunit [Sinorhizobium meliloti 2011]	4.42844	0.00775663	2.4476	1.59155	0.018465	-0.786885	0.0267073	0.942922	-0.0293467	2.90852	0.135482	-0.109856	1.71417	0.0169756	-0.191972	1.86051	0.00974201	0.153141
SMc01941	SM2011_c01941|ID:35968517|ureA| Urease gamma subunit [Sinorhizobium meliloti 2011]	1.5873	0.141426	0.72449	1.5469	0.0245813	-0.670934	0.0249072	0.949588	0.0202181	1.34808	0.0815048	-0.195575	0.609119	0.0732959	-0.188028	1.21841	0.00302728	0.33893
SMc01942	SM2011_c01942|ID:35968518|ureD| putative urease accessory protein [Sinorhizobium meliloti 2011]	3.77162	0.0118013	1.6341	1.08231	0.0748059	-0.571899	0.978283	0.194264	0.372359	nd	nd	nd	nd	nd	nd	nd	nd	nd
SMc01939	SM2011_c01939|ID:35968515|ureB| Urease beta subunit [Sinorhizobium meliloti 2011]	2.64248	0.0185766	1.95057	0.621965	0.23071	-0.435194	0.775508	0.260297	-0.352862	0.393513	0.590498	-0.0527807	0.902321	0.0305729	-0.23628	0.0481645	0.829259	0.00745738
SMc01832	SM2011_c01832|ID:35968505|ureE| Putative urease accessory protein [Sinorhizobium meliloti 2011]	6.437	0.0036	-2.05576	0.961353	0.287264	-0.174235	0.294457	0.615232	-0.16146	1.45992	0.05035	-0.236383	3.86031	0.00013963	-0.47553	5.82076	0	-1.17301
SMc01830	SM2011_c01830|ID:35968503|ureG| putative urease accessory protein [Sinorhizobium meliloti 2011]	5.215	0.0101314	-1.04228	0.103022	0.871514	0.0522642	1.9191	0.0630085	-0.535317	1.09495	0.099317	-0.203867	3.90845	0.000145299	-0.481247	6.54728	0	-1.21129
SMc01831	SM2011_c01831|ID:35968504|ureF| Putative urease accessory protein [Sinorhizobium meliloti 2011]	nd	nd	nd	NaN	NaN	NaN	NaN	NaN	NaN	nd	nd	nd	nd	nd	nd	nd	nd	nd
SMc01838	SM2011_c01838|ID:35968513| Putative urease accessory protein [Sinorhizobium meliloti 2011]	nd	nd	nd	NaN	NaN	NaN	NaN	NaN	NaN	nd	nd	nd	nd	nd	nd	nd	nd	nd
gua
SMb21170	SM2011_b21170|ID:35936581|phnN,nitR| Guanylate kinase,regulates hmgA [Sinorhizobium meliloti 2011]	5.8695	0.0095	-1.028	1.8743	0.0033	-1.795	2.41324	0.055	-0.48861	0.0925	0.8161	-0.037	0.2603	0.343	-0.076	0.875	0.0106	0.2569
SMb20849	SM2011_b20849|ID:35937354|guaD2| Putative guanine deaminase [Sinorhizobium meliloti 2011]	3.6715	0.0118	1.8224	2.084	0.0033	-1.148	0.665948	0.307049	0.346203	0.4731	0.4539	-0.08	0.345	0.1935	-0.13	3.5241	1e-05	-0.492
SMc03937	SM2011_c03937|ID:35969007|cyaG1| Putative adenylate/guanylate cyclase [Sinorhizobium meliloti 2011]	6.8725	0.004	2.0972	1.9266	0.0049	-1.01	0.015533	0.969425	-0.00804	nd	nd	nd	nd	nd	nd	nd	nd	nd
SMc00815	SM2011_c00815|ID:35966277|guaB| putative inosine-5-monophosphate dehydrogenase [Sinorhizobium meliloti 2011]	0.4251	0.6859	-0.134	3.0378	0.001	-0.69	1.31007	0.071417	-0.97543	nd	nd	nd	nd	nd	nd	nd	nd	nd
SMc00394	SM2011_c00394|ID:35965674|guaA| putative GMP synthase glutamine-hydrolyzing protein [Sinorhizobium meliloti 2011]	1.9269	0.1067	0.6214	2.4687	0.0045	-0.646	0.776323	0.199405	-0.62727	1.8982	0.0111	-0.362	3.3676	0.0004	-0.433	5.5349	0	-1.145
SMc02074	SM2011_c02074|ID:35967258| Deoxyguanosinetriphosphate triphosphohydrolase [Sinorhizobium meliloti 2011]	2.9465	0.0166	-1.603	1.385	0.0355	-0.636	1.77173	0.135314	-0.27933	nd	nd	nd	nd	nd	nd	nd	nd	nd
SMc03985	SM2011_c03985|ID:35968890|cyaF2| putative adenylate/guanylate cyclase [Sinorhizobium meliloti 2011]	4.9005	0.0075	-1.844	3.8872	0.001	-0.536	0.631615	0.296642	-0.42039	0.0685	0.9055	0.0139	0.2304	0.5089	-0.041	2.0275	0.0016	-0.276
SMc00142	SM2011_c00142|ID:35967749|mobB| putative molybdopterin-guanine dinucleotide biosynthesis protein [Sinorhizobium meliloti 2011]	1.5647	0.1544	0.6857	0.6708	0.1864	-0.523	0.24663	0.647915	0.170862	0.1079	0.7667	0.0542	0.6726	0.0268	-0.443	0.6506	0.019	0.2556
SMc01206	SM2011_c01206|ID:35967355|tgt| putative queuine tRNA-ribosyltransferase (tRNA-guanine transglycosylase) [Sinorhizobium meliloti 2011]	3.9164	0.0157	0.9176	1.3813	0.0661	-0.404	0.05724	0.906053	-0.03174	1.9431	0.0215	-0.27	2.183	0.0063	-0.24	1.5476	0.0011	-0.408
SMc01108	SM2011_c01108|ID:35965798|trmB| Putative tRNA (guanine-N(7)-)-methyltransferase [Sinorhizobium meliloti 2011]	0.9159	0.4823	0.199	0.4862	0.3547	-0.33	2.87435	0.026149	-0.63586	1.1685	0.1661	-0.138	1.8232	0.0041	-0.332	4.3845	0	-1.432
SMb20447	SM2011_b20447|ID:35935479| Diguanylate cyclase/phosphodiesterase [Sinorhizobium meliloti 2011]	1.0562	0.2415	1.1338	0.7912	0.2139	-0.299	4.05958	0.012222	-0.64572	0.488	0.4155	-0.091	0.8546	0.0876	-0.123	1.0823	0.0117	-0.198
SMc00074	SM2011_c00074|ID:35966467| Diguanylate cyclase/phosphodiesterase [Sinorhizobium meliloti 2011]	4.0399	0.0102	-1.857	1.1286	0.1424	-0.281	1.93871	0.04245	-0.85011	0.8808	0.0853	-0.289	1.0747	0.0205	-0.254	2.0638	0.0003	-0.472
SMc04015	SM2011_c04015|ID:35968926| Diguanylate cyclase [Sinorhizobium meliloti 2011]	3.9077	0.0115	1.5751	0.2841	0.5635	-0.274	0.372173	0.508127	-0.26021	nd	nd	nd	nd	nd	nd	nd	nd	nd
SMc04305	SM2011_c04305|ID:35967859|cobP| Bifunctional adenosylcobalamin biosynthesis protein CobP (Adenosylcobinamide kinase and Adenosylcobinamide-phosphate guanylyltransferase) [Sinorhizobium meliloti 2011]	6.737	0.004	3.0454	0.6798	0.329	-0.211	NaN	NaN	NaN	nd	nd	nd	nd	nd	nd	nd	nd	nd
SMc02723	SM2011_c02723|ID:35968412|queF| putative NADPH-dependent 7-cyano-7-deazaguanine reductase [Sinorhizobium meliloti 2011]	0.1309	0.8592	0.1062	0.1625	0.7382	-0.181	0.228085	0.697343	0.119031	2.1037	0.0133	-0.303	3.0076	0.001	-0.392	4.6185	0	-1.088
SMc03861	SM2011_c03861|ID:35973332|trmD| putative tRNA guanine-N1-methyltransferase [Sinorhizobium meliloti 2011]	4.4569	0.0102	-1.626	0.3236	0.6353	-0.119	0.736049	0.260526	-0.39065	0.5109	0.2443	-0.198	1.1891	0.0125	-0.304	3.9982	0	-1.375
SMc02448	SM2011_c02448|ID:35968701|mutT| Putative mutator protein 7,8-dihydro-8-oxoguanine-triphosphatase [Sinorhizobium meliloti 2011]	0.8198	0.3854	0.505	0.0859	0.8661	0.0903	0.122865	0.790579	-0.1081	nd	nd	nd	nd	nd	nd	nd	nd	nd
SMb20389	SM2011_b20389|ID:35935353| Diguanylate cyclase [Sinorhizobium meliloti 2011]	0.2867	0.7603	-0.123	0.0825	0.8661	0.112	0.367216	0.545308	0.18247	nd	nd	nd	nd	nd	nd	nd	nd	nd
SMc00577	SM2011_c00577|ID:35966754|gmk| putative guanylate kinase [Sinorhizobium meliloti 2011]	1.2488	0.3018	-0.442	0.3587	0.483	0.2785	0.179672	0.75307	-0.09303	0.2635	0.6567	0.0485	1.9521	0.0152	-0.187	1.4124	0.0022	-0.329
SMa0137	SM2011_a0137|ID:35916286| Diguanylate cyclase/phosphodiesterase [Sinorhizobium meliloti 2011]	nd	nd	nd	0.5001	0.2957	0.4894	NaN	NaN	NaN	nd	nd	nd	nd	nd	nd	nd	nd	nd
SMc00945	SM2011_c00945|ID:35967436|gpt| putative xanthine-guanine phosphoribosyltransferase [Sinorhizobium meliloti 2011]	1.8019	0.0522	1.484	2.8158	0	1.6546	1.16922	0.077669	1.21919	3.4674	0.0023	0.3639	0.0016	0.9961	0.0003	0.0241	0.9034	0.0045
SMc04292	SM2011_c04292|ID:35967980|cyaF3| putative adenylate/guanylate cyclase [Sinorhizobium meliloti 2011]	nd	nd	nd	2.0778	0	6.0318	NaN	NaN	NaN	nd	nd	nd	nd	nd	nd	nd	nd	nd
SMa0464	SM2011_a0464|ID:35916970|cyaI2| adenylate/guanylate cyclase [Sinorhizobium meliloti 2011]	nd	nd	nd	NaN	NaN	NaN	NaN	NaN	NaN	nd	nd	nd	nd	nd	nd	nd	nd	nd
SMa0579	SM2011_a0579|ID:35917192|cyaN| adenylate/guanylate cyclase [Sinorhizobium meliloti 2011]	nd	nd	nd	NaN	NaN	NaN	NaN	NaN	NaN	nd	nd	nd	nd	nd	nd	nd	nd	nd
SMb21293	SM2011_b21293|ID:35936481|guaD1| Putative guanine deaminase [Sinorhizobium meliloti 2011]	nd	nd	nd	NaN	NaN	NaN	NaN	NaN	NaN	nd	nd	nd	nd	nd	nd	nd	nd	nd
SMc00143	SM2011_c00143|ID:35967747|mobA| putative molybdopterin-guanine dinucleotide biosynthesis protein [Sinorhizobium meliloti 2011]	1.322	0.2768	0.4645	NaN	NaN	NaN	0.928492	0.135171	-0.8397	nd	nd	nd	nd	nd	nd	nd	nd	nd
SMc01491	SM2011_c01491|ID:35968038|cyaI1| Adenylate/guanylate cyclase [Sinorhizobium meliloti 2011]	1.3948	0.156	-0.899	NaN	NaN	NaN	0.691399	0.249787	0.509497	nd	nd	nd	nd	nd	nd	nd	nd	nd
SMc04172	SM2011_c04172|ID:35967909|cyaH| Adenylate/guanylate cyclase [Sinorhizobium meliloti 2011]	1.1117	0.1769	-2.242	NaN	NaN	NaN	0.455963	0.446662	0.274131	nd	nd	nd	nd	nd	nd	nd	nd	nd
SMc04343	SM2011_c04343|ID:35968000|cyaJ| Putative adenylate/guanylate cyclase transmembrane protein [Sinorhizobium meliloti 2011]	nd	nd	nd	NaN	NaN	NaN	0.323865	0.601379	-0.15389	nd	nd	nd	nd	nd	nd	nd	nd	nd
