## Supplemental Tables for "Sanctioning of bacterial cheaters by the host plant in nitrogen-fixing symbiosis between *Medicago truncatula* and *Sinorhizobium meliloti*": Table-S12_proteome_Mt_Guanine-Allantoin_new.xlsx

### Sheet: Sheet1
Protein IDs	Fasta headers	-Log Student's T-test p-value Root2_WT2	Student's T-test q-value Root2_WT2	Student's T-test Difference Root2_WT2	-Log Student's T-test p-value NifH1_WT1	Student's T-test q-value NifH1_WT1	Student's T-test Difference NifH1_WT1	-Log Student's T-test p-value Arg2_WT2	Student's T-test q-value Arg2_WT2	Student's T-test Difference Arg2_WT2	-Log Student's T-test p-value NifH_Ctrl	Student's T-test q-value NifH_Ctrl	Student's T-test Difference NifH_Ctrl	-Log Student's T-test p-value Arg_Ctrl	Student's T-test q-value Arg_Ctrl	Student's T-test Difference Arg_Ctrl	-Log Student's T-test p-value HN_Ctrl	Student's T-test q-value HN_Ctrl	Student's T-test Difference HN_Ctrl
Adenylosuccinate
G7KBW0	tr|G7KBW0|G7KBW0_MEDTR Adenylosuccinate lyase OS=Medicago truncatula OX=3880 GN=MTR_5g081750 PE=4 SV=2	NaN	NaN	NaN	NaN	NaN	NaN	NaN	NaN	NaN	nd	nd	nd	nd	nd	nd	nd	nd	nd
G7KUI6;A0A072U3D8;A0A072U1S9	tr|G7KUI6|G7KUI6_MEDTR Adenylosuccinate lyase OS=Medicago truncatula OX=3880 GN=11444747 PE=3 SV=1;tr|A0A072U3D8|A0A072U3D8_MEDTR Adenylosuccinate lyase OS=Medicago truncatula OX=3880 GN=11444747 PE=4 SV=1;tr|A0A072U1S9|A0A072U1S9_MEDTR Adenylosuccinate ly	1.62955	0.0243489	0.347134	1.27221	0.118816	0.386192	0.844811	0.385123	0.162858	nd	nd	nd	nd	nd	nd	nd	nd	nd
G7KTL4	tr|G7KTL4|G7KTL4_MEDTR Adenylosuccinate synthetase, chloroplastic OS=Medicago truncatula OX=3880 GN=11440429 PE=3 SV=1	0.431076	0.316047	-0.137833	0.00641282	0.983507	0.00230598	0.739475	0.386001	0.183048	0.0791885	0.923421	-0.00940148	0.624855	0.337143	0.0478284	2.4947	0.00227314	0.210459
Adenylate kinase
A0A072V8Z3	tr|A0A072V8Z3|A0A072V8Z3_MEDTR Adenylate kinase OS=Medicago truncatula OX=3880 GN=25488395 PE=3 SV=1	2.72712	0.000154	1.31091	1.5552	0.0485355	0.63825	NaN	NaN	NaN	nd	nd	nd	nd	nd	nd	nd	nd	nd
G7L1P0	tr|G7L1P0|G7L1P0_MEDTR Putative adenylate kinase OS=Medicago truncatula OX=3880 GN=11432926 PE=2 SV=1	1.30993	0.0141314	-0.705176	1.29297	0.120443	0.370661	0.771047	0.236937	-0.39488	nd	nd	nd	nd	nd	nd	nd	nd	nd
G7JRB1	tr|G7JRB1|G7JRB1_MEDTR Adenylate kinase OS=Medicago truncatula OX=3880 GN=11429873 PE=2 SV=1	0.280762	0.553553	0.0591173	0.560948	0.430247	0.212771	1.4903	0.126607	0.316979	0.567534	0.683366	-0.0322199	2.66507	0.0267678	-0.133844	6.19986	0	-0.489551
A0A072VJS4	tr|A0A072VJS4|A0A072VJS4_MEDTR Adenylate kinase OS=Medicago truncatula OX=3880 GN=25484059 PE=3 SV=1	2.11559	0.00595147	0.502761	0.416658	0.635043	-0.103914	1.65226	0.0946716	0.353804	0.889897	0.42688	0.0660541	4.09016	0.00439934	0.199216	4.37203	0.000381422	0.245196
G7K2Z5;G7K2Z4	tr|G7K2Z5|G7K2Z5_MEDTR Adenylate kinase isoenzyme 6 homolog OS=Medicago truncatula OX=3880 GN=MTR_5g087910 PE=2 SV=1;tr|G7K2Z4|G7K2Z4_MEDTR Adenylate kinase isoenzyme 6 homolog OS=Medicago truncatula OX=3880 GN=MTR_5g087910 PE=3 SV=2	0.302081	0.340249	0.211066	0.697859	0.274886	-0.353963	0.0252642	0.94895	-0.0274425	nd	nd	nd	nd	nd	nd	nd	nd	nd
B7FN18;G7JMK0	tr|B7FN18|B7FN18_MEDTR Adenylate kinase OS=Medicago truncatula OX=3880 GN=11407139 PE=2 SV=1;tr|G7JMK0|G7JMK0_MEDTR Adenylate kinase OS=Medicago truncatula OX=3880 GN=11407139 PE=3 SV=2	1.66287	0.0251275	-0.333837	1.20361	0.118368	-0.424044	0.632535	0.422566	-0.182023	nd	nd	nd	nd	nd	nd	nd	nd	nd
AMP deaminase
A0A072VF98;A0A072V592;A0A072V4U0	tr|A0A072VF98|A0A072VF98_MEDTR Adenosine/AMP deaminase OS=Medicago truncatula OX=3880 GN=25486125 PE=4 SV=1;tr|A0A072V592|A0A072V592_MEDTR Adenosine/AMP deaminase OS=Medicago truncatula OX=3880 GN=25486125 PE=4 SV=1;tr|A0A072V4U0|A0A072V4U0_MEDTR Adenosine	0.0666401	0.771282	0.0829196	NaN	NaN	NaN	1.94688	0.0136234	1.22664	nd	nd	nd	nd	nd	nd	nd	nd	nd
A0A072U298;A0A072TNZ4;A0A072TR72	tr|A0A072U298|A0A072U298_MEDTR AMP deaminase OS=Medicago truncatula OX=3880 GN=MTR_8g469540 PE=4 SV=1	0.709786	0.235753	-0.13294	0.080288	0.915139	-0.0252183	0.175065	0.797925	0.0637202	0.719846	0.329569	0.0976838	0.457048	0.398095	-0.0438588	0.350317	0.34651	0.031827
G7JQ45;A0A072UBH4	tr|G7JQ45|G7JQ45_MEDTR AMP deaminase OS=Medicago truncatula OX=3880 GN=11411569 PE=4 SV=1	0.0289995	0.928098	0.00921726	0.155359	0.818065	-0.069095	1.54475	0.183983	0.227628	1.7758	0.148751	0.122284	1.92346	0.06451	0.103015	1.58604	0.0299479	0.104506
G7JI13;G7JI14	tr|G7JI13|G7JI13_MEDTR Adenosine/AMP deaminase OS=Medicago truncatula OX=3880 GN=11444715 PE=2 SV=1;tr|G7JI14|G7JI14_MEDTR Adenosine/AMP deaminase OS=Medicago truncatula OX=3880 GN=11444715 PE=4 SV=2	2.3674	0.00581784	0.439858	0.282321	0.65562	-0.147305	0.0265822	0.95156	0.0167462	nd	nd	nd	nd	nd	nd	nd	nd	nd
IMP dehydrogenase
Q2HS22;A0A072UH33	tr|Q2HS22|Q2HS22_MEDTR IMP dehydrogenase/GMP reductase, putative OS=Medicago truncatula OX=3880 GN=11422670 PE=4 SV=1	NaN	NaN	NaN	NaN	NaN	NaN	0.148564	0.795565	-0.0912161	nd	nd	nd	nd	nd	nd	nd	nd	nd
G7KZG9	tr|G7KZG9|G7KZG9_MEDTR Inosine-5-monophosphate dehydrogenase OS=Medicago truncatula OX=3880 GN=11439043 PE=3 SV=2	3.11253	0.000151799	0.918345	1.38235	0.0692258	0.562051	1.30891	0.126536	0.370577	nd	nd	nd	nd	nd	nd	nd	nd	nd
GMP synthase
A0A072TW15	tr|A0A072TW15|A0A072TW15_MEDTR GMP synthase [glutamine-hydrolyzing] protein OS=Medicago truncatula OX=3880 GN=25502051 PE=3 SV=1	0.829633	0.0845694	0.339974	0.342839	0.606648	0.158697	0.123463	0.859576	0.041779	2.52193	0.195565	0.0952783	2.97708	0.00597983	0.208757	3.71015	0	0.683743
Adenine phosphoribosyltransferase
A0A072UPN3	tr|A0A072UPN3|A0A072UPN3_MEDTR Adenine phosphoribosyltransferase-like protein OS=Medicago truncatula OX=3880 GN=MTR_4g101460 PE=3 SV=1	NaN	NaN	NaN	NaN	NaN	NaN	NaN	NaN	NaN	nd	nd	nd	nd	nd	nd	nd	nd	nd
G7JAH8;A0A072V3J3;A0A072V273;G7JAH9	tr|G7JAH8|G7JAH8_MEDTR Adenine phosphoribosyltransferase-like protein OS=Medicago truncatula OX=3880 GN=11436051 PE=3 SV=2;tr|A0A072V3J3|A0A072V3J3_MEDTR Adenine phosphoribosyltransferase-like protein OS=Medicago truncatula OX=3880 GN=11436051 PE=3 SV=1;tr	3.89853	5.21286e-05	-1.13062	0.0840742	0.904612	-0.0315081	0.283841	0.720217	-0.076952	nd	nd	nd	nd	nd	nd	nd	nd	nd
G7JW03	tr|G7JW03|G7JW03_MEDTR Adenine phosphoribosyltransferase-like protein OS=Medicago truncatula OX=3880 GN=11439020 PE=2 SV=1	3.31761	9.92668e-05	-0.961314	0.0572459	0.921519	-0.0335687	0.0243939	0.962138	-0.00831223	0.330812	0.676117	-0.0392786	0.977836	0.183591	-0.0695889	0.928918	0.0815037	-0.0762751
I3T714	tr|I3T714|I3T714_MEDTR Adenine phosphoribosyltransferase-like protein OS=Medicago truncatula OX=3880 GN=25489954 PE=2 SV=1	1.25701	0.0399848	0.352212	0.384444	0.65187	-0.101867	0.0101255	0.976257	-0.00577831	1.04293	0.565753	-0.0427647	1.67318	0.0927253	0.0899289	1.70496	0.0476042	0.0834887
Guanine
G7I3J0	tr|G7I3J0|G7I3J0_MEDTR RNA cap guanine-N2 methyltransferase OS=Medicago truncatula OX=3880 GN=11428036 PE=4 SV=1	NaN	NaN	NaN	NaN	NaN	NaN	NaN	NaN	NaN	nd	nd	nd	nd	nd	nd	nd	nd	nd
G7J4P6;A0A072V2G6;G7J4P7;A0A072VDI2;A0A072V4E3	tr|G7J4P6|G7J4P6_MEDTR Guanine nucleotide-binding protein beta subunit-like protein OS=Medicago truncatula OX=3880 GN=MTR_3g113190 PE=4 SV=1;tr|A0A072V2G6|A0A072V2G6_MEDTR Guanine nucleotide-binding protein beta subunit-like protein OS=Medicago truncatula	NaN	NaN	NaN	NaN	NaN	NaN	NaN	NaN	NaN	nd	nd	nd	nd	nd	nd	nd	nd	nd
G7J4Z8	tr|G7J4Z8|G7J4Z8_MEDTR 8-oxoguanine-DNA glycosylase OS=Medicago truncatula OX=3880 GN=11411506 PE=4 SV=1	0.588438	0.154248	0.29392	NaN	NaN	NaN	0.244397	0.663982	0.154637	nd	nd	nd	nd	nd	nd	nd	nd	nd
G7IR74	tr|G7IR74|G7IR74_MEDTR tRNA (guanine(37)-N1)-methyltransferase OS=Medicago truncatula OX=3880 GN=MTR_2g081230 PE=3 SV=2	1.75266	0.00832211	-0.546205	NaN	NaN	NaN	0.145204	0.817129	0.0676136	nd	nd	nd	nd	nd	nd	nd	nd	nd
A0A072VMI2;A0A072VXL1;A0A072VN10;A0A072VLC4;A0A072VN02;A0A072VLV2	tr|A0A072VMI2|A0A072VMI2_MEDTR Guanine nucleotide-binding protein subunit gamma 2 OS=Medicago truncatula OX=3880 GN=25484482 PE=4 SV=1;tr|A0A072VXL1|A0A072VXL1_MEDTR Guanine nucleotide-binding protein subunit gamma 2 OS=Medicago truncatula OX=3880 GN=25484	2.92855	8.02676e-05	1.75271	0.548071	0.293916	0.596067	0.568677	0.304298	0.495224	nd	nd	nd	nd	nd	nd	nd	nd	nd
G7IQ11	tr|G7IQ11|G7IQ11_MEDTR Putative tRNA (Guanine(9)-N(1))-methyltransferase OS=Medicago truncatula OX=3880 GN=11407996 PE=4 SV=1	1.12695	0.0444025	-0.380606	2.36174	0.0223097	0.57061	0.568743	0.492845	0.14343	1.83039	0.0618782	0.185164	1.54132	0.02713	0.167451	2.09635	0.00108297	0.299396
G7KCJ8;A0A072UDX9	tr|G7KCJ8|G7KCJ8_MEDTR Putative ran-interacting Mog1 protein OS=Medicago truncatula OX=3880 GN=MTR_5g039690 PE=4 SV=2;tr|A0A072UDX9|A0A072UDX9_MEDTR Ran guanine nucleotide release factor-like protein OS=Medicago truncatula OX=3880 GN=MTR_5g039690 PE=4 SV=1	0.170356	0.516688	-0.168173	2.26023	0.0243001	0.565828	0.4371	0.403651	-0.429316	nd	nd	nd	nd	nd	nd	nd	nd	nd
G7J6K3;A0A072VE07	tr|G7J6K3|G7J6K3_MEDTR Guanine nucleotide-binding protein beta subunit-like protein OS=Medicago truncatula OX=3880 GN=11422783 PE=4 SV=1;tr|A0A072VE07|A0A072VE07_MEDTR Guanine nucleotide-binding protein beta subunit-like protein OS=Medicago truncatula OX=3	3.58066	7.99467e-05	1.00357	1.48752	0.0667056	0.514264	1.88643	0.0351924	0.596101	nd	nd	nd	nd	nd	nd	nd	nd	nd
A0A072V0M1	tr|A0A072V0M1|A0A072V0M1_MEDTR Adenine/guanine permease AZG2-like protein OS=Medicago truncatula OX=3880 GN=25489854 PE=4 SV=1	1.16172	0.0380433	0.411943	2.07514	0.0353521	0.485152	4.98007	0	1.09624	nd	nd	nd	nd	nd	nd	nd	nd	nd
A0A072VI64;A0A072TZA4	tr|A0A072VI64|A0A072VI64_MEDTR Guanine nucleotide-binding-like protein OS=Medicago truncatula OX=3880 GN=25483154 PE=4 SV=1	2.95731	0.000864424	-0.591972	1.25764	0.106085	0.442979	0.444635	0.51763	-0.165721	1.98243	0.205643	0.0986122	1.0168	0.397743	0.0362892	4.45338	0.00118289	0.196964
G7ICP9	tr|G7ICP9|G7ICP9_MEDTR Guanine nucleotide-binding protein subunit gamma 2 OS=Medicago truncatula OX=3880 GN=11433274 PE=4 SV=1	2.55624	0.000607763	0.873146	1.83037	0.0769298	0.344931	2.07128	0.0436477	0.457509	nd	nd	nd	nd	nd	nd	nd	nd	nd
A0A072UD69;A0A072U348	tr|A0A072UD69|A0A072UD69_MEDTR tRNA (guanine-N(7)-)-methyltransferase non-catalytic subunit OS=Medicago truncatula OX=3880 GN=25499138 PE=3 SV=1;tr|A0A072U348|A0A072U348_MEDTR tRNA (guanine-N(7)-)-methyltransferase non-catalytic subunit OS=Medicago truncat	0.244018	0.479983	-0.105416	1.25219	0.143972	0.330601	0.643332	0.373888	0.228209	nd	nd	nd	nd	nd	nd	nd	nd	nd
A0A072UQY3	tr|A0A072UQY3|A0A072UQY3_MEDTR tRNA (guanine(37)-N1)-methyltransferase OS=Medicago truncatula OX=3880 GN=MTR_4g112015 PE=3 SV=1	0.886349	0.286205	-0.0941582	1.22114	0.165214	0.295269	1.45902	0.254613	0.179256	0.0778798	0.916477	-0.0107329	0.351277	0.506734	-0.0336969	4.75331	0	-0.424797
G7L099	tr|G7L099|G7L099_MEDTR Brefeldin A-inhibited guanine nucleotide-exchange protein OS=Medicago truncatula OX=3880 GN=11427277 PE=4 SV=1	0.40895	0.429171	0.0810132	1.12148	0.279743	0.189474	0.45372	0.637144	0.0859418	0.0974779	0.944964	0.00580263	0.0577394	0.923289	-0.00447845	1.06552	0.0974445	-0.0658207
G7LD98	tr|G7LD98|G7LD98_MEDTR Guanine nucleotide-binding protein beta subunit-like protein OS=Medicago truncatula OX=3880 GN=11410151 PE=4 SV=1	0.0896897	0.838969	-0.0179853	1.09803	0.331156	0.160941	0.770505	0.583354	0.0805693	0.631808	0.514261	0.0569069	1.69865	0.0528655	0.117162	1.87262	0.0219504	0.112381
G7KTQ4	tr|G7KTQ4|G7KTQ4_MEDTR mRNA cap guanine-N7 methyltransferase OS=Medicago truncatula OX=3880 GN=11442053 PE=3 SV=1	0.731934	0.092597	-0.388531	0.134883	0.794883	0.14246	0.974349	0.187109	-0.373082	nd	nd	nd	nd	nd	nd	nd	nd	nd
A0A072TQB9	tr|A0A072TQB9|A0A072TQB9_MEDTR Brefeldin A-inhibited guanine nucleotide-exchange protein OS=Medicago truncatula OX=3880 GN=25501014 PE=4 SV=1	0.579033	0.219444	-0.176618	0.269074	0.674419	0.137908	0.0774292	0.908298	-0.025322	1.14551	0.305263	-0.0861188	0.515787	0.518607	-0.0290945	0.199003	0.488495	0.0236075
G7J2W7	tr|G7J2W7|G7J2W7_MEDTR tRNA (guanine-N(7)-)-methyltransferase OS=Medicago truncatula OX=3880 GN=11432500 PE=2 SV=1	1.22928	0.0225759	-0.559635	0.73833	0.500676	0.119855	0.182058	0.738014	0.123693	0.370391	0.514307	0.0745437	0.802482	0.0947124	0.120771	2.65913	0.000386107	0.314649
G7LB13	tr|G7LB13|G7LB13_MEDTR Guanine nucleotide exchange factor, putative OS=Medicago truncatula OX=3880 GN=11405306 PE=3 SV=2	2.71706	0.00773327	0.348888	0.99534	0.473583	0.110498	0.168997	0.889717	0.0217829	0.774885	0.431781	0.0681217	1.18509	0.118915	0.0870032	0.207404	0.573754	-0.0169902
G7JLW2;G7JLW4;G7JLW3;A0A072UGK0	tr|G7JLW2|G7JLW2_MEDTR mRNA capping enzyme, putative OS=Medicago truncatula OX=3880 GN=11416372 PE=4 SV=1;tr|G7JLW4|G7JLW4_MEDTR Putative mRNA (Guanine-N(7)-)-methyltransferase OS=Medicago truncatula OX=3880 GN=11416372 PE=4 SV=2;tr|G7JLW3|G7JLW3_MEDTR mRN	0.171974	0.597562	-0.0762901	0.21011	0.833774	0.0421104	0.164889	0.840823	0.0408897	nd	nd	nd	nd	nd	nd	nd	nd	nd
A0A072U4P1;A0A072UG02	tr|A0A072U4P1|A0A072U4P1_MEDTR mRNA cap guanine-N7 methyltransferase OS=Medicago truncatula OX=3880 GN=25495070 PE=3 SV=1;tr|A0A072UG02|A0A072UG02_MEDTR mRNA cap guanine-N7 methyltransferase OS=Medicago truncatula OX=3880 GN=25495070 PE=3 SV=1	3.12656	0.000652647	-0.601586	0.0465482	0.950435	0.0129178	0.000219527	0.988808	-6.38962e-05	nd	nd	nd	nd	nd	nd	nd	nd	nd
A0A072U6X6	tr|A0A072U6X6|A0A072U6X6_MEDTR tRNA (guanine(26)-N(2))-dimethyltransferase OS=Medicago truncatula OX=3880 GN=25495421 PE=3 SV=1	0.356884	0.415757	-0.0967889	7.67681e-05	0.990604	1.52588e-05	1.71586	0.123059	0.281178	0.13694	0.83022	-0.0228849	0.156552	0.815445	0.0106452	2.23306	0.00164694	-0.251215
G7KFH4;A0A072UFH7	tr|G7KFH4|G7KFH4_MEDTR Brefeldin A-inhibited guanine nucleotide-exchange protein OS=Medicago truncatula OX=3880 GN=11430236 PE=4 SV=2;tr|A0A072UFH7|A0A072UFH7_MEDTR Brefeldin A-inhibited guanine nucleotide-exchange protein OS=Medicago truncatula OX=3880 GN	2.76849	0.00419294	-0.424254	0.163795	0.896065	-0.0229416	1.04067	0.329602	-0.17202	nd	nd	nd	nd	nd	nd	nd	nd	nd
G7JR54;A0A072TUV7;G7JP04	tr|G7JR54|G7JR54_MEDTR Guanine nucleotide-exchange protein, putative OS=Medicago truncatula OX=3880 GN=11425405 PE=4 SV=2	0.00742188	0.980736	-0.00166845	0.220874	0.800652	-0.0564499	0.450321	0.694288	0.0648937	0.930771	0.603053	-0.0390558	0.337639	0.755034	-0.0130036	1.33224	0.0482325	-0.0891414
G7J6T6	tr|G7J6T6|G7J6T6_MEDTR Putative mRNA (Guanine-N(7)-)-methyltransferase OS=Medicago truncatula OX=3880 GN=11443469 PE=4 SV=1	0.159773	0.597483	-0.0863104	0.167723	0.795156	-0.0838642	0.729036	0.409028	-0.167518	nd	nd	nd	nd	nd	nd	nd	nd	nd
A0A072U100	tr|A0A072U100|A0A072U100_MEDTR Putative mRNA (Guanine-N(7)-)-methyltransferase OS=Medicago truncatula OX=3880 GN=MTR_7g066810 PE=4 SV=1	0.298748	0.338309	0.222643	0.654637	0.460365	-0.154365	1.36491	0.081311	0.520435	nd	nd	nd	nd	nd	nd	nd	nd	nd
Inosine
G7KZG9	tr|G7KZG9|G7KZG9_MEDTR Inosine-5-monophosphate dehydrogenase OS=Medicago truncatula OX=3880 GN=11439043 PE=3 SV=2	3.11253	0.000151799	0.918345	1.38235	0.0692258	0.562051	1.30891	0.126536	0.370577	nd	nd	nd	nd	nd	nd	nd	nd	nd
A0A072U349;G7L609	tr|A0A072U349|A0A072U349_MEDTR Inosine-uridine preferring nucleoside hydrolase OS=Medicago truncatula OX=3880 GN=11434767 PE=4 SV=1;tr|G7L609|G7L609_MEDTR Inosine-uridine preferring nucleoside hydrolase OS=Medicago truncatula OX=3880 GN=11434767 PE=4 SV=1	0.522916	0.233195	0.18294	1.53489	0.0609405	0.525972	1.72201	0.234755	0.174356	nd	nd	nd	nd	nd	nd	nd	nd	nd
G7JJ08;A0A072UR01;A0A072UJ03	tr|G7JJ08|G7JJ08_MEDTR Inosine-uridine preferring nucleoside hydrolase OS=Medicago truncatula OX=3880 GN=11408463 PE=4 SV=1;tr|A0A072UR01|A0A072UR01_MEDTR Inosine-uridine preferring nucleoside hydrolase OS=Medicago truncatula OX=3880 GN=11408463 PE=4 SV=1	0.432165	0.227854	0.265327	1.44601	0.0735329	0.493353	2.18747	0.024004	0.608598	nd	nd	nd	nd	nd	nd	nd	nd	nd
B7FJZ5;A0A072VG17;G7ICJ7	tr|B7FJZ5|B7FJZ5_MEDTR Inosine-uridine preferring nucleoside hydrolase OS=Medicago truncatula OX=3880 GN=11428555 PE=2 SV=1;tr|A0A072VG17|A0A072VG17_MEDTR Inosine-uridine preferring nucleoside hydrolase OS=Medicago truncatula OX=3880 GN=11428555 PE=4 SV=1	0.482147	0.248235	-0.184577	0.711806	0.408646	0.174657	0.0798536	0.902162	-0.0290051	nd	nd	nd	nd	nd	nd	nd	nd	nd
B7FMR3;A0A072VHG8	tr|B7FMR3|B7FMR3_MEDTR Inosine triphosphate pyrophosphatase OS=Medicago truncatula OX=3880 GN=25483117 PE=2 SV=1	0.790937	0.103948	-0.294581	1.38593	0.062907	-0.626465	0.500761	0.455197	-0.206477	1.751	0.231718	0.0944974	0.224114	0.6687	-0.0210912	6.42878	0.00018412	0.248663
A0A072V5T9;A0A072V4G7;G7IFM3;G7I258	tr|A0A072V5T9|A0A072V5T9_MEDTR Inosine-uridine preferring nucleoside hydrolase OS=Medicago truncatula OX=3880 GN=11443360 PE=4 SV=1;tr|A0A072V4G7|A0A072V4G7_MEDTR Inosine-uridine preferring nucleoside hydrolase OS=Medicago truncatula OX=3880 GN=11443360 PE	2.83287	5.34759e-05	-5.11227	2.40805	0.00482902	-1.7093	1.74667	0.0139261	-1.93271	nd	nd	nd	nd	nd	nd	nd	nd	nd
Allanto
G7IBQ3	tr|G7IBQ3|G7IBQ3_MEDTR CHP03214 allantoin-urate catabolism protein OS=Medicago truncatula OX=3880 GN=11412437 PE=2 SV=1	NaN	NaN	NaN	NaN	NaN	NaN	NaN	NaN	NaN	nd	nd	nd	nd	nd	nd	nd	nd	nd
A0A072VGX4;A0A072V6Y9;A0A072V6E4	tr|A0A072VGX4|A0A072VGX4_MEDTR Allantoate amidohydrolase OS=Medicago truncatula OX=3880 GN=25486381 PE=4 SV=1;tr|A0A072V6Y9|A0A072V6Y9_MEDTR Allantoate amidohydrolase OS=Medicago truncatula OX=3880 GN=25486381 PE=4 SV=1;tr|A0A072V6E4|A0A072V6E4_MEDTR Allan	1.69644	0.0065215	0.700584	2.13466	0.0493576	0.393252	0.690066	0.47656	0.131253	nd	nd	nd	nd	nd	nd	nd	nd	nd
G7L4Z7	tr|G7L4Z7|G7L4Z7_MEDTR Cytosine/purine uracil thiamine allantoin permease OS=Medicago truncatula OX=3880 GN=11434764 PE=4 SV=1	1.70072	0.0140568	-0.439244	0.246826	0.690249	0.140836	0.56883	0.480787	0.152192	nd	nd	nd	nd	nd	nd	nd	nd	nd
A2Q4Q6;G7IP10	tr|A2Q4Q6|A2Q4Q6_MEDTR Allantoinase OS=Medicago truncatula OX=3880 GN=11424917 PE=4 SV=1;tr|G7IP10|G7IP10_MEDTR Allantoinase OS=Medicago truncatula OX=3880 GN=11424917 PE=4 SV=2	1.12361	0.0911611	0.219694	0.0298454	0.959667	0.0121632	0.159409	0.853926	0.036273	nd	nd	nd	nd	nd	nd	nd	nd	nd
Ureid
G7JY00;G7JY01	tr|G7JY00|G7JY00_MEDTR Putative ureide permease OS=Medicago truncatula OX=3880 GN=11436395 PE=4 SV=1;tr|G7JY01|G7JY01_MEDTR Ureide permease-like protein OS=Medicago truncatula OX=3880 GN=11436395 PE=4 SV=1	4.30352	0	2.03309	1.72229	0.0286599	0.824383	1.45992	0.0357419	1.12334	nd	nd	nd	nd	nd	nd	nd	nd	nd
A0A072V0F7;A0A072UQI1;A0A072URB8;A0A072UP44	tr|A0A072V0F7|A0A072V0F7_MEDTR Ureidoglycine aminohydrolase OS=Medicago truncatula OX=3880 GN=25493588 PE=4 SV=1;tr|A0A072UQI1|A0A072UQI1_MEDTR Ureidoglycine aminohydrolase OS=Medicago truncatula OX=3880 GN=25493588 PE=4 SV=1;tr|A0A072URB8|A0A072URB8_MEDTR	2.90966	0.000104142	1.42855	0.524391	0.353075	0.39272	0.640251	0.288604	0.40151	nd	nd	nd	nd	nd	nd	nd	nd	nd
G7JV38	tr|G7JV38|G7JV38_MEDTR Beta-ureidopropionase-like protein OS=Medicago truncatula OX=3880 GN=11406828 PE=2 SV=1	1.80931	0.00774676	-0.561322	0.255329	0.651439	0.1928	0.64249	0.307094	0.349661	0.217662	0.715374	0.0395834	2.45722	0.0028912	0.285296	3.29401	1.32251e-05	0.497038
G7JV36	tr|G7JV36|G7JV36_MEDTR Beta-ureidopropionase-like protein OS=Medicago truncatula OX=3880 GN=11411828 PE=2 SV=1	2.44593	0.00251587	0.591735	0.270297	0.741705	-0.0760886	1.39342	0.114587	0.372016	0.527795	0.477058	0.0698462	1.67906	0.0375837	0.137787	2.12382	0.00582578	0.171648
G7JZ35	tr|G7JZ35|G7JZ35_MEDTR Putative ureide permease OS=Medicago truncatula OX=3880 GN=11433129 PE=4 SV=2	NaN	NaN	NaN	1.35297	0.0682555	-0.602702	0.670526	0.350852	-0.244773	nd	nd	nd	nd	nd	nd	nd	nd	nd
G7JZ34;A0A072UFK6	tr|G7JZ34|G7JZ34_MEDTR Ureide permease-like protein OS=Medicago truncatula OX=3880 GN=11425933 PE=4 SV=1;tr|A0A072UFK6|A0A072UFK6_MEDTR Putative ureide permease OS=Medicago truncatula OX=3880 GN=11425933 PE=4 SV=1	3.11366	4.87805e-05	-2.05056	1.48466	0.0535131	-0.633079	2.4929	0.00843137	-0.93799	nd	nd	nd	nd	nd	nd	nd	nd	nd
Xanthine
A0A072VCZ5;G7IUC2;A0A072VMW7	tr|A0A072VCZ5|A0A072VCZ5_MEDTR Xanthine dehydrogenase/oxidase OS=Medicago truncatula OX=3880 GN=11431418 PE=4 SV=1;tr|G7IUC2|G7IUC2_MEDTR Putative xanthine dehydrogenase OS=Medicago truncatula OX=3880 GN=11431418 PE=4 SV=2;tr|A0A072VMW7|A0A072VMW7_MEDTR Xa	3.61322	0.000334199	0.619128	0.661236	0.41745	0.181915	1.4204	0.108345	0.383575	nd	nd	nd	nd	nd	nd	nd	nd	nd
A0A072VZY7	tr|A0A072VZY7|A0A072VZY7_MEDTR Hypoxanthine phosphoribosyltransferase OS=Medicago truncatula OX=3880 GN=25485030 PE=3 SV=1	0.0390031	0.857907	-0.0477729	1.16315	0.116776	-0.449866	0.079482	0.866141	0.088717	0.203001	0.77373	-0.0287246	0.424386	0.202431	0.0983903	2.1626	0.00256267	0.219481
GMP
Q2HS22;A0A072UH33	tr|Q2HS22|Q2HS22_MEDTR IMP dehydrogenase/GMP reductase, putative OS=Medicago truncatula OX=3880 GN=11422670 PE=4 SV=1	NaN	NaN	NaN	NaN	NaN	NaN	0.148564	0.795565	-0.0912161	nd	nd	nd	nd	nd	nd	nd	nd	nd
A0A072TW15	tr|A0A072TW15|A0A072TW15_MEDTR GMP synthase [glutamine-hydrolyzing] protein OS=Medicago truncatula OX=3880 GN=25502051 PE=3 SV=1	0.829633	0.0845694	0.339974	0.342839	0.606648	0.158697	0.123463	0.859576	0.041779	2.52193	0.195565	0.0952783	2.97708	0.00597983	0.208757	3.71015	0	0.683743
Hypoxanthine
A0A072VZY7	tr|A0A072VZY7|A0A072VZY7_MEDTR Hypoxanthine phosphoribosyltransferase OS=Medicago truncatula OX=3880 GN=25485030 PE=3 SV=1	0.0390031	0.857907	-0.0477729	1.16315	0.116776	-0.449866	0.079482	0.866141	0.088717	0.203001	0.77373	-0.0287246	0.424386	0.202431	0.0983903	2.1626	0.00256267	0.219481
Purine
A0A072TMZ2;A0A072TYF8;A0A072TME5	tr|A0A072TMZ2|A0A072TMZ2_MEDTR Purine transporter, putative OS=Medicago truncatula OX=3880 GN=25500633 PE=4 SV=1;tr|A0A072TYF8|A0A072TYF8_MEDTR Purine transporter, putative OS=Medicago truncatula OX=3880 GN=25500633 PE=4 SV=1;tr|A0A072TME5|A0A072TME5_MEDTR	1.79819	0.00169031	1.57326	NaN	NaN	NaN	0.460046	0.336094	-0.871093	nd	nd	nd	nd	nd	nd	nd	nd	nd
A0A072V3A5;A0A072VEV9	tr|A0A072V3A5|A0A072V3A5_MEDTR Cytosolic purine 5-nucleotidase OS=Medicago truncatula OX=3880 GN=MTR_3g111870 PE=4 SV=1	2.86282	0.000430091	0.778199	0.757652	0.22004	0.435249	0.561525	0.448523	-0.183806	0.925669	0.289534	0.0990425	0.777336	0.15911	0.0845575	3.38554	0.000381031	0.277156
A0A072US11	tr|A0A072US11|A0A072US11_MEDTR Cytosolic purine 5-nucleotidase OS=Medicago truncatula OX=3880 GN=MTR_4g129920 PE=4 SV=1	2.64426	0.000592042	0.823392	0.56818	0.353801	0.319134	0.0916174	0.903569	0.0243688	1.76331	0.0560451	0.197417	0.0421058	0.894733	-0.00806093	1.39435	0.00895892	0.184272
G7L4Z7	tr|G7L4Z7|G7L4Z7_MEDTR Cytosine/purine uracil thiamine allantoin permease OS=Medicago truncatula OX=3880 GN=11434764 PE=4 SV=1	1.70072	0.0140568	-0.439244	0.246826	0.690249	0.140836	0.56883	0.480787	0.152192	nd	nd	nd	nd	nd	nd	nd	nd	nd
G8A2H3;G8A2H4	tr|G8A2H3|G8A2H3_MEDTR DNA-(apurinic or apyrimidinic site) lyase OS=Medicago truncatula OX=3880 GN=25489509 PE=3 SV=1;tr|G8A2H4|G8A2H4_MEDTR DNA-(apurinic or apyrimidinic site) lyase OS=Medicago truncatula OX=3880 GN=25489509 PE=3 SV=1	3.91999	8.01068e-05	-0.857706	0.0702133	0.889797	0.0755672	0.646608	0.430802	-0.170857	nd	nd	nd	nd	nd	nd	nd	nd	nd
G7JR10;A0A072V2S0;REV__wgaD	tr|G7JR10|G7JR10_MEDTR Cytosolic purine 5-nucleotidase OS=Medicago truncatula OX=3880 GN=11444486 PE=4 SV=1;tr|A0A072V2S0|A0A072V2S0_MEDTR Cytosolic purine 5-nucleotidase OS=Medicago truncatula OX=3880 GN=11444486 PE=4 SV=1	0.120685	0.722856	0.0441685	0.0774395	0.914693	-0.0264511	0.0431836	0.937682	0.019135	nd	nd	nd	nd	nd	nd	nd	nd	nd
A0A072VI59;A0A072VIQ1	tr|A0A072VI59|A0A072VI59_MEDTR DNA-(apurinic or apyrimidinic site) lyase OS=Medicago truncatula OX=3880 GN=25483315 PE=3 SV=1;tr|A0A072VIQ1|A0A072VIQ1_MEDTR DNA-(apurinic or apyrimidinic site) lyase OS=Medicago truncatula OX=3880 GN=25483315 PE=3 SV=1	4.54652	6.31579e-05	-0.993331	0.329399	0.703392	-0.0861492	0.714994	0.455135	-0.139622	nd	nd	nd	nd	nd	nd	nd	nd	nd
G7JHJ7	tr|G7JHJ7|G7JHJ7_MEDTR Putative purine-rich element binding protein family OS=Medicago truncatula OX=3880 GN=11443938 PE=4 SV=1	3.9075	0.000593366	-0.491486	0.941477	0.353715	-0.167266	1.59937	0.115342	-0.315788	1.97024	0.198835	-0.10075	1.9038	0.15807	-0.0653811	1.665	0.0611816	-0.0747228
G7IK92	tr|G7IK92|G7IK92_MEDTR Purine permease OS=Medicago truncatula OX=3880 GN=11445848 PE=4 SV=1	NaN	NaN	NaN	3.64858	0.0031	-1.75825	0.395524	0.404645	-0.680651	1.99024	0.0940435	-0.147085	3.79672	0.000976492	-0.331035	5.06893	0	-0.494779
Uricase
A2SXR2;A0A072VT68	tr|A2SXR2|A2SXR2_MEDTR Uricase OS=Medicago truncatula OX=3880 GN=25483173 PE=2 SV=1;tr|A0A072VT68|A0A072VT68_MEDTR Uricase OS=Medicago truncatula OX=3880 GN=25483173 PE=3 SV=1	1.47143	0.00982141	0.718285	0.348301	0.598262	-0.16427	1.26654	0.0994572	0.495277	nd	nd	nd	nd	nd	nd	nd	nd	nd
Urease
A0A072VHC0	tr|A0A072VHC0|A0A072VHC0_MEDTR Putative urease accessory protein UreD OS=Medicago truncatula OX=3880 GN=25483243 PE=3 SV=1	NaN	NaN	NaN	NaN	NaN	NaN	0.0255778	0.944832	0.0519629	nd	nd	nd	nd	nd	nd	nd	nd	nd
G7K7S6	tr|G7K7S6|G7K7S6_MEDTR Urease accessory protein UreF OS=Medicago truncatula OX=3880 GN=MTR_5g088570 PE=4 SV=2	NaN	NaN	NaN	NaN	NaN	NaN	NaN	NaN	NaN	nd	nd	nd	nd	nd	nd	nd	nd	nd
G7JC19;A0A072V0M8;REV__A2Q5W6	tr|G7JC19|G7JC19_MEDTR Urease OS=Medicago truncatula OX=3880 GN=11429087 PE=3 SV=1;tr|A0A072V0M8|A0A072V0M8_MEDTR Urease OS=Medicago truncatula OX=3880 GN=11429087 PE=3 SV=1	0.634088	0.173377	-0.218496	0.0119776	0.977897	0.0043424	1.49238	0.141173	0.287881	nd	nd	nd	nd	nd	nd	nd	nd	nd
G7JDZ5	tr|G7JDZ5|G7JDZ5_MEDTR Putative urease accessory protein UreG OS=Medicago truncatula OX=3880 GN=11426174 PE=3 SV=1	2.55839	0.00319566	-0.514987	0.527109	0.512997	-0.152928	0.0174017	0.972038	0.0048995	1.60552	0.135104	-0.134069	0.0158675	0.973335	-0.00172138	3.68822	0.00350466	0.160836
