## Supplemental Tables for "Sanctioning of bacterial cheaters by the host plant in nitrogen-fixing symbiosis between *Medicago truncatula* and *Sinorhizobium meliloti*": Table-S13_proteome_Sm_C-N-Metabolism_new.xlsx

### Sheet: Sheet1
protein ID	Fasta headers	-Log Student's T-test p-value bateria_bacteroids	Student's T-test q-value bateria_bacteroids	Student's T-test Difference bateria_bacteroids	-Log Student's T-test p-value NifH1_WT1	Student's T-test q-value NifH1_WT1	Student's T-test Difference NifH1_WT1	-Log Student's T-test p-value Arg2_WT2	Student's T-test q-value Arg2_WT2	Student's T-test Difference Arg2_WT2	-Log Student's T-test p-value NifH_Ctrl	Student's T-test q-value NifH_Ctrl	Student's T-test Difference NifH_Ctrl	-Log Student's T-test p-value Arg_Ctrl	Student's T-test q-value Arg_Ctrl	Student's T-test Difference Arg_Ctrl	-Log Student's T-test p-value HN_Ctrl	Student's T-test q-value HN_Ctrl	Student's T-test Difference HN_Ctrl
Glutamine
SMc00394	SM2011_c00394|ID:35965674|guaA| putative GMP synthase glutamine-hydrolyzing protein [Sinorhizobium meliloti 2011]	1.92688	0.106658	0.621408	2.46866	0.00450549	-0.645889	0.776323	0.199405	-0.62727	1.89823	0.0111359	-0.361549	3.36761	0.000386243	-0.43315	5.53488	0	-1.1451
SMc01569	SM2011_c01569|ID:35968338|carA| putative carbamoyl-phosphate synthetase,glutamine-hydrolyzing protein [Sinorhizobium meliloti 2011]	0.307089	0.75652	-0.115989	1.88369	0.0130507	-0.644914	1.50841	0.0661361	-0.804453	1.84238	0.0123674	-0.354001	3.47351	0.000512821	-0.392262	5.90631	0	-1.38558
SMc01594	SM2011_c01594|ID:35968191| Putative glutamine synthetase [Sinorhizobium meliloti 2011]	4.06239	0.00839586	3.27302	0.843807	0.216817	-0.267474	1.30309	0.0871752	0.698131	1.58713	0.238896	-0.0952781	0.2469	0.617025	0.0253029	1.75711	0.0199284	-0.119117
SMc03236	SM2011_c03236|ID:35973075| Glutamine amidotransferase [Sinorhizobium meliloti 2011]	0.777982	0.532535	0.170844	0.663931	0.416288	-0.153508	1.2073	0.166062	-0.340006	nd	nd	nd	nd	nd	nd	nd	nd	nd
SMc00762	SM2011_c00762|ID:35966201| Putative glutamine synthetase [Sinorhizobium meliloti 2011]	5.6886	0.0115193	0.781791	0.545612	0.466501	-0.150161	1.65866	0.13941	-0.286333	0.0105689	0.987317	0.00169452	0.909592	0.166855	-0.0766349	0.765359	0.155669	-0.0528901
SMc02352	SM2011_c02352|ID:35968641| Putative glutamine synthetase [Sinorhizobium meliloti 2011]	8.37093	0.000659794	3.031	0.0604592	0.921829	-0.0242586	1.35084	0.113792	-0.462092	nd	nd	nd	nd	nd	nd	nd	nd	nd
SMc02572	SM2011_c02572|ID:35965324|hisH| putative glutamine amidotransferase [Sinorhizobium meliloti 2011]	6.53426	0.0045	-1.6858	0.552257	0.519426	0.119552	0.341077	0.618936	-0.120559	0.906574	0.115484	-0.218362	3.44459	0.00023796	-0.439683	6.00271	0	-1.22306
SMc02613	SM2011_c02613|ID:35965376|glnT| Glutamine synthetase III [Sinorhizobium meliloti 2011]	4.60991	0.0100379	-1.36931	0.404923	0.562245	0.136299	0.08915	0.865127	-0.0446784	0.316852	0.677028	0.0398506	2.09323	0.00508864	-0.267419	5.14837	0	-0.69689
SMc00948	SM2011_c00948|ID:35967440|glnA| Glutamine synthetase I [Sinorhizobium meliloti 2011]	1.58309	0.221858	0.469444	3.08184	0.0325237	0.269271	0.627606	0.328628	-0.333694	3.84438	0.00356552	0.304824	0.260883	0.518918	0.0362246	1.18488	0.0226355	-0.134286
SMc02610	SM2011_c02610|ID:35965373|glxB| Putative glutamine amidotransferase [Sinorhizobium meliloti 2011]	0.355136	0.669937	-0.198566	0.66176	0.263795	0.301405	0.318287	0.550023	0.241521	0.678275	0.377256	0.0857418	2.15116	0.00209081	-0.375149	4.96275	0	-0.904456
Trehalose
SMb20324	SM2011_b20324|ID:35935183|thuR| Transcriptional repressor,likely regulates trehalose transport and catabolism [Sinorhizobium meliloti 2011]	5.21108	0.00997517	1.22851	0.707579	0.306067	-0.221355	0.268988	0.653227	-0.136899	nd	nd	nd	nd	nd	nd	nd	nd	nd
SMb20329	SM2011_b20329|ID:35935195|thuA| ThuA trehalose catabolism protein [Sinorhizobium meliloti 2011]	3.02286	0.0123195	3.58141	0.287853	0.580936	-0.221194	NaN	NaN	NaN	2.12736	0.00973881	0.340436	0.521381	0.335283	0.0510972	0.351392	0.276905	-0.0412621
SMb20330	SM2011_b20330|ID:35935197|thuB| Putative oxidoreductase involved in trehalose catabolism [Sinorhizobium meliloti 2011]	1.32686	0.131135	1.46091	1.05749	0.0625714	0.763197	0.370807	0.430668	-0.718004	nd	nd	nd	nd	nd	nd	nd	nd	nd
SMb20325	SM2011_b20325|ID:35935185|thuE| ABC transporter,periplasmic trehalose/maltose-binding protein [Sinorhizobium meliloti 2011]	5.42019	0.00362264	4.14514	1.93215	0.00186081	1.7757	NaN	NaN	NaN	3.98039	0.000517007	0.516941	1.77602	0.0104579	0.227011	0.0186378	0.906005	0.00521064
SMb20099	SM2011_b20099|ID:35934686| Putative trehalose synthase [Sinorhizobium meliloti 2011]	nd	nd	nd	NaN	NaN	NaN	NaN	NaN	NaN	nd	nd	nd	nd	nd	nd	nd	nd	nd
SMb20328	SM2011_b20328|ID:35935193|thuK| ABC trehalose/maltose transporter,ATP-binding protein [Sinorhizobium meliloti 2011]	1.54453	0.107701	1.0286	NaN	NaN	NaN	0.691035	0.200518	-1.00721	0.916414	0.097103	0.24781	2.46256	0.000858252	0.505906	0.234952	0.115844	0.218606
Dicarboxyl
SMb20612	SM2011_b20612|ID:35938306|dctB| C4-dicarboxylate transport sensor protein [Sinorhizobium meliloti 2011]	1.33567	0.287739	-0.430471	1.04192	0.061719	-0.800933	0.329546	0.609232	-0.139523	nd	nd	nd	nd	nd	nd	nd	nd	nd
SMb20611	SM2011_b20611|ID:35938304|dctA| C4-dicarboxylate transport protein [Sinorhizobium meliloti 2011]	nd	nd	nd	0.608274	0.295714	0.292972	2.29487	0.0624686	-0.426943	2.38727	0.000735043	-0.842199	3.89202	0	-1.26546	6.49397	0	-3.04485
SMb20295	SM2011_b20295|ID:35935122| Putative TRAP-type dicarboxylate transporter,periplasmic solute-binding component [Sinorhizobium meliloti 2011]	5.04072	0.00732496	2.05179	1.13382	0.0509722	0.786646	0.303806	0.639723	0.124724	nd	nd	nd	nd	nd	nd	nd	nd	nd
SMb20613	SM2011_b20613|ID:35938308|dctD| C4-dicarboxylate transport transcriptional regulatory protein [Sinorhizobium meliloti 2011]	nd	nd	nd	NaN	NaN	NaN	NaN	NaN	NaN	nd	nd	nd	nd	nd	nd	nd	nd	nd
SMb20981	SM2011_b20981|ID:35937272| Putative C4-dicarboxylate transporter periplasmic solute-binding protein precursor [Sinorhizobium meliloti 2011]	0.158146	0.864284	0.0637478	NaN	NaN	NaN	0.121545	0.823582	0.0592601	nd	nd	nd	nd	nd	nd	nd	nd	nd
Sugar
SMb21218	SM2011_b21218|ID:35936308| Putative sugar isomerase [Sinorhizobium meliloti 2011]	7.9084	0.0051	-1.166	2.7711	0	-0.933	2.84862	0.037669	-0.53532	nd	nd	nd	nd	nd	nd	nd	nd	nd
SMb21152	SM2011_b21152|ID:35936529| Putative sugar amine ABC transporter,ATP-binding protein [Sinorhizobium meliloti 2011]	nd	nd	nd	2.274	0.0045	-0.749	NaN	NaN	NaN	nd	nd	nd	nd	nd	nd	nd	nd	nd
SMc03139	SM2011_c03139|ID:35969126| Putative sugar isomerase [Sinorhizobium meliloti 2011]	1.2763	0.2159	-0.747	1.0044	0.0831	-0.598	2.02705	0.038867	-0.91169	1.4469	0.0969	-0.17	1.229	0.0415	-0.154	3.8615	0	-0.527
SMc02877	SM2011_c02877|ID:35965521| Putative sugar isomerase [Sinorhizobium meliloti 2011]	3.438	0.0369	0.5312	1.434	0.05	-0.467	0.412237	0.561888	-0.1385	0.3492	0.5848	-0.058	1.1552	0.07	-0.12	2.5603	0.0011	-0.259
SMc02880	SM2011_c02880|ID:35965525| Putative sugar kinase,ROK family protein [Sinorhizobium meliloti 2011]	0.3326	0.6997	-0.173	0.7604	0.1783	-0.401	0.61255	0.363803	-0.27109	1.5535	0.0425	0.2439	1.3476	0.035	0.1591	0.0223	0.919	0.0035
SMc01324	SM2011_c01324|ID:35967018| Sugar epimerase [Sinorhizobium meliloti 2011]	2.0972	0.0479	0.9939	1.0094	0.1193	-0.38	0.090615	0.865281	-0.04371	3.1853	0.0051	-0.312	3.1018	0.0058	-0.207	4.2571	0	-0.63
SMb21022	SM2011_b21022|ID:35935965| putative sugar kinase,probably eggy family protein [Sinorhizobium meliloti 2011]	6.928	0.0026	2.1682	0.4707	0.3757	-0.316	0.209429	0.722981	0.107847	nd	nd	nd	nd	nd	nd	nd	nd	nd
SMb21151	SM2011_b21151|ID:35936527| Putative sugar amine ABC transporter,periplasmic solute-binding protein [Sinorhizobium meliloti 2011]	1.1728	0.3266	0.4119	1.5094	0.083	-0.304	0.657845	0.462044	0.148841	1.6239	0.066	-0.193	0.602	0.3077	-0.053	1.993	0.0014	-0.291
SMb21605	SM2011_b21605|ID:35937099| Putative sugar uptake ABC transporter ATP-binding protein [Sinorhizobium meliloti 2011]	2.4991	0.0472	0.6968	0.5777	0.3301	-0.267	0.60358	0.483397	-0.14423	1.693	0.0384	-0.239	2.0358	0.0066	-0.248	5.7029	0	-0.618
SMb20719	SM2011_b20719|ID:35938078| Putative sugar ABC transporter [Sinorhizobium meliloti 2011]	nd	nd	nd	0.2081	0.6809	-0.188	0.714666	0.230644	-0.57682	nd	nd	nd	nd	nd	nd	nd	nd	nd
SMa0715	SM2011_a0715|ID:35917639| Nucleoside-diphosphate-sugar epimerase [Sinorhizobium meliloti 2011]	2.8245	0.017	-1.799	0.5037	0.4734	-0.159	0.47885	0.429977	-0.2767	nd	nd	nd	nd	nd	nd	nd	nd	nd
SMc04393	SM2011_c04393|ID:35973405| Putative dextrin ABC sugar transporter,ATP-binding component [Sinorhizobium meliloti 2011]	0.4024	0.6661	-0.165	0.3806	0.5784	-0.136	1.04167	0.169758	-0.41235	nd	nd	nd	nd	nd	nd	nd	nd	nd
SMc00430	SM2011_c00430|ID:35965718| Putative sugar epimerase family protein [Sinorhizobium meliloti 2011]	5.7779	0.0036	2.9448	0.2563	0.7126	-0.09	0.556615	0.458499	-0.18236	0.2117	0.5599	-0.109	0.1105	0.6061	0.048	3.0652	0	0.8423
SMb20018	SM2011_b20018|ID:35934496| putative sugar ABC transporter,ATP-binding protein [Sinorhizobium meliloti 2011]	2.802	0.0196	1.4213	0.1288	0.8356	-0.07	0.510969	0.344443	0.502961	3.5269	0.003	0.3329	0.0057	0.9863	0.0011	0.8027	0.0458	0.1144
SMc01977	SM2011_c01977|ID:35968559| Sugar-binding periplasmic protein precursor [Sinorhizobium meliloti 2011]	1.9465	0.0579	0.9965	0.0883	0.8752	-0.058	0.07924	0.877009	0.039905	1.6835	0.063	0.1933	0.0243	0.9353	-0.005	1.4516	0.0072	-0.196
SMb20017	SM2011_b20017|ID:35934490| Putative sugar ABC transporter,ATP-binding protein [Sinorhizobium meliloti 2011]	1.395	0.336	-0.311	0.1113	0.8553	0.0626	1.76983	0.06649	-0.53349	0.4802	0.2501	-0.209	0.2498	0.3216	-0.089	0.1765	0.2653	0.075
SMb20231	SM2011_b20231|ID:35934980| Putative ABC transporter sugar-binding protein [Sinorhizobium meliloti 2011]	0.5358	0.6521	-0.13	0.1668	0.7914	0.0836	0.30529	0.636749	0.12441	nd	nd	nd	nd	nd	nd	nd	nd	nd
SMb20117	SM2011_b20117|ID:35934728| putative sugar transferase protein [Sinorhizobium meliloti 2011]	nd	nd	nd	0.2238	0.7018	0.1243	2.00777	0.059637	-0.51703	nd	nd	nd	nd	nd	nd	nd	nd	nd
SMc02846	SM2011_c02846|ID:35965476| Putative sugar kinase [Sinorhizobium meliloti 2011]	3.3687	0.0283	0.6484	0.6775	0.3846	0.1697	2.19945	0.071697	-0.37253	1.3936	0.0732	-0.204	3.8728	0.0006	-0.357	6.6387	0	-0.792
SMb21604	SM2011_b21604|ID:35937095| Putative sugar uptake ABC transporter periplasmic solute-binding protein precursor [Sinorhizobium meliloti 2011]	3.7511	0.0127	1.3144	0.4704	0.4576	0.1903	0.129373	0.789275	-0.0982	0.8569	0.2895	0.1028	1.1618	0.0732	0.1168	1.1917	0.0392	0.1028
SMb21221	SM2011_b21221|ID:35936314| putative sugar amine ABC transporter,periplasmic solute-binding protein [Sinorhizobium meliloti 2011]	0.3204	0.7614	0.1046	0.6224	0.3753	0.1958	0.101266	0.832952	-0.06684	2.4757	0.0218	-0.227	1.5584	0.0224	-0.182	2.0939	0.0029	-0.216
SMc03138	SM2011_c03138|ID:35969127| Sugar kinase [Sinorhizobium meliloti 2011]	0.1412	0.8376	0.175	0.5532	0.3794	0.2243	0.127195	0.758446	-0.26219	nd	nd	nd	nd	nd	nd	nd	nd	nd
SMb21009	SM2011_b21009|ID:35937338|glpK| putative glycerol kinase,similar to sugar kinases protein [Sinorhizobium meliloti 2011]	6.4774	0.0036	1.9564	1.0568	0.1452	0.3002	0.143598	0.783161	0.087453	1.1599	0.1885	0.1277	0.3353	0.4246	-0.046	0.4405	0.1427	-0.071
SMc01165	SM2011_c01165|ID:35965723|iolC| Putative sugar kinase [Sinorhizobium meliloti 2011]	1.9809	0.0901	0.6651	1.2756	0.0975	0.3264	0.490836	0.526288	-0.1431	4.0591	0.0009	-0.385	0.5613	0.1966	-0.084	0.6482	0.0542	-0.118
SMb21426	SM2011_b21426|ID:35937640| Putative sugar nucleotide oxidoreductase/epimerase [Sinorhizobium meliloti 2011]	1.5408	0.1743	0.626	0.3067	0.5143	0.3522	0.006215	0.978794	0.00809	nd	nd	nd	nd	nd	nd	nd	nd	nd
SMc01618	SM2011_c01618|ID:35968210| Sugar kinase [Sinorhizobium meliloti 2011]	0.1883	0.7993	0.1685	1.7879	0.0286	0.4641	0.02918	0.942387	-0.02417	nd	nd	nd	nd	nd	nd	nd	nd	nd
SMb20508	SM2011_b20508|ID:35935635| putative sugar ABC transporter,periplasmic solute-binding protein,putative arabinose transporter [Sinorhizobium meliloti 2011]	1.9081	0.1712	-0.429	1.3262	0.0529	0.5097	NaN	NaN	NaN	1.9457	0.014	0.3196	0.7821	0.0957	0.1218	1.0616	0.008	0.2431
SMb20484	SM2011_b20484|ID:35935567|supA| Putative ABC transporter periplasmic sugar-binding protein [Sinorhizobium meliloti 2011]	4.4117	0.0103	1.3987	1.5311	0.0351	0.5325	0.386098	0.510667	-0.23322	4.6531	0.0133	0.2007	1.0576	0.1411	0.0815	1.7819	0.0048	0.2016
SMb20620	SM2011_b20620|ID:35938330| Putative sugar ABC transporter [Sinorhizobium meliloti 2011]	0.807	0.4783	0.2331	1.2201	0.0601	0.5476	0.310605	0.585039	-0.18772	1.5422	0.1656	0.1213	1.8433	0.0282	-0.15	1.2928	0.0117	-0.174
SMc02338	SM2011_c02338|ID:35968625| Sugar-binding periplasmic protein precursor [Sinorhizobium meliloti 2011]	2.1422	0.0539	0.8452	1.3531	0.035	0.6841	0.858711	0.24157	-0.34041	3.347	0.0014	0.4144	1.2275	0.0267	-0.196	3.8248	0	-0.56
SMc01980	SM2011_c01980|ID:35968562| Sugar import ATP-binding protein [Sinorhizobium meliloti 2011]	2.4144	0.0397	0.8346	2.1077	0.0039	0.9635	NaN	NaN	NaN	nd	nd	nd	nd	nd	nd	nd	nd	nd
SMb20661	SM2011_b20661|ID:35937938| Putative sugar uptake ABC transporter ATP-binding protein [Sinorhizobium meliloti 2011]	8.1989	0.0023	2.122	2.1158	0.0038	1.0008	1.5936	0.153756	0.273879	nd	nd	nd	nd	nd	nd	nd	nd	nd
SMb20660	SM2011_b20660|ID:35937934| Putative sugar uptake ABC transporter periplasmic solute-binding protein precursor [Sinorhizobium meliloti 2011]	3.9061	0.0101	2.1196	3.2582	0	1.0945	1.9418	0.044186	0.799705	3.9209	0.0009	0.6636	1.4375	0.0134	0.2411	3.5386	0	0.6055
SMb21135	SM2011_b21135|ID:35936290| ABC transporter,periplasmic solute-binding protein,may be involved in transport of sugar amines (galactosamine and glucosamine) [Sinorhizobium meliloti 2011]	6.6951	0.0042	2.2335	1.5926	0.0103	1.1688	NaN	NaN	NaN	2.0522	0.0276	0.2348	2.5027	0.0061	0.223	3.4855	0.0003	0.3012
SMb20538	SM2011_b20538|ID:35935737| putative sugar ABC transporter [Sinorhizobium meliloti 2011]	0.0672	0.9085	0.1114	1.4909	0.013	1.2423	0.16189	0.717811	-0.23767	2.4666	0.0087	0.3121	0.8666	0.0579	-0.16	1.1974	0.0035	0.3259
SMb20720	SM2011_b20720|ID:35938082| Putative sugar uptake ABC transporter periplasmic solute-binding protein precursor [Sinorhizobium meliloti 2011]	5.2487	0.0078	1.4751	3.7903	0	1.5236	1.74237	0.058266	0.716444	2.828	0.0007	0.7636	2.1969	0.0018	0.3787	3.309	0	0.6396
SMb20634	SM2011_b20634|ID:35938366| Putative sugar uptake ABC transporter periplasmic solute-binding protein precursor [Sinorhizobium meliloti 2011]	0.2286	0.7481	-0.248	2.4969	0	1.7956	0.882022	0.202613	0.43313	2.8637	0.0024	0.421	0.1202	0.7561	0.017	1.7825	0.0009	0.3652
SMb21461	SM2011_b21461|ID:35937718| Putative sugar uptake ABC transporter periplasmic solute-binding protein precursor [Sinorhizobium meliloti 2011]	5.4867	0.0067	1.8029	2.7354	0	2.2962	1.4962	0.065306	0.801781	1.3965	0.049	0.2486	1.3713	0.007	0.3489	2.6781	1e-05	0.6963
SMa1427	SM2011_a1427|ID:35919699| ABC transporter,periplasmic solute-binding protein,involved in transport of sugar phosphates (glucose-6- phosphate and glycerol-3-phosphate) [Sinorhizobium meliloti 2011]	nd	nd	nd	NaN	NaN	NaN	NaN	NaN	NaN	nd	nd	nd	nd	nd	nd	nd	nd	nd
SMb20016	SM2011_b20016|ID:35934487| Putative sugar ABC transporter,permease component [Sinorhizobium meliloti 2011]	nd	nd	nd	NaN	NaN	NaN	NaN	NaN	NaN	nd	nd	nd	nd	nd	nd	nd	nd	nd
SMb20235	SM2011_b20235|ID:35934994| Putative sugar ABC transporter ATP-binding protein [Sinorhizobium meliloti 2011]	nd	nd	nd	NaN	NaN	NaN	NaN	NaN	NaN	nd	nd	nd	nd	nd	nd	nd	nd	nd
SMb20485	SM2011_b20485|ID:35935569|supB| Putative sugar ABC transporter ATP-binding protein [Sinorhizobium meliloti 2011]	4.5311	0.0117	1.0215	NaN	NaN	NaN	1.12866	0.198034	-0.29774	nd	nd	nd	nd	nd	nd	nd	nd	nd
SMb20630	SM2011_b20630|ID:35938354| Putative sugar uptake ABC transporter ATP-binding protein [Sinorhizobium meliloti 2011]	nd	nd	nd	NaN	NaN	NaN	NaN	NaN	NaN	nd	nd	nd	nd	nd	nd	nd	nd	nd
SMb20671	SM2011_b20671|ID:35937960| Putative sugar uptake ABC transporter periplasmic solute-binding protein precursor [Sinorhizobium meliloti 2011]	nd	nd	nd	NaN	NaN	NaN	NaN	NaN	NaN	4.1835	0.0041	0.2806	0.7602	0.1517	0.0886	1.6896	0.0052	0.2024
SMb20718	SM2011_b20718|ID:35938076| Putative sugar uptake ABC transporter ATP-binding protein [Sinorhizobium meliloti 2011]	nd	nd	nd	NaN	NaN	NaN	NaN	NaN	NaN	0.0248	0.9665	-0.005	2.3376	0.0028	0.3024	4.1481	0	0.5756
SMb20903	SM2011_b20903|ID:35937502| ABC sugar transporter,permease component,likely transports mannose,L-lyxose,glucose and sorbose [Sinorhizobium meliloti 2011]	nd	nd	nd	NaN	NaN	NaN	NaN	NaN	NaN	nd	nd	nd	nd	nd	nd	nd	nd	nd
SMb21217	SM2011_b21217|ID:35936306| Sugar amine kinase [Sinorhizobium meliloti 2011]	nd	nd	nd	NaN	NaN	NaN	NaN	NaN	NaN	nd	nd	nd	nd	nd	nd	nd	nd	nd
SMb21423	SM2011_b21423|ID:35937634| ABC sugar transporter,permease [Sinorhizobium meliloti 2011]	nd	nd	nd	NaN	NaN	NaN	NaN	NaN	NaN	nd	nd	nd	nd	nd	nd	nd	nd	nd
SMb21595	SM2011_b21595|ID:35937075| Putative sugar uptake ABC transporter periplasmic solute-binding protein precursor [Sinorhizobium meliloti 2011]	nd	nd	nd	NaN	NaN	NaN	NaN	NaN	NaN	2.7571	0.0008	0.6336	1.491	0.0044	0.407	3.5184	0	0.8836
SMc00297	SM2011_c00297|ID:35967562|sfsA| Putative sugar fermentation stimulation protein [Sinorhizobium meliloti 2011]	1.5007	0.2107	0.5234	NaN	NaN	NaN	0.460344	0.473114	0.216811	nd	nd	nd	nd	nd	nd	nd	nd	nd
SMc01978	SM2011_c01978|ID:35968560| Putative sugar transport system permease ABC transporter [Sinorhizobium meliloti 2011]	nd	nd	nd	NaN	NaN	NaN	NaN	NaN	NaN	nd	nd	nd	nd	nd	nd	nd	nd	nd
SMc01979	SM2011_c01979|ID:35968561| Sugar transport system permease [Sinorhizobium meliloti 2011]	nd	nd	nd	NaN	NaN	NaN	NaN	NaN	NaN	nd	nd	nd	nd	nd	nd	nd	nd	nd
SMc02033	SM2011_c02033|ID:35968599| Sugar-binding periplasmic protein precursor [Sinorhizobium meliloti 2011]	nd	nd	nd	NaN	NaN	NaN	NaN	NaN	NaN	nd	nd	nd	nd	nd	nd	nd	nd	nd
SMc02321	SM2011_c02321|ID:35966095|rhaI| Putative sugar isomerase [Sinorhizobium meliloti 2011]	6.7097	0.0046	2.084	NaN	NaN	NaN	NaN	NaN	NaN	0.5588	0.5144	-0.06	0.9682	0.0603	-0.144	3.9472	1e-05	-0.429
Hexose
SMb21418	SM2011_b21418|ID:35937620| Putative NDP-hexose 3-C-methyltransferase [Sinorhizobium meliloti 2011]	2.8777	0.0265	-0.872	1.8333	0.0229	-0.522	0.988054	0.155768	-0.53505	1.2045	0.2306	-0.108	1.4037	0.077	-0.105	4.865	0	-0.453
Glucose
SMb20960	SM2011_b20960|ID:35937216|exoN| UDPglucose pyrophosphorylase [Sinorhizobium meliloti 2011]	4.9564	0.0078	-1.685	2.7669	0	-1.619	3.11582	0.013935	-1.27284	nd	nd	nd	nd	nd	nd	nd	nd	nd
SMb20904	SM2011_b20904|ID:35937504| ABC transporter,ATP-binding protein,likely transports mannose,L-lyxose,glucose and sorbose [Sinorhizobium meliloti 2011]	5.5261	0.0051	-2.249	2.0765	0.0038	-0.976	2.18871	0.028031	-1.07511	1.0066	0.1192	-0.193	0.1157	0.6559	-0.033	1.6375	0.0006	-0.459
SMb20942	SM2011_b20942|ID:35937147|exoB| UDP glucose 4-epimerase [Sinorhizobium meliloti 2011]	0.6385	0.5435	-0.196	2.3795	0.004	-0.7	0.10999	0.865672	0.032719	5.0775	0	-0.562	3.424	0.0095	-0.171	6.0482	0	-0.628
SMb21417	SM2011_b21417|ID:35937618|ddhB| Putative CDP-glucose 4,6-dehydratase [Sinorhizobium meliloti 2011]	0.7933	0.4131	-0.413	3.4151	0.0009	-0.593	2.51204	0.019495	-0.96708	0.0148	0.9749	-0.005	0.908	0.0859	-0.12	0.8137	0.01	-0.297
SMb21256	SM2011_b21256|ID:35936407| putative UDP-glucose/GDP-mannose dehydrogenase [Sinorhizobium meliloti 2011]	4.4203	0.018	0.6605	2.4083	0.0104	-0.476	0.708545	0.462135	-0.13967	nd	nd	nd	nd	nd	nd	nd	nd	nd
SMc02641	SM2011_c02641|ID:35966671|rkpK| UDP-glucose 6-dehydrogenase [Sinorhizobium meliloti 2011]	0.9296	0.4335	-0.27	1.5388	0.0606	-0.371	0.70222	0.275429	-0.38811	2.0701	0.0305	-0.226	3.5647	0.0011	-0.328	5.3877	0	-0.836
SMc02163	SM2011_c02163|ID:35965888|pgi| putative glucose-6-phosphate isomerase [Sinorhizobium meliloti 2011]	2.1369	0.2136	0.3441	0.4565	0.4171	-0.253	0.600074	0.267882	-0.67594	2.5322	0.0087	-0.31	3.1929	0.0018	-0.282	5.5933	0	-0.871
SMc04023	SM2011_c04023|ID:35968938|exoN2| putative UTP--glucose-1-phosphate uridylyltransferase [Sinorhizobium meliloti 2011]	2.5331	0.0334	0.9106	0.7843	0.2969	-0.203	0.895381	0.207446	-0.40467	1.776	0.0593	-0.192	2.3099	0.0263	-0.141	5.1208	0	-0.55
SMc03070	SM2011_c03070|ID:35966199|zwf| Glucose-6-phosphate 1-dehydrogenase [Sinorhizobium meliloti 2011]	1.2429	0.3414	0.3446	0.6031	0.4001	-0.181	0.098841	0.814749	0.115523	1.7009	0.1199	-0.139	3.1117	0.0023	-0.265	5.6018	0	-0.749
SMb21416	SM2011_b21416|ID:35937616|ddhA| Putative glucose-1-phosphate cytidylyltransferase [Sinorhizobium meliloti 2011]	3.1185	0.0179	1.2061	0.261	0.6391	-0.166	0.05801	0.894089	-0.04171	2.1976	0.066	0.1648	1.0452	0.0438	0.1652	0.3401	0.3756	-0.029
SMc03925	SM2011_c03925|ID:35968994|pgm| putative phosphoglucomutase (glucose phosphomutase) [Sinorhizobium meliloti 2011]	2.6613	0.0806	0.4702	1.0141	0.177	0.2581	0.049579	0.912839	0.034182	1.3568	0.1888	-0.119	2.8032	0.0038	-0.249	5.8023	0	-0.686
SMc00110	SM2011_c00110|ID:35966545|gcd| putative glucose dehydrogenase (pyrroloquinoline-quinone) protein [Sinorhizobium meliloti 2011]	0.7124	0.4744	0.2864	1.5834	0.055	0.3787	1.61229	0.073764	-0.54338	1.1145	0.1474	0.1546	0.6417	0.1494	0.0983	0.9199	0.0333	0.1266
SMa0203	SM2011_a0203|ID:35916445| ABC transporter,periplasmic solute-binding protein,likely transports galactose and,to a lesser extent,L-arabinose,glucose,D-arabinose,L-fucose and D- fucose [Sinorhizobium meliloti 2011]	1.2932	0.3221	0.3548	1.1654	0.0855	0.4074	NaN	NaN	NaN	2.1187	0.0022	0.6579	2.9714	0.0002	0.7685	3.353	0	1.0911
SMc03923	SM2011_c03923|ID:35968992|glgC| putative glucose-1-phosphate adenylyltransferase (ADP-glucose synthase)(ADP-glucose pyrophosphorylase) [Sinorhizobium meliloti 2011]	9.0957	0.0007	2.6242	1.0476	0.1038	0.4175	0.619334	0.428849	0.186913	2.7559	0.0438	0.1732	0.0147	0.9731	0.0018	1.9203	0.0097	-0.151
SMb20902	SM2011_b20902|ID:35937500| ABC transporter,periplasmic solute-binding protein,likely transports mannose,L-lyxose,glucose and sorbose [Sinorhizobium meliloti 2011]	2.1526	0.0336	1.424	1.8067	0.0198	0.5699	1.36237	0.07346	0.787247	2.3569	0.0035	0.446	2.0204	0.0029	0.3322	3.2148	1e-05	0.4981
SMa1427	SM2011_a1427|ID:35919699| ABC transporter,periplasmic solute-binding protein,involved in transport of sugar phosphates (glucose-6- phosphate and glycerol-3-phosphate) [Sinorhizobium meliloti 2011]	nd	nd	nd	NaN	NaN	NaN	NaN	NaN	NaN	nd	nd	nd	nd	nd	nd	nd	nd	nd
SMb20750	SM2011_b20750|ID:35938126| Short chain alcohol dehydrogenase/reductase involved in D-fucose,glucose-1-phosphate,leucine and ornithine utilization [Sinorhizobium meliloti 2011]	0.7944	0.407	-0.435	NaN	NaN	NaN	0.305622	0.530095	0.376905	nd	nd	nd	nd	nd	nd	nd	nd	nd
SMb20903	SM2011_b20903|ID:35937502| ABC sugar transporter,permease component,likely transports mannose,L-lyxose,glucose and sorbose [Sinorhizobium meliloti 2011]	nd	nd	nd	NaN	NaN	NaN	NaN	NaN	NaN	nd	nd	nd	nd	nd	nd	nd	nd	nd
SMc02042	SM2011_c02042|ID:35968611|pgiA1| Putative glucose-6-phosphate isomerase 1 [Sinorhizobium meliloti 2011]	nd	nd	nd	NaN	NaN	NaN	NaN	NaN	NaN	nd	nd	nd	nd	nd	nd	nd	nd	nd
Pyruvate
SMc01534	SM2011_c01534|ID:35968438| Omega-amino acid--pyruvate aminotransferase [Sinorhizobium meliloti 2011]	6.7572	0.0026	3.2231	1.6636	0.0026	-6.386	0.788541	0.211413	0.521711	4.7797	0	-1.076	0.8824	0.1715	-0.076	3.3055	0.0001	-0.368
SMb20020	SM2011_b20020|ID:35934502|pdh| Pyruvate dehydrogenase (acetyl-transferring) [Sinorhizobium meliloti 2011]	3.3416	0.0117	2.4577	3.5195	0	-2.683	2.93771	0.014923	-1.76555	4.2961	0	-0.844	3.9662	0.0002	-0.503	5.3283	0	-0.943
SMc03211	SM2011_c03211|ID:35969108| Putative 4-hydroxyphenylpyruvate dioxygenase [Sinorhizobium meliloti 2011]	3.1001	0.0162	-1.448	2.4675	0.0005	-1.202	0.275531	0.59046	-0.24396	1.9279	0.008	-0.413	3.943	0.0003	-0.649	5.7354	0	-1.313
SMc02437	SM2011_c02437|ID:35968688|ptsP| putative phosphoenolpyruvate phosphotransferase PtsP (enzyme I-NTR) [Sinorhizobium meliloti 2011]	0.7858	0.4639	-0.27	2.9037	0.0005	-0.814	1.8415	0.070646	-0.47283	1.9105	0.0124	-0.339	3.1231	0.0007	-0.415	5.0083	0	-0.959
SMc01030	SM2011_c01030|ID:35967158|pdhA| Pyruvate dehydrogenase E1 component alpha subunit [Sinorhizobium meliloti 2011]	6.3185	0.0038	-2.283	2.2712	0.0105	-0.51	0.846007	0.26003	-0.30649	1.43	0.0329	-0.296	4.049	0.0001	-0.439	6.0922	0	-1.231
SMc01031	SM2011_c01031|ID:35967160|pdhB| Pyruvate dehydrogenase E1 component beta subunit [Sinorhizobium meliloti 2011]	10.753	0.0003	-2.351	3.3879	0.0033	-0.5	4.97016	0.012706	-0.5988	1.5954	0.015	-0.382	3.53	0.0002	-0.561	6.203	0	-1.585
SMc01032	SM2011_c01032|ID:35967161|pdhC| Dihydrolipoyllysine-residue acetyltransferase component of pyruvate dehydrogenase complex [Sinorhizobium meliloti 2011]	12.984	0	-2.359	2.27	0.016	-0.463	4.73646	0.014303	-0.50426	1.6187	0.0119	-0.429	3.4077	0.0002	-0.597	6.4501	0	-1.777
SMc02975	SM2011_c02975|ID:35969019|pckR| Putative phosphoenolpyruvate carboxykinase regulator transcription regulator [Sinorhizobium meliloti 2011]	3.5729	0.0388	0.4989	1.1564	0.0853	-0.423	1.74959	0.074683	-0.46825	0.2385	0.5629	0.0895	0.7595	0.0818	-0.14	0.6453	0.0391	-0.149
SMc01172	SM2011_c01172|ID:35967413|sseA| Putative 3-mercaptopyruvate sulfurtransferase [Sinorhizobium meliloti 2011]	2.1464	0.0463	-0.97	0.8126	0.2562	-0.231	0.035798	0.922548	-0.05193	2.1856	0.0062	-0.397	2.5541	0.0012	-0.424	6.1038	0	-1.375
SMc00025	SM2011_c00025|ID:35966483|ppdK| Putative pyruvate phosphate dikinase [Sinorhizobium meliloti 2011]	0.0371	0.9463	-0.023	0.703	0.3273	-0.204	0.104835	0.806783	0.125043	1.0759	0.2505	-0.106	2.245	0.0148	-0.176	3.4014	1e-05	-0.431
SMc04388	SM2011_c04388|ID:35973399| putative omega-amino acid--pyruvate aminotransferase [Sinorhizobium meliloti 2011]	6.8293	0.0025	3.2925	0.373	0.5142	-0.203	0.043083	0.918382	-0.03683	0.3777	0.5742	0.0577	3.4628	0.0013	-0.325	4.5773	0	-0.939
SMc04389	SM2011_c04389|ID:35973400|ttuD1| Putative hydroxypyruvate reductase [Sinorhizobium meliloti 2011]	6.8541	0.004	1.9707	0.1534	0.7595	-0.152	0.516407	0.461542	0.196804	nd	nd	nd	nd	nd	nd	nd	nd	nd
SMb20669	SM2011_b20669|ID:35937956| Putative hydroxypyruvate isomerase [Sinorhizobium meliloti 2011]	1.2254	0.1946	1.0092	0.0793	0.8732	-0.083	0.143033	0.788377	-0.08094	nd	nd	nd	nd	nd	nd	nd	nd	nd
SMc01035	SM2011_c01035|ID:35967164|lpdA1| putative dihydrolipoamide dehydrogenase (E3 component of pyruvate dehydrogenase complex) protein [Sinorhizobium meliloti 2011]	13.04	0	-3.625	0.3055	0.8236	-0.037	1.55606	0.178871	-0.24153	1.5255	0.0215	-0.339	4.1396	0.0001	-0.438	4.9471	0	-1.069
SMc03895	SM2011_c03895|ID:35973376|pyc| Pyruvate carboxylase [Sinorhizobium meliloti 2011]	6.9143	0.0055	1.3061	0.3113	0.6651	0.1023	0.28253	0.599462	-0.20901	0.194	0.8367	0.0186	1.7763	0.0864	-0.092	5.793	0	-0.635
SMc04005	SM2011_c04005|ID:35968914|pykA| putative pyruvate kinase II [Sinorhizobium meliloti 2011]	1.9034	0.1536	0.4917	1.0133	0.1066	0.4246	0.823523	0.238357	0.377095	0.1056	0.9143	-0.01	1.1728	0.0986	-0.098	3.2995	0.0016	-0.205
SMc02562	SM2011_c02562|ID:35965315|pckA| Phosphoenolpyruvate carboxykinase [Sinorhizobium meliloti 2011]	6.0132	0.0041	3.0807	2.2553	0.0018	0.9886	1.66465	0.055116	0.986028	0.8736	0.2519	0.1171	0.8831	0.0727	0.1366	2.2728	0.0017	-0.241
SMb20581	SM2011_b20581|ID:35938236| Putative 4-hydroxyphenylpyruvate dioxygenase [Sinorhizobium meliloti 2011]	nd	nd	nd	NaN	NaN	NaN	NaN	NaN	NaN	nd	nd	nd	nd	nd	nd	nd	nd	nd
