## Supplemental Tables for "Sanctioning of bacterial cheaters by the host plant in nitrogen-fixing symbiosis between *Medicago truncatula* and *Sinorhizobium meliloti*": Table-S16_Top100Phosphoproteins.xlsx

### Sheet: Sheet1
Sequence	Modifications in Master Proteins	Description	Functional Class	Reference	-Log Student's T-test p-value NifH_Ctrl	Student's T-test q-value NifH_Ctrl	Student's T-test Test statistic NifH_Ctrl	-Log Student's T-test p-value Arg_Ctrl	Student's T-test q-value Arg_Ctrl	Student's T-test Test statistic Arg_Ctrl	-Log Student's T-test p-value HN_Ctrl	Student's T-test q-value HN_Ctrl	Student's T-test Test statistic HN_Ctrl
Defense Proteins, Cacium, oxidative signalling
AMSLPSSPHDYR	A0A072VCI1 1xPhospho [S503(98.2)]	MAP kinase kinase kinase-like protein OS=Medicago truncatula OX=3880 GN=11408882 PE=4 SV=1	MapKKK	Li 2016	4.53882	0.00121739	4.38776	2.69363	0.00241322	2.22572	3.0326	0.000167727	2.74562
STIESHK	A0A072TXB9 1xPhospho [S85(100)]	Putative RIN4, pathogenic type III effector avirulence factor Avr cleavage OS=Medicago truncatula OX=3880 GN=25500328 PE=4 SV=1	RIN4	Liu, 2011	3.66458	0.000681818	3.4861	4.21093	0.00151724	4.66928	2.21985	0.00122838	1.90606
SFDSDDSPK	G7L1U0 1xPhospho [S78(100)]	IQ calmodulin-binding motif protein OS=Medicago truncatula OX=3880 GN=11434651 PE=4 SV=1	Calmodulin	Harper, 2005	4.99511	0.00118644	3.23432	6.21035	0.000463158	3.85952	3.54028	0.00111624	1.94093
YIQEGYTQPVDHSSK	G7KFG8 1xPhospho [S26(95.3)]	Calmodulin-domain kinase CDPK protein OS=Medicago truncatula OX=3880 GN=11418713 PE=4 SV=1	CDPK	Harper, 2005	2.83487	0.00143333	3.20023	1.68305	0.00949091	1.70505	0.405645	0.260247	0.45593
VLSQMLSQK	G7I8P3 1xPhospho [S303(100)];G7KYK4 1xPhospho [S316(100)]	Putative NAD(P)H oxidase (H(2)O(2)-forming) OS=Medicago truncatula OX=3880 GN=11409538 PE=4 SV=1	Oxidative Burst	Marino 2011	3.57224	0.000538462	3.85117	4.61186	0.000289474	3.52454	6.53145	0	6.77088
VLSQMLSQK	G7I8P3 1xPhospho [S303(100)];G7KYK4 1xPhospho [S316(100)]	Putative NAD(P)H oxidase (H(2)O(2)-forming) OS=Medicago truncatula OX=3880 GN=11409538 PE=4 SV=1	Oxidative Burst	Marino 2011	3.48322	0.0004375	3.66511	2.94942	0.000976808	2.47925	5.72296	0	5.84505
LSTTESK	G7LGI5 1xPhospho [S31(100)]	Respiratory burst oxidase-like protein D OS=Medicago truncatula OX=3880 GN=11441035 PE=4 SV=1	Oxidative Burst	Marino 2011	3.9282	0.000769231	3.51439	0.393286	0.478728	0.369566	4.61899	7.55192e-05	3.45871
Symbiotic function (NCR peptide, Leghemoglobin)
FCSSPDVVR	A0A072U6V1 1xPhospho [S42(92.1)]	Nodule Cysteine-Rich (NCR) secreted peptide OS=Medicago truncatula OX=3880 GN=MTR_7g007940 PE=4 SV=1	NCR688	Medtr7g007940	4.09419	0	6.19038	4.0265	0.001	4.40588	3.7963	0	5.83582
ATGEVVLGDATLGSIHIQK	G7K1Z9 1xPhospho [S92(100)]	Leghemoglobin Lb120-1 OS=Medicago truncatula OX=3880 GN=11406608 PE=2 SV=1	Oxygen binding	Ott, 2005	3.07575	0.0008	4.0684	3.72718	0.000473118	3.87362	6.00551	0	9.17337
QEALVNSSWELFK	G7I6B5 1xPhospho [S13(98.3)]	Leghemoglobin Lb120-1 OS=Medicago truncatula OX=3880 GN=MTR_1g011540 PE=2 SV=1	Oxygen binding	Ott, 2005	2.65493	0.000907216	3.39012	3.12691	0.000392857	3.72354	4.53431	0	6.80569
QEALVNSSYEAFK	G7KBK3 1xPhospho [S/Y]	Leghemoglobin Lb120-1 OS=Medicago truncatula OX=3880 GN=MTR_5g066070 PE=2 SV=1	Oxygen binding	Ott, 2005	2.54808	0.00101818	3.26465	3.73488	0.0008	4.22809	6.40099	0	9.84991
QEALVNSSYEAFK	G7KBK3 1xPhospho [S14(88.6)]	Leghemoglobin Lb120-1 OS=Medicago truncatula OX=3880 GN=MTR_5g066070 PE=2 SV=1	Oxygen binding	Ott, 2005	2.18359	0.00125	3.24996	4.05397	0.00314286	4.99009	5.60195	0	9.11249
QEALVNSSYEAFK	G7KBK3 1xPhospho [S13(99.7)]	Leghemoglobin Lb120-1 OS=Medicago truncatula OX=3880 GN=MTR_5g066070 PE=2 SV=1	Oxygen binding	Ott, 2005	3.38716	0.00166154	3.13403	4.78935	0.00060274	4.04734	6.24874	0	6.57142
Central metabolism (Carbon, Nitrogen, Proline)
ATTLSSLPR	A0A072UPN1 1xPhospho [T11(89.3)]	Triose phosphate/phosphate translocator OS=Medicago truncatula OX=3880 GN=25493090 PE=4 SV=1	C transport	Flügge, 1989	3.98835	0.004	5.57386	3.73455	0.00044898	3.83316	4.43168	0	4.7523
SLSELSVGFAR	G7IAG4 2xPhospho [S45(99.9);S]	Alkaline/neutral invertase OS=Medicago truncatula OX=3880 GN=11408526 PE=3 SV=1	Invertase	Gao, 2014	4.76264	0.000482759	3.75878	4.43266	0.00107317	4.47145	4.56232	0	4.74513
RSQSTLK	G7KFT7 1xPhospho [S/T]	Sucrose synthase OS=Medicago truncatula OX=3880 GN=11433144 PE=3 SV=2	Sucrose Synthase	Stein, 2019	3.05468	0.000466667	3.74352	1.42342	0.0278031	1.34106	2.22537	0.000381217	2.32035
SKYEDELIANAAYIGSPGK	A0A072VVG3 1xPhospho [S21(100)]	Fructose-bisphosphate aldolase OS=Medicago truncatula OX=3880 GN=25483885 PE=3 SV=1	Glycolysis	Plaxton, 1996	3.17922	0.000916667	3.3946	2.85108	0.0111731	1.64624	2.30629	0.000412561	2.28159
IIPLEASPVEVAIQS	G7JZK0 1xPhospho [S584(98.4)]	Asparagine synthetase [glutamine-hydrolyzing] OS=Medicago truncatula OX=3880 GN=11426313 PE=4 SV=1	N-Assimilation	Gaufichon, 2016	3.58159	0.00233333	4.89754	3.93008	0.00122222	4.51476	0.17054	0.529785	0.240505
WNYDGSSTNQAPGQDSEVILYPQAIFK	O04998 1xPhospho [S/T/Y]	Glutamine synthetase OS=Medicago truncatula OX=3880 GN=11427840 PE=1 SV=1	N-Assimilation	Lima, 2006	2.92981	0.000821918	3.56493	3.84964	0.000733333	4.1782	4.49873	0	5.65115
IIPLEASPVEVAIQS	G7JZK0 1xPhospho [S576(100)]	Asparagine synthetase [glutamine-hydrolyzing] OS=Medicago truncatula OX=3880 GN=11426313 PE=4 SV=1	N-Assimilation	Gaufichon, 2016	2.39407	0.000652174	3.44816	5.08301	0	5.86202	0.129427	0.560528	0.22229
LTVPGGASVACSTEK	A0A072UXM4 1xPhospho [S525(90.4)]	Asparagine synthetase [glutamine-hydrolyzing] OS=Medicago truncatula OX=3880 GN=25490923 PE=4 SV=1	N-Assimilation	Gaufichon, 2016	2.30323	0.00332468	3.01457	3.98104	0.00191304	4.78424	3.78553	0	4.57251
LANSSFSDLQNPQYELDGK	A0A072U056 1xPhospho [S76(92.8)]	Delta-1-pyrroline-5-carboxylate synthase OS=Medicago truncatula OX=3880 GN=25498588 PE=3 SV=1	Proline biosynthesis	Sabbioni, 2021	3.07056	0.000903226	4.12549	4.71297	0.0022	4.88935	4.9915	0	6.91062
RLANSSFSDLQNPQYELDGK	A0A072U056 1xPhospho [S/Y]	Delta-1-pyrroline-5-carboxylate synthase OS=Medicago truncatula OX=3880 GN=25498588 PE=3 SV=1	Proline biosynthesis	Sabbioni, 2021	2.90925	0.000736842	4.00932	4.06681	0.00102326	4.44084	3.99339	0	4.91174
LANSSFSDLQNPQYELDGK	A0A072U056 1xPhospho [S/Y]	Delta-1-pyrroline-5-carboxylate synthase OS=Medicago truncatula OX=3880 GN=25498588 PE=3 SV=1	Proline biosynthesis	Sabbioni, 2021	2.93956	0.000583333	3.88692	4.10156	0.0011	4.4788	4.56086	0	6.24839
RLANSSFSDLQNPQYELDGK	A0A072U056 1xPhospho [S76(93.8)]	Delta-1-pyrroline-5-carboxylate synthase OS=Medicago truncatula OX=3880 GN=25498588 PE=3 SV=1	Proline biosynthesis	Sabbioni, 2021	2.6938	0.000789474	3.53619	4.24321	0.000594595	4.04478	4.34879	0	6.26743
Cellular Dynamics (Secretion, Membranes, Transport, Cytoskeleton)
LSSMNIQSEK	A0A072TXQ3 1xPhospho [S53(93.2)]	Exocyst subunit Exo70 family protein OS=Medicago truncatula OX=3880 GN=MTR_7g013770 PE=3 SV=1	Exocyst	Brillada, 2021	3.27543	0.000451613	3.68458	1.08376	0.0475706	1.16199	3.89043	3.7037e-05	3.62446
ILADLGSK	A0A072TXQ3 1xPhospho [S49(100)]	Exocyst subunit Exo70 family protein OS=Medicago truncatula OX=3880 GN=MTR_7g013770 PE=3 SV=1	Exocyst	Brillada, 2021	3.0016	0.000833333	3.5658	1.34207	0.0315626	1.29578	3.66574	4.09127e-05	3.73879
RNTFKK	A0A072UX38 1xPhospho [T616(100)]	Multidrug resistance protein ABC transporter family protein OS=Medicago truncatula OX=3880 GN=MTR_3g056675 PE=4 SV=1	ABC transporter	Aryal, 2015	2.8556	0.000528302	3.84835	1.95953	0.00256838	2.2008	4.58852	0	7.10757
IETHEVVLDTNK	Q8W4T7 1xPhospho [T11(100)]	Major intrinsic protein (MIP) family transporter OS=Medicago truncatula OX=3880 GN=NIP1 PE=2 SV=1	Nodulin-26, NIP-1	Guenther, 2003	2.91763	0.000689655	3.48822	4.62241	0.00231579	4.89633	6.62168	0	11.3441
EFSYFLEEK	H2EST4 1xPhospho [S29(100)]	Carboxy-terminal region remorin OS=Medicago truncatula OX=3880 GN=SYMREM1 PE=4 SV=1	Remorin	Marin, 2012	3.92505	0.0014	4.52217	3.3289	0.00100917	2.56027	4.25285	4.09449e-05	3.73906
EPGNEGTSSSVVK	H2EST4 1xPhospho [S44(99.8)]	Carboxy-terminal region remorin OS=Medicago truncatula OX=3880 GN=SYMREM1 PE=4 SV=1	Remorin	Marin, 2012	4.39933	0.0008	3.55255	2.90658	0.00614831	1.86388	0.718687	0.0690003	0.823783
VVSDHATSSVDQTTAAGTDTK	H2EST4 1xPhospho [S60(96.9)]	Carboxy-terminal region remorin OS=Medicago truncatula OX=3880 GN=SYMREM1 PE=4 SV=1	Remorin	Marin, 2012	2.89542	0.000740741	3.50966	3.31034	0.0006875	4.13342	6.00406	0	11.1919
RFSSPTPAAK	A0A072UYP6 1xPhospho [S779(99.6)]	Actin filament bundling protein P-115-ABP OS=Medicago truncatula OX=3880 GN=25490850 PE=4 SV=1	Actin Bundling	Thomas, 2019	2.99894	0.00100901	3.26038	4.89844	0.00366667	5.11873	4.53998	0	5.02673
FSSPTPAAK	A0A072UYP6 1xPhospho [S779(99.6)]	Actin filament bundling protein P-115-ABP OS=Medicago truncatula OX=3880 GN=25490850 PE=4 SV=1	Actin Bundling	Thomas, 2019	2.99804	0.00144538	3.21437	4.53729	0.00115789	4.49034	4.63393	0	4.80217
AIAPHIEQNPVFESPTPTK	A0A072V3H1 1xPhospho [T1088(100)]	Myosin family XI heavy chain OS=Medicago truncatula OX=3880 GN=11432428 PE=3 SV=1	Myosin	Henn, 2014	3.19527	0.000717949	4.00346	2.80746	0.000162963	3.11865	5.46911	0	8.14035
ALSVSPK	A0A072V3H1 1xPhospho [S1054(100)]	Myosin family XI heavy chain OS=Medicago truncatula OX=3880 GN=11432428 PE=3 SV=1	Myosin	Henn, 2014	3.39628	0.00054902	3.85277	3.27246	0.000230366	3.39239	4.26567	0	4.58024
Unknown Zinc finger Regulator
HLSPPRYSPAR	A0A072UKL8 2xPhospho [S64(100);S69(100)]	Zinc finger C-x8-C-x5-C-x3-H type family protein, putative OS=Medicago truncatula OX=3880 GN=25492102 PE=4 SV=1		Han, 2021	6.38154	0.0056	5.78	3.71607	0.00047619	2.76391	4.75641	0	4.10032
LSLYAQSIDK	A0A072UKL8 1xPhospho [S308(100)]	Zinc finger C-x8-C-x5-C-x3-H type family protein, putative OS=Medicago truncatula OX=3880 GN=25492102 PE=4 SV=1		Han, 2021	4.49143	0.0028	5.1467	1.82535	0.0111131	1.64985	4.33994	0	4.22592
QADSTSTSR	G7KH86 1xPhospho [S/T]	Zinc finger CCCH domain protein OS=Medicago truncatula OX=3880 GN=11435155 PE=4 SV=1		Han, 2021	3.3538	0.00112	4.30897	1.85137	0.00707366	1.80721	2.4272	0.000413681	2.28471
DSVEELQQGHSVEIAR	A0A072UKL8 1xPhospho [S290(100)]	Zinc finger C-x8-C-x5-C-x3-H type family protein, putative OS=Medicago truncatula OX=3880 GN=25492102 PE=4 SV=1		Han, 2021	3.89094	0.000777778	4.05532	2.59807	0.00800752	1.76546	4.19839	0	4.17626
QDISGQSDISGSLK	A0A072UKL8 1xPhospho [S110(92.3)]	Zinc finger C-x8-C-x5-C-x3-H type family protein, putative OS=Medicago truncatula OX=3880 GN=25492102 PE=4 SV=1		Han, 2021	3.45454	0.00075	3.51168	2.71595	0.00257067	2.20141	2.94908	0.000186598	2.72648
EYSPLRSPEK	A0A072UKL8 2xPhospho [S84(100);S88(100)]	Zinc finger C-x8-C-x5-C-x3-H type family protein, putative OS=Medicago truncatula OX=3880 GN=25492102 PE=4 SV=1		Han, 2021	2.90215	0.00148387	3.17694	1.37983	0.021629	1.42238	3.44035	6.11309e-05	3.16343
